# Study on Liver Sinusoidal Endothelial Cell Fenestrations Based on Cellular Omics-Structure Integration Technology and Its Application in Metabolic Diseases

**DOI:** 10.1101/2025.05.16.653525

**Authors:** Zhuang Wei, Jiji Chen, Maria A. Aronova, Richard D. Leapman

## Abstract

This study developed a new Cellular Omics-Structural Integration (COSI) technology platform to address the limitation of traditional technologies in simultaneously obtaining gene expression profiles and super-resolution cellular structural information at the single-cell level. The platform comprises three core functional modules: (1) a single-cell transcriptomics and super-resolution fluorescence microscopy integration module that enables simultaneous acquisition of gene expression profiles and super-resolution fluorescence images at the single-cell level; (2) an electron microscopy and super-resolution fluorescence microscopy integration module with deep learning resolution enhancement that further gives fluorescence image high resolution features; and (3) a comprehensive analysis module that integrates transcriptomic data with enhanced super-resolution morphological data.

Application of this technology to primary liver sinusoidal endothelial cells successfully achieved efficient matching and analysis of ultrastructural information and gene transcription data at the single-cell level, revealing associations between specific genes and endothelial cell fenestration formation. Through correlation analysis and multivariate statistical methods, we identified specific gene sets associated with fenestration number and average area. Validation in published non-alcoholic steatohepatitis (NASH) and diabetic mouse models demonstrated that these gene sets can effectively assess disease status and drug intervention efficacy, with fenestration number-related gene sets showing significant reduction in NASH and time-dependent changes in response to diabetes treatments.

These findings not only expand our understanding of the mechanisms underlying liver and kidney endothelial cell fenestration formation but also provide novel molecular markers and potential therapeutic targets for early diagnosis and treatment evaluation of metabolic diseases. As a fundamental research tool, COSI technology fills critical gaps in existing spatial omics and cellular biology research, particularly for studying cellular structures lacking specific markers, and demonstrates significant potential for clinical applications in chronic metabolic diseases.
