## Supplementary material for "Study on Liver Sinusoidal Endothelial Cell Fenestrations Based on Cellular Omics-Structure Integration Technology and Its Application in Metabolic Diseases": Supplementary file 1 Filtered_Cell_Types_from_COSI_merged_GSM3714747_all_markers_results.csv

	p_val	avg_log2FC	pct.1	pct.2	p_val_adj	cluster	gene
Ftl1	9.61471098675958e-12	0.301051447329679	0.992	0.985	5.90343254587038e-09	PeriCentral2	Ftl1
Junb	6.16693836590221e-11	0.323969027715868	0.781	0.683	3.78650015666396e-08	PeriCentral2	Junb
Kit	6.73322881428864e-09	0.862336193297547	0.47	0.388	4.13420249197322e-06	PeriCentral2	Kit
Ccnd2	2.923663943103e-08	0.276565686840693	0.686	0.636	1.79512966106524e-05	PeriCentral2	Ccnd2
Jund	5.29404811918046e-08	0.292748806687938	0.747	0.673	3.2505455451768e-05	PeriCentral2	Jund
Jun	8.24116459949029e-08	0.286965796469759	0.808	0.731	5.06007506408704e-05	PeriCentral2	Jun
Zfp36	1.80189743078647e-07	0.369194943253226	0.654	0.591	0.000110636502250289	PeriCentral2	Zfp36
Mt1	1.71586793617387e-05	0.255983900350712	0.868	0.83	0.0105354291281076	PeriCentral2	Mt1
Slco2a1	3.23133346597776e-05	0.724743059762922	0.464	0.431	0.0198403874811034	PeriCentral2	Slco2a1
Bgn	0.000333890001333987	0.296199568974931	0.575	0.564	0.205008460819068	PeriCentral2	Bgn
Gimap5	0.00052394324849579	0.342300546760242	0.184	0.292	0.321701154576415	PeriCentral2	Gimap5
Bcl10	0.00151759946961036	0.268787639520567	0.176	0.272	0.931806074340763	PeriCentral2	Bcl10
Mxd4	0.00276662565456307	0.404391796761513	0.532	0.53	1	PeriCentral2	Mxd4
Gm42418	1.50892203376327e-78	2.22600629137298	0.942	0.871	9.26478128730647e-76	PeriCentral1	Gm42418
Myl6	1.60169418943821e-40	0.930576161724516	0.815	0.729	9.83440232315059e-38	PeriCentral1	Myl6
Mt11	2.23616159762789e-11	0.481131978195182	0.871	0.827	1.37300322094352e-08	PeriCentral1	Mt1
Inppl1	1.22820862607735e-07	0.301982059541087	0.123	0.258	7.54120096411492e-05	PeriCentral1	Inppl1
mt-Atp8	0.00135149753582983	0.279131893282463	0.22	0.336	0.829819486999513	PeriCentral1	mt-Atp8
Scarb1	0.00145451414872096	0.514877679902226	0.174	0.275	0.893071687314669	PeriCentral1	Scarb1
Rbm25	0.00334037644937514	0.417586355557237	0.41	0.408	1	PeriCentral1	Rbm25
Adam23	3.19391241261577e-23	0.518691361898199	0.769	0.632	1.96106222134608e-20	PeriPortal	Adam23
Junb1	6.71890795228981e-14	0.529223832439185	0.774	0.692	4.12540948270594e-11	PeriPortal	Junb
Jund1	2.20547634758019e-13	0.629087851378162	0.744	0.679	1.35416247741424e-10	PeriPortal	Jund
Apoe	1.03299531697694e-12	0.280778938202547	0.995	0.979	6.34259124623839e-10	PeriPortal	Apoe
Plk2	4.95260178422424e-12	0.875133102065837	0.57	0.477	3.04089749551369e-09	PeriPortal	Plk2
Zfp361	4.42823368470502e-08	0.495981894438569	0.656	0.595	2.71893548240888e-05	PeriPortal	Zfp36
Efnb2	3.01323050176497e-06	1.15364410617162	0.332	0.258	0.00185012352808369	PeriPortal	Efnb2
Jun1	1.3212919055132e-05	0.275492406350641	0.774	0.746	0.00811273229985102	PeriPortal	Jun
Nrarp	0.000139986445623602	0.329096824411441	0.138	0.251	0.0859516776128914	PeriPortal	Nrarp
Ahsa1	0.000240031202770892	0.254727419577534	0.143	0.254	0.147379158501328	PeriPortal	Ahsa1
Rpl13-ps3	0.000523960195598385	0.28332500340199	0.161	0.276	0.321711560097409	PeriPortal	Rpl13-ps3
Ly6e	0.000879867992693983	0.337904269749849	0.55	0.536	0.540238947514105	PeriPortal	Ly6e
Smad6	0.00369967009855829	0.708851340926697	0.399	0.385	1	PeriPortal	Smad6
Apoe1	2.71777233586467e-05	0.289241047207893	1	0.981	0.0166871221422091	Core	Apoe
Rpl10	0.00016427569119251	0.287838240178457	0.98	0.96	0.100865274392201	Core	Rpl10
Jun2	0.00129440326479134	0.348653804205472	0.81	0.749	0.794763604581884	Core	Jun
Itpkb	0.00439226139594833	0.521545173455839	0.6	0.51	1	Core	Itpkb
Fam43a	0.00522907902668943	0.936085730223216	0.42	0.326	1	Core	Fam43a
Junb2	0.00985317173984618	0.320454041719765	0.78	0.706	1	Core	Junb
Fabp4	5.08818424524701e-34	3.11563599646805	1	0.502	3.12414512658166e-31	CentralVein	Fabp4
Kit1	2.91376204605266e-17	1.6839469351543	0.87	0.397	1.78904989627634e-14	CentralVein	Kit
Bgn1	1.10464615816798e-06	0.864284317561023	0.815	0.56	0.000678252741115137	CentralVein	Bgn
Qsox1	1.78831051778527e-05	1.46091134990273	0.426	0.213	0.0109802265792016	CentralVein	Qsox1
Ftl11	7.94329191097502e-05	0.546869959340981	1	0.987	0.0487718123333866	CentralVein	Ftl1
Ly6e1	0.000568873271752965	0.538388652282636	0.759	0.533	0.349288188856321	CentralVein	Ly6e
Cfh	0.000794308300319821	1.65009408969523	0.444	0.289	0.48770529639637	CentralVein	Cfh
Rpl101	0.00108547217306943	0.310024313300166	1	0.96	0.666479914264627	CentralVein	Rpl10
Dhrs7	0.00151796214475176	1.28058268743232	0.37	0.206	0.93202875687758	CentralVein	Dhrs7
Arf5	0.00255803692168432	0.537189672645836	0.778	0.56	1	CentralVein	Arf5
Gapdh	0.00504346520769995	0.539659930867245	0.63	0.484	1	CentralVein	Gapdh
Wasl	0.00628302987442552	0.477893934940245	0.537	0.349	1	CentralVein	Wasl
Slco2a11	0.0079521949046375	0.700738726899998	0.593	0.436	1	CentralVein	Slco2a1
Hyal2	0.00893498994190588	0.532219819787625	0.556	0.424	1	CentralVein	Hyal2
Atad2	7.57238328623685e-06	2.62872998109117	0.5	0.121	0.00464944333774942	outers	Atad2
Mcm2	1.60077648754134e-05	3.33337356387516	0.429	0.085	0.00982876763350385	outers	Mcm2
Mcm3	0.000578920163107818	2.07932421683042	0.571	0.233	0.3554569801482	outers	Mcm3
Rrm1	0.00138884600197811	2.33983219968693	0.429	0.129	0.852751445214559	outers	Rrm1
Ccnd3	0.00338165034084986	0.792963342510119	0.643	0.285	1	outers	Ccnd3
Ncapg2	0.00469258719488761	3.64557945244202	0.286	0.075	1	outers	Ncapg2
Topbp1	0.00561389391848821	2.13190998197239	0.429	0.174	1	outers	Topbp1
Lpar6	0.00637809306284496	1.21744018927603	0.714	0.405	1	outers	Lpar6
Fabp41	9.01389468333617e-25	2.15167536749186	0.908	0.503	5.53453133556841e-22	PortalVein/HepaticArtery	Fabp4
Ly6e2	1.03753058728734e-21	1.702575107702	0.908	0.526	6.37043780594424e-19	PortalVein/HepaticArtery	Ly6e
Insr	1.00507137279463e-19	2.36656230739917	0.646	0.215	6.17113822895902e-17	PortalVein/HepaticArtery	Insr
Cd63	3.08012440705531e-17	2.94423339434412	0.492	0.149	1.89119638593196e-14	PortalVein/HepaticArtery	Cd63
Malat1	6.84429956498438e-17	0.476402491401626	1	0.999	4.20239993290041e-14	PortalVein/HepaticArtery	Malat1
Nrarp1	1.85458638218042e-16	2.44380415833472	0.6	0.214	1.13871603865878e-13	PortalVein/HepaticArtery	Nrarp
Fam198b	1.28091056465397e-15	4.79497242495224	0.385	0.101	7.86479086697541e-13	PortalVein/HepaticArtery	Fam198b
Rpl102	4.22145219246068e-15	0.735425974707936	1	0.959	2.59197164617086e-12	PortalVein/HepaticArtery	Rpl10
Id1	5.63996950331322e-15	2.04176976319045	0.754	0.388	3.46294127503432e-12	PortalVein/HepaticArtery	Id1
Crip1	1.36106606883271e-09	2.14334846105166	0.508	0.228	8.35694566263282e-07	PortalVein/HepaticArtery	Crip1
Sox17	1.83174115459548e-09	2.18029657179653	0.492	0.215	1.12468906892162e-06	PortalVein/HepaticArtery	Sox17
Ier2	5.67990824151056e-09	1.74077236842181	0.615	0.359	3.48746366028749e-06	PortalVein/HepaticArtery	Ier2
Dynll1	2.37895225926328e-07	0.719299156694472	0.908	0.765	0.000146067668718765	PortalVein/HepaticArtery	Dynll1
Id2	2.49937959779488e-06	1.09321586154438	0.646	0.39	0.00153461907304606	PortalVein/HepaticArtery	Id2
Cald1	5.42181009698175e-06	0.580403015634008	0.692	0.437	0.00332899139954679	PortalVein/HepaticArtery	Cald1
Sox4	4.28050835043644e-05	1.51022537121418	0.4	0.211	0.0262823212716798	PortalVein/HepaticArtery	Sox4
Efnb21	9.80495270113134e-05	1.00183506707086	0.462	0.267	0.0602024095849464	PortalVein/HepaticArtery	Efnb2
Jund2	0.000410647092358849	0.71373273573231	0.8	0.689	0.252137314708333	PortalVein/HepaticArtery	Jund
Gm8730	0.000511889185184819	1.48437319226686	0.369	0.22	0.314299959703479	PortalVein/HepaticArtery	Gm8730
Junb3	0.00110946092703076	0.658786320481461	0.769	0.708	0.681209009196886	PortalVein/HepaticArtery	Junb
Bgn2	0.00114889595755617	0.471621109716591	0.738	0.561	0.705422117939487	PortalVein/HepaticArtery	Bgn
Gm13889	0.00285141998844241	2.01139516246736	0.369	0.254	1	PortalVein/HepaticArtery	Gm13889
Gapdh1	0.00313542161978748	0.507464825505971	0.692	0.481	1	PortalVein/HepaticArtery	Gapdh
Myl61	0.00605662225503587	0.307655735112577	0.892	0.749	1	PortalVein/HepaticArtery	Myl6
