## Supplementary material for "Study on Liver Sinusoidal Endothelial Cell Fenestrations Based on Cellular Omics-Structure Integration Technology and Its Application in Metabolic Diseases": Supplementary file 4 feature_statistics.csv

Feature	Mean	Median	SD	Min	Max	Q1	Q3	IQR	Skewness	Kurtosis	CellCount
Mean_Hole_Area	21.1981133308182	19.607142855	9.92323203551518	6.75	63.33333333	15.36	24.625	9.265	1.82685187813173	7.99737803874536	176
Nuc2Cell	0.175028872559322	0.172727087	0.0487607416527689	0	0.326242158	0.147178777	0.198468171	0.051289394	-0.117823530199151	5.71885099046945	177
Number_of_Holes	12.4124293785311	10	8.1995331960282	0	39	7	18	11	1.00949002032075	3.72777623246687	177
AspectRatio	3.77895882368362	2.67013071	6.96282940359518	1.292585283	80.93165389	2.005559464	3.441697565	1.436138101	9.07454849787669	93.6101429534969	177
Eccentricity	0.906169645757062	0.927221461	0.0720217886211622	0.63362132	0.99992366	0.866824141	0.956858507	0.0900343659999999	-1.35749706708602	5.07039085453196	177
