## Supplementary material for "Study on Liver Sinusoidal Endothelial Cell Fenestrations Based on Cellular Omics-Structure Integration Technology and Its Application in Metabolic Diseases": Supplementary file 5 feature_correlation_matrix.csv

	Mean_Hole_Area	Nuc2Cell	Number_of_Holes	AspectRatio	Eccentricity
Mean_Hole_Area	1	-0.0108052314456459	-0.00868858487677945	0.039695494954603	0.103952009740677
Nuc2Cell	-0.0108052314456459	1	-0.00953019879318369	-0.0803231176931324	-0.136733989172879
Number_of_Holes	-0.00868858487677945	-0.00953019879318369	1	0.0164148879529733	0.16145752150114
AspectRatio	0.039695494954603	-0.0803231176931324	0.0164148879529733	1	0.300439456129523
Eccentricity	0.103952009740677	-0.136733989172879	0.16145752150114	0.300439456129523	1
