## Supplementary material for "Study on Liver Sinusoidal Endothelial Cell Fenestrations Based on Cellular Omics-Structure Integration Technology and Its Application in Metabolic Diseases": Supplementary file 6 feature_p_value_matrix.csv

	Mean_Hole_Area	Nuc2Cell	Number_of_Holes	AspectRatio	Eccentricity
Mean_Hole_Area	1	0.886819105589246	0.90888273183706	0.600922752224991	0.169760084999874
Nuc2Cell	0.886819105589246	1	0.900100558120315	0.289268901980422	0.0703633833001094
Number_of_Holes	0.90888273183706	0.900100558120315	1	0.82880773737667	0.0322918436227096
AspectRatio	0.600922752224991	0.289268901980422	0.82880773737667	1	5.09169762330975e-05
Eccentricity	0.169760084999874	0.0703633833001094	0.0322918436227096	5.09169762330975e-05	1
