## Supplementary material for "Study on Liver Sinusoidal Endothelial Cell Fenestrations Based on Cellular Omics-Structure Integration Technology and Its Application in Metabolic Diseases": Supplementary file 7 Mean_Hole_Area_gene_correlations.csv

Gene	Correlation	P_Value	Adjusted_P_Value	NegLog10_P
Gm6563	0.328292566836457	8.66044195780382e-06	0.0028151588101148	5.06245994459491
Dhdh	0.324229371195341	1.13392687529369e-05	0.0028151588101148	4.94541495133413
Arhgef26	0.321231441723363	1.3799798088798e-05	0.0028151588101148	4.86012726791488
Itpr2	0.307172011017202	3.37211167201433e-05	0.00473876910930227	4.47209805156315
Immt	0.304933770562446	3.87154338995283e-05	0.00473876910930227	4.41211586905924
Ercc6l2	0.300088692639717	5.20075749640353e-05	0.0053047726463316	4.28393339625962
Mt1	0.263371170506969	0.000412933750634468	0.0361022079126135	3.3841196191469
Map1lc3b	0.257601296410279	0.000557369959641768	0.0426388019125953	3.25385644199764
Gm9796	0.250781181988641	0.000787667830335245	0.0535614124627966	3.10365689147773
Mars2	0.242831684369295	0.00116498956181851	0.0712973611832927	2.9336779658525
Uba3	0.233518960175133	0.00181377168821934	0.100911661199113	2.74141738143626
Echs1	0.225795754857709	0.00258520353107561	0.124342576774959	2.58750525955518
Gigyf2	0.224488161355606	0.00274196696014592	0.124342576774959	2.56193778262921
Clns1a	-0.223669559766574	0.00284443803079971	0.124342576774959	2.54600352337446
Usp40	0.213915294095584	0.00436148935306515	0.17281766428324	2.36036518335339
Itpkb	0.213091563748881	0.00451810887015008	0.17281766428324	2.34504330835683
Cecr2	0.211074337652916	0.00492319042892238	0.177234855441206	2.30775336539915
Med21	0.202274199646897	0.00709745667532969	0.241313526961209	2.14889724983735
Pdlim5	0.19173107387634	0.0107979519179129	0.329892264559794	1.96665861072582
Egf	0.190859680949752	0.0111689955525053	0.329892264559794	1.951985881998
Ash2l	0.189357344381324	0.0118351104557021	0.329892264559794	1.92682768449636
Gtf2h3	0.187794622196159	0.0125648157949377	0.329892264559794	1.90084387394992
Hoxb5	-0.186313519969793	0.0132925591222298	0.329892264559794	1.87639139936804
Rufy3	0.186050546597786	0.013425563067457	0.329892264559794	1.87206749095716
Cars	-0.18595143734192	0.013475991199338	0.329892264559794	1.87043928131219
Irf2	0.177935705529907	0.0181448435296636	0.42710170154439	1.74124677254453
Slc15a4	0.175058498434217	0.020134124034012	0.456373478104273	1.69606726029396
Pvr	-0.172092067362849	0.0223799262176851	0.48916124447226	1.65014134959074
Junb	-0.165304121261166	0.0283443945214821	0.580108925448308	1.54753281575143
Herc3	0.165209086891161	0.0284367120317798	0.580108925448308	1.54612061993257
Dcun1d1	-0.162671301445933	0.0309986619857066	0.595938823923455	1.50865705148073
Mettl13	0.162517354462083	0.0311601999437101	0.595938823923455	1.50639976428024
Rcsd1	0.155862562345587	0.0388607819037538	0.707570602200278	1.41048846536595
Mthfsl	-0.15505904198213	0.0398908042571348	0.707570602200278	1.39912720758801
Rbbp5	0.154618173415785	0.0404656390147218	0.707570602200278	1.39291359703897
Dolk	0.150842783960993	0.0456792234032691	0.759403432716625	1.34028128818038
Tchp	0.150683044280192	0.0459116454420182	0.759403432716625	1.33807714213742
Ube2s	-0.146090590103496	0.0530279515903068	0.832733400732899	1.27549514886123
Zfp672	0.14527947230578	0.0543751766909109	0.832733400732899	1.26459931880488
Wnk1	0.145246831703636	0.054429978178192	0.832733400732899	1.26416183979817
Cxxc4	-0.14444670086187	0.0557876951471387	0.832733400732899	1.25346158097279
Gm16536	-0.142139188612562	0.0598606223726436	0.861151945439347	1.22285877209991
Mrpl52	-0.141077958263326	0.0618142069934915	0.861151945439347	1.20891169789202
Tmem45b	0.140047433454214	0.0637610305899528	0.861151945439347	1.19544467191445
Dctn4	-0.140032112558377	0.0637903486054235	0.861151945439347	1.19524502448384
Rbbp6	0.139482054408972	0.0648502719179047	0.861151945439347	1.18808819857454
4931406C07Rik	0.138206324133504	0.0673640195113205	0.861151945439347	1.17157200702644
Dhx15	0.137653817934327	0.0684770937679297	0.861151945439347	1.16445467980483
Mrpl32	0.137422055813574	0.0689484400760261	0.861151945439347	1.16147555507243
Ankrd44	0.135962800869982	0.0719772320644038	0.867199081305297	1.14280485846484
Crmp1	-0.135826017310245	0.0722665901087748	0.867199081305297	1.14106243693663
Mff	-0.12991228935105	0.0857071380004943	0.990662915363772	1.06698300695506
Cdc14b	-0.129356272806889	0.0870676092687926	0.990662915363772	1.06014338037827
Gm18025	-0.128518904695528	0.0891490451788593	0.990662915363772	1.04988330392747
Atf7	-0.124526213871024	0.0996256798582267	0.990662915363772	1.0016287019053
Slco2a1	-0.124404097247121	0.0999608282612695	0.990662915363772	1.00017015402809
Zbtb2	0.123872770999486	0.101429437696034	0.990662915363772	0.993835982147287
Ssh2	0.123638430155132	0.102082555724726	0.990662915363772	0.991048465550307
Arl5b	0.123526184169132	0.102396563218606	0.990662915363772	0.989714619534432
Nhlrc3	-0.121766472075736	0.107419602217062	0.990662915363772	0.968916460182962
Purb	0.120859877056476	0.110081904962617	0.990662915363772	0.958284063596261
Kit	0.120551050594788	0.111000512384888	0.990662915363772	0.954675016479867
Jund	-0.119526866209766	0.114089948006084	0.990662915363772	0.942752617788607
Nfxl1	0.119422663125136	0.114407999350948	0.990662915363772	0.941543608825165
9030624J02Rik	0.118863468217494	0.11612662032962	0.990662915363772	0.935068213189447
Tbcc	-0.117896124642425	0.119147048284653	0.990662915363772	0.923916712273177
Trrap	0.117475559292012	0.120479105191541	0.990662915363772	0.919088266673084
Pacs2	-0.116214090661482	0.124543926166545	0.990662915363772	0.904677447546778
Mtss1	0.116035532103252	0.125127761238581	0.990662915363772	0.902646325676883
Cib1	0.115764945740255	0.12601652896547	0.990662915363772	0.899572486884862
Gapdh	-0.115088938546543	0.128258241622654	0.990662915363772	0.891914718409215
Ube2d3	-0.11505661667154	0.128366189314078	0.990662915363772	0.891549351095484
Sox12	-0.1146033529341	0.129887371801288	0.990662915363772	0.88643307081777
Chd9	-0.114467852340292	0.130344803511809	0.990662915363772	0.884906278274957
Rrm1	-0.1142565507017	0.131060600967661	0.990662915363772	0.882527844953507
Zfp646	0.114028961403521	0.13183495003317	0.990662915363772	0.879969441074239
Abcd3	0.113438194549926	0.133861375060522	0.990662915363772	0.873344718118341
Paqr9	-0.112841846511352	0.135931084272696	0.990662915363772	0.866681218878605
Wscd2	0.112837563764741	0.135946036230575	0.990662915363772	0.866633450586849
Psmg3	0.111511711544433	0.140635662572816	0.990662915363772	0.851904536395303
Gm16025	0.109880362079055	0.146573874662699	0.990662915363772	0.833943431474778
Ccdc166	-0.109114535235141	0.149426273069605	0.990662915363772	0.825573035412303
Swt1	0.108579965085825	0.151442083187856	0.990662915363772	0.81975342499006
mt-Nd4	0.107667000509874	0.154932165058282	0.990662915363772	0.809858410147981
Smcr8	0.107026624442741	0.157416094079696	0.990662915363772	0.802950867830274
Cd69	-0.106531079303746	0.159358686498961	0.990662915363772	0.797624258542641
Tsc2	0.106483424943308	0.159546440351191	0.990662915363772	0.797112880928829
Ccnd3	0.105759194488448	0.162420293331902	0.990662915363772	0.789359709507027
Fam13a	-0.104825828123342	0.166180910540333	0.990662915363772	0.779418865769393
Ppp4r2	-0.104409173387273	0.167880454213241	0.990662915363772	0.774999864442456
Hexim1	-0.104390910119504	0.167955245393757	0.990662915363772	0.774806428202245
Pcdhb3	0.104309005088628	0.168290965450666	0.990662915363772	0.773939198107593
Tub	0.104211462247267	0.168691434436848	0.990662915363772	0.77290696881131
Uchl4	-0.103335150194936	0.172321036942324	0.990662915363772	0.763661700669966
Ccnd2	-0.101902162570007	0.178380615753649	0.990662915363772	0.748652341263811
H1f0	0.101805664471868	0.178794249070349	0.990662915363772	0.747646454428136
Tril	0.101033169883121	0.182131023136426	0.990662915363772	0.739616072714555
Ei24	-0.100478208408866	0.184556276386432	0.990662915363772	0.733871180738475
Scfd1	-0.100446108628446	0.184697278021045	0.990662915363772	0.733539504934154
Inafm2	0.100170398081063	0.185911621277645	0.990662915363772	0.730693461766533
Cryz	0.0997712534323871	0.187679971185351	0.990662915363772	0.726582071906104
Erc1	-0.0996465510126168	0.188234961644947	0.990662915363772	0.725299710136546
Puf60	-0.0984614413698712	0.193569323267468	0.990662915363772	0.713163468263652
Fam43a	0.0981725749404969	0.194886076557429	0.990662915363772	0.710219187512851
Epm2aip1	-0.0980510645802809	0.195441904695131	0.990662915363772	0.708982313561459
Spopl	0.0979515079537927	0.195898167289776	0.990662915363772	0.707969626994851
3830406C13Rik	-0.0970514148650559	0.200058409232708	0.990662915363772	0.698843188815825
Phip	0.0969890858166933	0.200348844643668	0.990662915363772	0.698213157680128
Pcnx	-0.0969076924766219	0.200728573406657	0.990662915363772	0.697390801954079
Nrxn1	-0.0964474217450449	0.202885699370556	0.990662915363772	0.692748563628722
Ctsb	-0.096390717691945	0.203152604925834	0.990662915363772	0.692177604557543
Fabp4	0.0946131423047481	0.211648563912412	0.990662915363772	0.674384673974904
Rpp25	-0.0940190748337617	0.21454389690331	0.990662915363772	0.668483835262814
Ppp3ca	-0.0935590613404168	0.216805252684661	0.990662915363772	0.663930200065712
Mtus2	-0.0934992533640588	0.217100503824302	0.990662915363772	0.663339168678881
Dennd1b	-0.0921566886530612	0.223803880456081	0.990662915363772	0.650132387664446
Hook3	-0.0910453541918669	0.22946270534323	0.990662915363772	0.6392878904309
Gapvd1	-0.0910129378347107	0.229629267989206	0.990662915363772	0.638972758625448
Pigb	-0.0908322867481873	0.230559056217228	0.990662915363772	0.637217814290708
6330403L08Rik	0.0899945715471612	0.234905337923665	0.990662915363772	0.629107114323064
Yae1d1	-0.0899614225462102	0.235078498420533	0.990662915363772	0.628787092033525
Atf7ip	-0.0899454579635845	0.235161924593816	0.990662915363772	0.628632994149508
Galnt11	0.0896292326494793	0.236818707532095	0.990662915363772	0.625583993431173
Clec14a	0.0892329152400124	0.238906639133864	0.990662915363772	0.621771781187175
Ldlr	-0.088987121377465	0.240208013235959	0.990662915363772	0.619412508814415
Reep3	-0.0888182011619527	0.24110524030943	0.990662915363772	0.617793350332889
Uox	0.0887290623568113	0.241579646766094	0.990662915363772	0.616939658087006
Nucks1	0.0880414586126057	0.245261043250428	0.990662915363772	0.610371428740073
Auts2	-0.0877334220674665	0.246922845487339	0.990662915363772	0.607438726957118
Smyd5	-0.0872585935033262	0.249499747988936	0.990662915363772	0.602929888706202
Fosl2	-0.0870442824826041	0.250668898342769	0.990662915363772	0.600899547637452
Mocs2	-0.0866868139076814	0.252627454798572	0.990662915363772	0.59751945338641
Mmd2	0.0857274045102773	0.257936191969419	0.990662915363772	0.588487716141112
Slamf8	-0.085412615847045	0.259694615483051	0.990662915363772	0.585537054953838
Glt8d1	-0.0854114235442124	0.259701291343683	0.990662915363772	0.585525890871116
Zfp664	-0.0853891550452841	0.259825997247992	0.990662915363772	0.585317397156419
Rad54l2	0.0847541698577256	0.263399282224368	0.990662915363772	0.579385412845841
Fip1l1	0.0845471979587087	0.26457121612639	0.990662915363772	0.577457406397399
Cdk20	-0.0844442795945611	0.265155293662572	0.990662915363772	0.576499698036293
Tmem128	-0.0834317077749877	0.270948752094976	0.990662915363772	0.56711284487124
Pam	-0.0829441056856246	0.273769031190015	0.990662915363772	0.562615680906078
Klhl2	0.0828013093544776	0.274598713765291	0.990662915363772	0.561301501352523
mt-Co1	0.0826697651647803	0.275364523517597	0.990662915363772	0.560092012637539
Mpp5	0.0823335338975801	0.277328520096817	0.990662915363772	0.55700546585754
Tdp1	0.082026336225557	0.279131175976097	0.990662915363772	0.554191654739435
Emp1	-0.0816287336701887	0.281476038402413	0.990662915363772	0.550558570022357
Bgn	0.0815303591286018	0.282058241531748	0.990662915363772	0.549661205991882
Ptbp2	-0.0812896960185946	0.283485952225621	0.990662915363772	0.547468457131053
Mecp2	-0.0810897340471991	0.28467589190768	0.990662915363772	0.545649310003672
Tmcc1	-0.0795201443239491	0.294132517809766	0.990662915363772	0.531456959428087
Fdps	0.0794319413536255	0.294670057908754	0.990662915363772	0.530663991553024
Tnrc6a	-0.0793094695000288	0.295417526354776	0.990662915363772	0.529563742695788
Marveld1	-0.0792499057405568	0.295781509615457	0.990662915363772	0.529028978827872
Foxs1	-0.0790603741666197	0.296941682051872	0.990662915363772	0.527328835699532
Arid5a	-0.078982057942674	0.297421955834485	0.990662915363772	0.526626974799258
Rpl10	0.078859338807879	0.29817556488252	0.990662915363772	0.525527949318625
Ahcyl2	-0.0788526751032204	0.29821652235623	0.990662915363772	0.525468298611536
Pcdhb14	0.0781481704185862	0.302567674118861	0.990662915363772	0.519177473212122
Insr	-0.0779213907891147	0.303977168857561	0.990662915363772	0.517159034192339
Dhx9	0.0774838203195626	0.306708984458289	0.990662915363772	0.513273501997599
Dcaf8	-0.0772779273925693	0.307999964757177	0.990662915363772	0.511449333193597
Cldn5	-0.0770871190351433	0.309199540030345	0.990662915363772	0.50976116081591
Fam49b	0.0765145898677278	0.312817267677079	0.990662915363772	0.504709281667544
Scap	-0.0762828078893138	0.31428969064722	0.990662915363772	0.502669864507256
D430042O09Rik	-0.0762328866592385	0.314607411694196	0.990662915363772	0.50223105024428
Sbf2	0.0761652826825815	0.315038007216794	0.990662915363772	0.5016370483412
Fbxl12os	0.0760605887697377	0.315705600005207	0.990662915363772	0.500717714497424
Gm2415	-0.0757378880421698	0.317769128510687	0.990662915363772	0.497888297086791
Tes	0.0756236100402972	0.318501982193265	0.990662915363772	0.496887860493723
Riok1	-0.0754038858638904	0.319914132602968	0.990662915363772	0.494966573995569
Ftl1	-0.0751533047144023	0.321529545163828	0.990662915363772	0.492779113837523
Rusc1	0.0749524358359176	0.322828285448889	0.990662915363772	0.491028420430146
Syne1	-0.074937955446006	0.322922040906683	0.990662915363772	0.490902311385854
Pus7	-0.0748860731105555	0.323258105366429	0.990662915363772	0.49045057682102
H3f3aos	-0.0746502932082912	0.324788200575792	0.990662915363772	0.48839975688747
Oraov1	-0.0746046552587285	0.325084907266973	0.990662915363772	0.48800319304717
Arih2	-0.074446248830527	0.32611611351096	0.990662915363772	0.486627742021998
Pde7b	0.0744152284831394	0.326318298664555	0.990662915363772	0.48635857197915
Hist1h4j	-0.0743927266056938	0.326465012459378	0.990662915363772	0.486163355614094
Gm8730	0.0743608838578564	0.326672701971469	0.990662915363772	0.485887155327088
Adgra3	-0.0743244965371328	0.326910136926077	0.990662915363772	0.485571612479275
Gm4924	0.0739182324684294	0.329568639083566	0.990662915363772	0.48205412137101
Rbm6	0.0726198471137969	0.338157773907205	0.990662915363772	0.470880624130419
Gcn1l1	-0.0725070526244739	0.338910605500784	0.990662915363772	0.469914840609652
Gpnmb	0.072122090635925	0.341488003969176	0.990662915363772	0.466624547916556
Tmem65	-0.071769679848863	0.343858339343622	0.990662915363772	0.463620438569306
B230307C23Rik	-0.070680938500026	0.351246866791215	0.990662915363772	0.454387541083604
Rbpj	-0.0706277948905181	0.351610049785443	0.990662915363772	0.453938720333229
Vps41	-0.0704666274339931	0.352712908155989	0.990662915363772	0.452578646262943
Ccr2	0.0703057285467962	0.353816090501115	0.990662915363772	0.451222420558727
Sbno1	-0.069606021046061	0.358638645914339	0.990662915363772	0.445342913873028
4931440F15Rik	-0.0687502903722798	0.364591959373748	0.990662915363772	0.438192913404898
Zmat3	-0.0681675093352097	0.368681196610327	0.990662915363772	0.433349011611724
R3hdm1	-0.0681422680415564	0.368858945617601	0.990662915363772	0.433139679508703
Eln	0.0680231602258228	0.369698414862624	0.990662915363772	0.432152411525598
Rsrc1	-0.0679844191534017	0.369971714587568	0.990662915363772	0.431831477738699
Atad2	-0.0675946376007305	0.372728357147625	0.990662915363772	0.428607564895077
Plpp5	0.0673273183925777	0.374626184476836	0.990662915363772	0.426401870910655
Adrb1	-0.0672967457666493	0.374843610983529	0.990662915363772	0.42614988708076
Cnot4	-0.0672249478456728	0.37535452762573	0.990662915363772	0.425558341190931
Nbea	0.0666270654121287	0.379625624791425	0.990662915363772	0.420644480307145
Crip1	-0.0665836649670032	0.379936813908692	0.990662915363772	0.420288623521362
Nap1l5	-0.0665536867040767	0.380151854272486	0.990662915363772	0.420042886807257
Sepsecs	0.0663588466293204	0.38155128934942	0.990662915363772	0.418447074526272
Ly6e	-0.0663583163757779	0.381555102156169	0.990662915363772	0.418442734683361
Kif15	-0.0662212468312076	0.382541482781923	0.990662915363772	0.417321463081777
Kcmf1	0.0658887053062956	0.384940951649357	0.990662915363772	0.414605884360641
9130023H24Rik	-0.0653822844078512	0.388612531305587	0.990662915363772	0.410483199132222
Sft2d3	0.064893143266671	0.392178826437878	0.990662915363772	0.406515857403114
Prkch	0.0646961487416025	0.393620640782752	0.990662915363772	0.404922135995233
Tet2	-0.0644583074916412	0.39536564835136	0.990662915363772	0.403001067393471
Phf14	-0.064005981438261	0.398697063025469	0.990662915363772	0.399356963526294
Gm10282	0.0636071364422247	0.401648441256866	0.990662915363772	0.396153914135297
Exoc6b	-0.0635484164797983	0.402084052976788	0.990662915363772	0.395683151073965
Rep15	-0.0629643887492287	0.406431912171763	0.990662915363772	0.391012199503696
Mcm2	-0.0628128015515101	0.407564950658827	0.990662915363772	0.389803171059032
Ccl25	-0.062567539002218	0.409402113655837	0.990662915363772	0.387849919497897
Grhl2	-0.0616009619496565	0.416689751130059	0.990662915363772	0.380187181285941
Amd2	-0.06156783028959	0.41694088895801	0.990662915363772	0.379925511978382
Gm28731	-0.0614720995284647	0.417667024697244	0.990662915363772	0.379169811441464
4632415L05Rik	-0.0614719470129318	0.417668182145145	0.990662915363772	0.379168607916862
Rlf	-0.0604893032413474	0.425164331930127	0.990662915363772	0.371443176640917
Gm20633	-0.0603830124107496	0.425979819307336	0.990662915363772	0.370610975007766
St8sia4	-0.0601575406081736	0.427712682230123	0.990662915363772	0.368847872163336
Mpp6	0.0599670417635492	0.429179926723522	0.990662915363772	0.367360598721636
Nfkb1	-0.05984350614765	0.430132960825327	0.990662915363772	0.366397276450603
Hdlbp	-0.0596516403254326	0.4316155510677	0.990662915363772	0.364902916117904
Gm12689	0.0595376943637532	0.432497424941187	0.990662915363772	0.364016473949831
Ankrd49	0.0592886489894347	0.434428483957266	0.990662915363772	0.36208170731444
Trappc5	0.0591959533938868	0.435148490021212	0.990662915363772	0.361362519154393
Unc45a	-0.0591395789891969	0.435586707629144	0.990662915363772	0.360925381651329
Mcts2	0.0589900314291872	0.436750414029598	0.990662915363772	0.359766674643407
Sox4	-0.0589807904066027	0.436822381366479	0.990662915363772	0.359695117888159
Tspyl3	-0.0589587512560807	0.436994045432371	0.990662915363772	0.3595244807721
Celf4	0.0584782573032407	0.440746197860089	0.990662915363772	0.355811425496037
Prr14	-0.058398284545155	0.441372473264493	0.990662915363772	0.355194755637692
Xpr1	-0.0583441779439002	0.441796474399902	0.990662915363772	0.354777754183862
Mospd3	0.0579480716748711	0.444907554852372	0.990662915363772	0.351730219554632
Rbm5	-0.0578163465492035	0.445944882358795	0.990662915363772	0.350718815652574
Eprs	-0.0577369234923916	0.446570993558513	0.990662915363772	0.350109489385025
Rgs14	0.0575737232071402	0.447859096346072	0.990662915363772	0.348858600521115
Fignl2	0.0571759657610344	0.451007256117275	0.990662915363772	0.34581647083525
Hist2h3c1	-0.0570659897458248	0.451879877431543	0.990662915363772	0.34497699771509
Zfp386	-0.0569937963081888	0.452453221301691	0.990662915363772	0.344426315421699
Igf1r	-0.0566992796395564	0.454796422604973	0.990662915363772	0.342182960099145
Gm27019	-0.0561591114038814	0.459111611698335	0.990662915363772	0.338081723063341
Sytl2	-0.0555148911909612	0.464287631209371	0.990662915363772	0.333212885941988
Aamdc	-0.055489314047988	0.464493794425404	0.990662915363772	0.333020083747426
Gtf2b	-0.0554734738820013	0.464621498567478	0.990662915363772	0.332900698769078
Zcwpw1	0.0553910657529308	0.465286188999512	0.990662915363772	0.33227983835502
Adam4	-0.0551944315663388	0.466874322897203	0.990662915363772	0.330800010692674
mt-Nd6	-0.0551281584193333	0.467410254898795	0.990662915363772	0.330301763494706
1700018L02Rik	0.0550961050762204	0.46766958237726	0.990662915363772	0.330060876051087
B3gnt7	0.0550961050762204	0.46766958237726	0.990662915363772	0.330060876051087
Psrc1	-0.0544229567821901	0.473133908219489	0.990662915363772	0.325015926132557
Ahsa1	-0.0544006303680159	0.473315739097045	0.990662915363772	0.324849053762838
Prdm5	-0.0541681110093144	0.47521168755104	0.990662915363772	0.323112886678999
Tnpo3	-0.0540619404194959	0.476078767899159	0.990662915363772	0.322321186704127
Sec13	0.0535067657099555	0.480626771583342	0.990662915363772	0.318192042048352
Irf7	0.0534625337411559	0.48099012737912	0.990662915363772	0.317863837698461
Rnpep	-0.0534607409824466	0.481004857620005	0.990662915363772	0.317850537707435
Mynn	-0.0532042525646564	0.483114807966752	0.990662915363772	0.315949650736024
Tfdp2	-0.0529848394336785	0.48492371252978	0.990662915363772	0.314326578579789
Sgce	0.0528714001269495	0.485860362976421	0.990662915363772	0.313488529714056
C2cd5	-0.052637093760571	0.487798061584425	0.990662915363772	0.311759929821511
Kmt2e	-0.0526337771037709	0.487825519763585	0.990662915363772	0.311735484049753
Gmpr2	-0.0521777367860276	0.491608879745975	0.990662915363772	0.308380281217136
Aak1	-0.0518750640223184	0.494128480178909	0.990662915363772	0.30616011387402
Efnb2	-0.0518442166049927	0.494385653601803	0.990662915363772	0.305934140370641
Sfxn5	0.0518069832365116	0.494696160879087	0.990662915363772	0.305661459992596
Tcf24	-0.051757742001166	0.49510696629244	0.990662915363772	0.305300962981621
Pnkd	-0.0510436311112073	0.501084841420042	0.990662915363772	0.300088735128618
Id2	-0.0508224611853673	0.502943930085182	0.990662915363772	0.29848042888426
Mafb	-0.0507581671568786	0.503485043667098	0.990662915363772	0.298013425903459
Dph5	0.0503715938001082	0.506744949436429	0.990662915363772	0.295210571086498
Dopey1	0.04946576581707	0.514426501444795	0.990662915363772	0.28867666618265
Pcdhb20	-0.0493667231812875	0.515270021821906	0.990662915363772	0.287965123861546
2310030G06Rik	0.0491767039130865	0.516890357567663	0.990662915363772	0.286601569388153
Gmcl1	0.0489829691020647	0.518545066361863	0.990662915363772	0.285213493427776
Kbtbd12	-0.0489677827144015	0.51867488945417	0.990662915363772	0.28510477694466
Alyref2	-0.0488251845172833	0.519894722920465	0.990662915363772	0.284084590756753
Adamts15	0.0486791399300717	0.521145556658774	0.990662915363772	0.283040960721691
Aup1	-0.0486012087284292	0.521813644935215	0.990662915363772	0.282484568695763
Adam23	0.0481522045407825	0.525671353663084	0.990662915363772	0.279285689112498
Srsf11	0.047875614899766	0.52805490407139	0.990662915363772	0.277320919709392
Ube2t	0.0476228891640027	0.530237567122389	0.990662915363772	0.275529505920205
BC025920	0.0473966298722922	0.53219549951725	0.990662915363772	0.273928802357138
Bhlhe22	0.047246074058211	0.533500340759654	0.990662915363772	0.272865298844966
Cdk2	-0.0472142673818429	0.533776208677693	0.990662915363772	0.27264078736803
Fam198b	0.0469783288473647	0.535824795465231	0.990662915363772	0.270977193145571
Zfhx2	-0.0467925563943702	0.53744056203977	0.990662915363772	0.269669559329586
Rasa2	0.0467657487567741	0.537673923195202	0.990662915363772	0.269481025987178
Zfp36	-0.0466113504609889	0.539018945427327	0.990662915363772	0.268395969971059
C030034I22Rik	-0.0463927511588243	0.540926101458366	0.990662915363772	0.266862061919295
Ly86	-0.0462904173049008	0.541820054077496	0.990662915363772	0.266144924710719
Raph1	0.0462570904809513	0.542111343191386	0.990662915363772	0.265911505403621
Qsox1	0.0459787734709336	0.544546958978706	0.990662915363772	0.26396466293123
Dennd5b	-0.0459687310321649	0.544634943311579	0.990662915363772	0.26389449814009
Mkln1	0.0459089564298665	0.54515878846659	0.990662915363772	0.26347698229084
Cdkl5	-0.0457298019034401	0.546730324147527	0.990662915363772	0.262226837495475
Nfatc3	-0.0454765532346509	0.548955597402923	0.990662915363772	0.260462782294467
Gm42670	-0.0454661100829997	0.549047455470746	0.990662915363772	0.260390116827896
2810402E24Rik	-0.0452529447653334	0.550924101014311	0.990662915363772	0.258908228337199
Srpk2	0.0451903802191813	0.551475494288921	0.990662915363772	0.258473781377111
Thrsp	-0.0451654314495424	0.551695447520314	0.990662915363772	0.258300599738044
Vrk3	-0.0451344778525983	0.551968399863823	0.990662915363772	0.258085784875156
Enah	0.0448082130879105	0.554849431843761	0.990662915363772	0.255824854338749
Tet3	-0.044488209059624	0.557682239830515	0.990662915363772	0.253613186002292
Cog7	-0.0443465780041577	0.558938240015733	0.990662915363772	0.252636176911729
Gm20342	-0.0442882707742559	0.559455710549918	0.990662915363772	0.252234288805186
Ncoa4	-0.0441385798550887	0.560785255995767	0.990662915363772	0.251203413236574
Slc25a20	-0.0441176759398963	0.560971043885088	0.990662915363772	0.251059555509396
Gm7967	-0.0439458126984073	0.562499632727416	0.990662915363772	0.249877756780171
Atr	-0.0439085183986196	0.562831599358755	0.990662915363772	0.249621527722915
Gm13889	-0.0437491216144413	0.564251488508718	0.990662915363772	0.248527286569616
Lcorl	0.04316868064634	0.569436390741611	0.990662915363772	0.244554782020002
Herc6	-0.0431288135355009	0.56979333725031	0.990662915363772	0.244282633391281
Arrdc2	-0.0427792667216656	0.572927494496218	0.990662915363772	0.241900335681141
Slc4a7	0.042425001812487	0.576112206216386	0.990662915363772	0.239492923183014
Gm8251	0.0423484268973593	0.576801673734609	0.990662915363772	0.238973488072521
Gm12758	0.0423461250239615	0.576822405379947	0.990662915363772	0.23895787876038
Cd248	-0.0422359574798032	0.577815027767235	0.990662915363772	0.238211167248633
Rinl	-0.0421401447698967	0.578678958784881	0.990662915363772	0.237562308633085
Kdsr	0.0420694337520214	0.579316936691488	0.990662915363772	0.237083774445648
Kcnq1ot1	0.0419228079772678	0.580640884235979	0.990662915363772	0.236092387772421
Inppl1	-0.0418680359270006	0.58113580488326	0.990662915363772	0.23572236602709
Ncapg2	0.0417636392494175	0.582079675564809	0.990662915363772	0.235017564680334
Fpgt	-0.0414758308975023	0.584685476438994	0.990662915363772	0.233077693884182
Mrpl23	-0.0413092039023873	0.58619656183832	0.990662915363772	0.231956733115298
Nutf2-ps1	0.0409684944391428	0.5892919200173	0.990662915363772	0.229669513623937
Cdk5r1	0.0409385094834656	0.589564691919392	0.990662915363772	0.229468533567819
Itpkc	-0.0408657913527723	0.59022644531056	0.990662915363772	0.228981335677895
St7l	0.0406331825505607	0.59234551797835	0.990662915363772	0.227424893313345
Atg4d	0.0404582225309075	0.59394168507797	0.990662915363772	0.226256193220982
Bcl10	0.0403919550610097	0.594546754692207	0.990662915363772	0.225813987123656
Rpgrip1l	0.0401758045388661	0.596522302327757	0.990662915363772	0.224373314614236
Apoe	-0.0400203876541825	0.597944592246556	0.990662915363772	0.223339057477203
Gm26652	-0.0399367953118736	0.598710214336585	0.990662915363772	0.222783332480381
mt-Atp8	-0.0397132285774237	0.600760024003866	0.990662915363772	0.221298974026773
Smarcad1	-0.0396141090092616	0.601669823323094	0.990662915363772	0.220641769949114
Oas3	-0.0394380696428251	0.603287171451092	0.990662915363772	0.219475909603597
Ptpn22	0.0393294870772351	0.604285730917726	0.990662915363772	0.218757660685944
Adamts9	0.0393135642300299	0.604432224253953	0.990662915363772	0.218652390059991
Sox17	0.0391472577788173	0.605963219725457	0.990662915363772	0.217553735495496
Taf6	-0.0389143126112528	0.608110569817972	0.990662915363772	0.216017447872108
Id1	-0.0387578017819851	0.609555213667715	0.990662915363772	0.2149869497582
4932438A13Rik	-0.0383766820524082	0.613079375562243	0.990662915363772	0.212483293610443
Reln	0.0383542900652147	0.613286708344094	0.990662915363772	0.212336447599101
Dhrs7	-0.0382786701499716	0.613987117915733	0.990662915363772	0.211840740710302
BC030336	0.0381944318644422	0.614767764153604	0.990662915363772	0.21128891315871
Rbm25	-0.0378248422740288	0.618197899931233	0.990662915363772	0.20887247460404
Ggct	-0.0377781480972634	0.618631855054774	0.990662915363772	0.208567720740348
Cxcl2	0.0375286200973633	0.620953090751389	0.990662915363772	0.206941206904434
Emc2	0.0365903920549455	0.629714337825556	0.990662915363772	0.200856418230997
Oasl2	0.0365071706491372	0.630493989562971	0.990662915363772	0.200319049157636
Exd2	-0.035759079595563	0.63752064350631	0.990662915363772	0.19550574781052
Dnajc13	-0.0354924646802761	0.640032768601164	0.990662915363772	0.193797790299938
2610037D02Rik	0.0353651212348161	0.641234083773954	0.990662915363772	0.19298340147456
Inpp4a	0.0349382859008368	0.645267487329929	0.990662915363772	0.190260216853091
Foxq1	-0.0348364489879725	0.646231336971957	0.990662915363772	0.189611986052171
Tnfrsf22	-0.0348111465326096	0.646470906993479	0.990662915363772	0.189451014815286
Ap1g1	-0.0347870931352297	0.646698684314347	0.990662915363772	0.189298022608783
Ankrd28	-0.0345675972439899	0.648778748354419	0.990662915363772	0.187903384480574
Bmyc	-0.0344798861089238	0.649610708695198	0.990662915363772	0.187346824455151
Ilf2	-0.0344641990157995	0.649759550103535	0.990662915363772	0.187247328561407
Dynll1	-0.0342380733752487	0.651906600000916	0.990662915363772	0.185814622074603
Magi3	-0.0341069861170387	0.65315257847336	0.990662915363772	0.184985354331821
Chst14	-0.0336315934402384	0.657679193324693	0.990662915363772	0.181985897485747
Gm29650	-0.0334861872220295	0.659066227455661	0.990662915363772	0.181070942350779
Cxcl10	0.0334814970443437	0.65911098658708	0.990662915363772	0.181041449133038
Tgif1	0.0333058069656883	0.66078849630663	0.990662915363772	0.179937526271874
Rbm44	-0.0331044755252308	0.662712911645942	0.990662915363772	0.178674567960344
Pfkl	-0.0330352033515548	0.663375557369152	0.990662915363772	0.178240534467521
Cars2	-0.03251867215522	0.668324809711572	0.990662915363772	0.175012416594637
Snhg20	-0.0324529106723746	0.668955949758828	0.990662915363772	0.174602479252397
Mcm3	0.0321085861843031	0.672264351761785	0.990662915363772	0.172459917517577
Usp10	-0.0320877472905216	0.672464782720165	0.990662915363772	0.172330454925238
Selplg	0.0320774898044727	0.672563448916707	0.990662915363772	0.172266738515757
Cxcl1	-0.0320473939149799	0.672852971884642	0.990662915363772	0.172079825040709
Gm10093	0.0315939335402723	0.677221067364459	0.990662915363772	0.169269540081977
Sh3d19	-0.0315724205536474	0.67742856682516	0.990662915363772	0.169136493323301
Fam20c	0.0315582279355005	0.677565472336854	0.990662915363772	0.169048733072326
Fbxw2	0.0314609566847684	0.678504058862264	0.990662915363772	0.168447550014249
D3Ertd751e	0.0310516836199726	0.682458607216675	0.990662915363772	0.165923684510711
Sesn3	0.0310123031078768	0.682839574695165	0.990662915363772	0.165681316828429
Rasa4	-0.0309703145409817	0.68324586076609	0.990662915363772	0.165422990666244
Apoc1	0.0309007197619143	0.683919467933346	0.990662915363772	0.164995033793376
Gdpd5	0.0308986215267079	0.683939780606863	0.990662915363772	0.164982135270328
Gm6576	0.0308344237952258	0.684561377925688	0.990662915363772	0.164587606844227
Pck2	0.0307995081800669	0.684899538860508	0.990662915363772	0.164373126198343
Kctd18	-0.0307439543076395	0.685437712252344	0.990662915363772	0.164032004702583
Ankrd17	-0.0307207520687071	0.685662528827939	0.990662915363772	0.163889583898952
Fam220a	-0.0307105645041969	0.68576124928519	0.990662915363772	0.163827059461804
Arcn1	0.0305264056537528	0.687546717429595	0.990662915363772	0.162697787050335
Ankrd13c	0.0305045194633406	0.687759024874721	0.990662915363772	0.162563702025047
Wdr37	0.0302252797918379	0.690469932001544	0.990662915363772	0.160855228960997
B230317F23Rik	0.0300458665461214	0.692213788790654	0.990662915363772	0.159759753877417
Hist1h4i	0.0298653132594921	0.693970361065005	0.990662915363772	0.158659077528994
Hs6st1	0.0298136762904511	0.694473028735993	0.990662915363772	0.158344616303015
Lpar6	-0.0297705369885342	0.694893076777475	0.990662915363772	0.158082015176669
Cd63	-0.0296292188177801	0.696269743842899	0.990662915363772	0.157222476528523
Ccdc86	-0.0293549133903514	0.698944751306748	0.990662915363772	0.155557152081083
Glb1l	-0.0293042230602559	0.699439486970457	0.990662915363772	0.155249853168763
Dst	0.0292911868561263	0.699566740280624	0.990662915363772	0.155170846500336
Gm5117	-0.0292893821048741	0.699584358075117	0.990662915363772	0.15515990942436
Stk3	-0.0292590190982354	0.699880782626447	0.990662915363772	0.154975931209934
Fbl	-0.0290892165382872	0.701539346584928	0.990662915363772	0.153947966081797
Bag2	-0.0290472050912207	0.7019499157028	0.990662915363772	0.153693873781686
Ccar1	-0.0287953930334882	0.704412626731548	0.990662915363772	0.152172867823036
Thap11	0.0285789794663355	0.706531600620653	0.990662915363772	0.150868408948816
Rnf10	-0.0285231240289616	0.707078865985836	0.990662915363772	0.150532143272062
Fbxl12	0.0285111352526748	0.707196350258784	0.990662915363772	0.150459989322134
mt-Nd2	0.0284237379474449	0.708053010771089	0.990662915363772	0.149934226175311
Smim20	0.0284102128561782	0.708185615260424	0.990662915363772	0.149852898922822
Tmem158	0.0283408611694224	0.708865699964858	0.990662915363772	0.149436037438885
Mxd4	0.0283072754058979	0.709195135389268	0.990662915363772	0.14923425203452
Mrpl48	0.0282796458896242	0.709466187709764	0.990662915363772	0.149068297656806
mt-Cytb	-0.0280385750641293	0.71183269500264	0.990662915363772	0.147622068407003
Nif3l1	0.0279918128049633	0.712292063293003	0.990662915363772	0.147341894750273
Fam208b	0.0278400065845309	0.713784041933903	0.990662915363772	0.146433165791286
Pfkfb2	-0.0275223157859995	0.716909871528835	0.990662915363772	0.144535439531686
Gm20045	-0.0274649279278375	0.717475026702212	0.990662915363772	0.144193210906412
Jmjd1c	-0.0272173806275304	0.719914624444763	0.990662915363772	0.142719004028471
Cald1	0.0271172249840854	0.720902471688539	0.990662915363772	0.142123485450424
Picalm	0.027104017341126	0.721032774776024	0.990662915363772	0.142044993836931
Scarb2	-0.0267244013827608	0.724781383067697	0.990662915363772	0.1397929705945
Iqck	-0.0266932939284306	0.725088852576965	0.990662915363772	0.139608771609035
Mfsd8	-0.0266248331582042	0.725765681106021	0.990662915363772	0.139203571901053
2410002F23Rik	-0.0265478162187309	0.72652735292137	0.990662915363772	0.138748030369136
Itfg1	-0.0256057978733247	0.735865085751803	0.990662915363772	0.133201802353261
Emg1	-0.0255285517365871	0.736632526665657	0.990662915363772	0.132749108397847
Smg1	-0.0254038929364934	0.737871561861121	0.990662915363772	0.132019227376674
Srp9	-0.0251946869340417	0.739952463157348	0.990662915363772	0.130796179798194
Pcdhb17	-0.0248334316219622	0.743550185772726	0.990662915363772	0.128689713532598
Sfn	0.0247078605510639	0.744802047150199	0.990662915363772	0.12795913833067
Clasp1	-0.0246111127736069	0.745767015354318	0.990662915363772	0.127396829028339
B930036N10Rik	-0.0245300760130086	0.746575585370494	0.990662915363772	0.126926216542373
Ranbp6	0.0245145594306173	0.746730438584233	0.990662915363772	0.126836145390989
Spg20	0.0243213432686062	0.748659554759748	0.990662915363772	0.125715628364037
Mdh2	0.0240953716999704	0.750917688054559	0.990662915363772	0.124407665636136
Zbtb11os1	-0.0239126437522156	0.752745236870373	0.990662915363772	0.123351983882235
Pnmal2	-0.0237584930939495	0.7542880401585	0.990662915363772	0.122462778316597
Tcaim	-0.0237426791546241	0.75444636768683	0.990662915363772	0.122371628049484
Plk2	-0.0236774186313438	0.755099857469882	0.990662915363772	0.121995611707938
Ybey	-0.0236662807021445	0.755211405101354	0.990662915363772	0.121931460003443
Zfp316	-0.0234450052019648	0.757428550561753	0.990662915363772	0.120658328581801
Cul9	0.0232138257869632	0.759747046682894	0.990662915363772	0.119330979450475
Cnnm3	-0.0232051657739302	0.759833939617884	0.990662915363772	0.119281311650517
Dguok	0.0228890923092852	0.763007409192444	0.990662915363772	0.117471244802956
Nfu1	-0.0228140212110043	0.763761727731837	0.990662915363772	0.117042108009465
Rpp14	-0.0227221759477964	0.764684896370969	0.990662915363772	0.11651748766843
Rpl13a-ps1	-0.0226338802163687	0.76557270007572	0.990662915363772	0.116013561670426
Fzd8	0.0226269699085857	0.765642195347023	0.990662915363772	0.115974140145784
Gimap5	-0.0225310132044418	0.766607401434279	0.990662915363772	0.115426992038948
Thumpd3	0.0223294728772703	0.768635816286543	0.990662915363772	0.114279382487859
Nudcd1	-0.0219095248586951	0.772867442278742	0.990662915363772	0.111894987354057
Slc44a2	0.0219068305347894	0.772894613534684	0.990662915363772	0.111879719381242
Tarsl2	0.0218989467762133	0.772974119897069	0.990662915363772	0.111835046539695
Cdr2	0.0216304615411872	0.775683152605668	0.990662915363772	0.110315641081082
Zkscan2	-0.0215907036575574	0.776084543116951	0.990662915363772	0.110090966101048
Trmt12	0.0213862231354638	0.778149886856231	0.990662915363772	0.108936741358793
Lpin1	-0.0212854766770309	0.77916804323672	0.990662915363772	0.108368867898637
Tulp3	-0.0211428159887387	0.780610432514103	0.990662915363772	0.107565648861801
Srcap	0.0207846465433787	0.784235040573004	0.990662915363772	0.10555375679797
Topbp1	-0.0207125796789368	0.784964907665572	0.990662915363772	0.105149758220174
Brap	-0.0206594810720264	0.78550279111609	0.990662915363772	0.104852267448753
Lynx1	0.020644846938907	0.785651051245319	0.990662915363772	0.10477030404776
Nupr1l	-0.0205308510739356	0.786806220283483	0.990662915363772	0.104132215320934
Trim68	0.0203934099312445	0.788199588864511	0.990662915363772	0.10336379600419
Hyal2	-0.0203720450957498	0.78841624452725	0.990662915363772	0.103244436097483
Cct7	0.0202511452022504	0.789642566551422	0.990662915363772	0.102569448585479
Prcp	0.0200534458330063	0.791648999590106	0.990662915363772	0.10146733271601
Fry	-0.0199994272563346	0.792197467944642	0.990662915363772	0.101166550040066
Cep164	-0.0198819633022895	0.79339046964655	0.990662915363772	0.100513020656389
Atrx	-0.0198282298005744	0.793936364377446	0.990662915363772	0.100214305768449
Als2	-0.019818331843025	0.794036931615259	0.990662915363772	0.100159297543045
Mcoln1	0.0197697383093897	0.794530710712284	0.990662915363772	0.0998893115024011
Gopc	-0.0196460892840783	0.795787527548815	0.990662915363772	0.0992028718736889
2810474O19Rik	-0.0195987485563587	0.79626885640342	0.990662915363772	0.0989402700286639
Matr3	0.019408312098066	0.798205861513392	0.990662915363772	0.0978850873593431
Gm10643	0.0189792036667645	0.802574993593701	0.990662915363772	0.0955143760169006
Slc30a5	0.0189095762586034	0.803284512897407	0.990662915363772	0.0951306060330273
Lhfp	0.0188656126956092	0.80373259454652	0.990662915363772	0.0948884189501474
Cfh	-0.0188163757123996	0.804234499404643	0.990662915363772	0.0946173008181629
Slc7a1	-0.0184656808780093	0.807811664759431	0.990662915363772	0.0926898799304805
Bmp1	-0.0183752878877341	0.808734342669997	0.990662915363772	0.0921941143082141
Map10	0.0182846997002352	0.809659277619717	0.990662915363772	0.0916977033195871
Car12	0.0182050366761543	0.810472880988656	0.990662915363772	0.0912615123811952
Prpf39	0.0180431304256382	0.81212706427841	0.990662915363772	0.0903760163280577
Myl6	0.0180058219455049	0.812508360209142	0.990662915363772	0.0901721617041421
Pcdhb7	0.0177003080421021	0.81563238942516	0.990662915363772	0.0885055363645717
Myb	0.0175117115265359	0.817562335783997	0.990662915363772	0.0874791242274063
Prr15	-0.0174209085991691	0.818491932448835	0.990662915363772	0.0869855968998351
Trim2	0.0172773216122285	0.819962422841459	0.990662915363772	0.0862060499657218
Fam126a	-0.0170599760071248	0.822189476199335	0.990662915363772	0.0850280863708081
Rpl13-ps3	-0.0169464056474466	0.823353752606863	0.990662915363772	0.0844135307702957
Tcf12	-0.0169059346140556	0.823768738233519	0.990662915363772	0.084194693406904
Rfwd2	-0.0167644446918511	0.825219943915513	0.990662915363772	0.0834302845430593
Aasdh	-0.0166565399542523	0.826327078145721	0.990662915363772	0.0828480154916703
St14	-0.0166387259850153	0.826509887677164	0.990662915363772	0.0827519465233318
Nudt16	-0.0163712521969173	0.829255857933119	0.990662915363772	0.0813114519049008
Bcl2	-0.0161552679782729	0.831474731816294	0.990662915363772	0.0801509442790916
Hoxb2	0.0161276483113169	0.831758573796227	0.990662915363772	0.0800027137134843
3222401L13Rik	-0.0158700129609344	0.834407285584048	0.990662915363772	0.0786219125451689
Bhlhe40	-0.0158579591268001	0.834531255176397	0.990662915363772	0.0785573933209256
Tpm3-rs7	-0.0156940591775412	0.836217313884796	0.990662915363772	0.0776808446225059
Wdr82	-0.0156101695451621	0.837080585954268	0.990662915363772	0.0772327303573149
Lekr1	0.0155931718259979	0.837255525891354	0.990662915363772	0.0771419774325233
Alms1	-0.0153307257500281	0.839957619190492	0.990662915363772	0.07574262610007
Vps35	-0.015293288100082	0.840343223092039	0.990662915363772	0.0755432979257717
Hist2h2be	-0.0152606586223265	0.840679334302979	0.990662915363772	0.0753696283393403
Cnot1	-0.0151680312609254	0.841633631143101	0.990662915363772	0.0748769187130959
Fermt2	-0.0148292525932048	0.845125865599974	0.990662915363772	0.0730786062398518
Cit	0.0144981186660689	0.84854221437017	0.990662915363772	0.0713265469680191
Hdac4	0.0140330098509855	0.853345551018646	0.990662915363772	0.0688750713976629
Fnbp1l	0.0138975232077574	0.85474579021594	0.990662915363772	0.0681630295082492
2810454H06Rik	0.0138499515641959	0.855237545618615	0.990662915363772	0.0679132415024371
Gtpbp10	-0.0137622228188345	0.856144557210581	0.990662915363772	0.0674528999274688
Ccdc88c	-0.0136882829046223	0.856909154940088	0.990662915363772	0.0670652172827321
Ctr9	-0.0135289929891726	0.858556791264795	0.990662915363772	0.0662309721196409
Cr1l	0.0132395982813282	0.861551742123857	0.990662915363772	0.0647186350539323
Ffar1	0.0129092245378844	0.864973197254679	0.990662915363772	0.0629973497198543
Ralgps2	-0.0128725304341396	0.865353369102452	0.990662915363772	0.0628065111330473
Pygl	0.0128304249694666	0.865789643793846	0.990662915363772	0.0625876133370057
Gm19461	-0.0126764369504405	0.86738553102933	0.990662915363772	0.0617878266494785
Pcdhb16	-0.0124063675091668	0.870185743019778	0.990662915363772	0.0603880363944406
Bicd1	-0.0120982536753773	0.873382387542777	0.990662915363772	0.0587955702233669
Zrsr1	-0.0120884715976418	0.873483909292809	0.990662915363772	0.0587450908753348
Fgfr1	0.012069001487622	0.873685982901396	0.990662915363772	0.0586446318942925
Epb41l3	0.0117265529628306	0.87724146265236	0.990662915363772	0.0568808496625841
Rnf122	-0.0116940931206499	0.877578606296761	0.990662915363772	0.0567139725806945
Wasl	-0.0109431424551284	0.885384366799304	0.990662915363772	0.0528681506118993
Slc25a22	0.0109185566177168	0.885640115132811	0.990662915363772	0.0527427202839699
Klre1	-0.0107182338561086	0.887724362900004	0.990662915363772	0.0517218610841694
Ptprs	-0.0106667856750992	0.888259777655184	0.990662915363772	0.0514600032494748
Add1	0.0104954062554555	0.890043665028644	0.990662915363772	0.0505886865957435
Cast	-0.0104727015296822	0.890280039990018	0.990662915363772	0.050473363363571
Cldn8	0.0103777795070376	0.891268361171262	0.990662915363772	0.0499915100733501
C4bp	-0.0103339943986501	0.891724305066717	0.990662915363772	0.0497693959548577
AY036118	-0.0103117467298897	0.891955988506751	0.990662915363772	0.0496565743460937
E030030I06Rik	-0.0102735415044077	0.892353872550861	0.990662915363772	0.0494628873061578
Adgrl2	0.00999579943454379	0.895247187630844	0.990662915363772	0.0480570346258323
Gm26917	0.00998682182595117	0.895340733096004	0.990662915363772	0.0480116570390709
Gm12258	-0.00974290641444506	0.897882846469539	0.990662915363772	0.0467803253048137
Nrarp	-0.00971783423398664	0.898144210849987	0.990662915363772	0.0466539250832429
Arf5	-0.0091665130269518	0.903894165971637	0.990662915363772	0.0438824166764595
Caprin2	0.00909035001624433	0.904688901089611	0.990662915363772	0.0435007376650694
Satb1	-0.00908213877018365	0.904774588316425	0.990662915363772	0.0434596055946841
Htt	0.0089886416101068	0.905750341184561	0.990662915363772	0.0429914937002218
Pcnt	0.0088679600452872	0.90701000364579	0.990662915363772	0.0423879229683425
1110046J04Rik	0.00862213386440332	0.909576627466773	0.990662915363772	0.041160707832879
Ier2	0.00845837302591338	0.911286943892004	0.990662915363772	0.0403448518666079
Gm5093	-0.00837996393433655	0.912105992360405	0.990662915363772	0.0399546910328245
Top2b	0.0083591830011636	0.912323082123269	0.990662915363772	0.0398513371805395
Mast4	-0.0082578815109858	0.913381429233836	0.990662915363772	0.0393478226647081
Dera	0.00807601739048821	0.915281835175261	0.990662915363772	0.0384451566278032
Esco2	-0.00801097687770257	0.915961599154031	0.990662915363772	0.0381227333464394
Arl4c	-0.00800826148021863	0.915989980169376	0.990662915363772	0.0381092769663742
Rassf8	0.00796825751118795	0.916408109235231	0.990662915363772	0.0379110764222614
mt-Nd5	0.00792546025689362	0.916855459629177	0.990662915363772	0.0376991245625027
Ufsp2	-0.0077300956909751	0.918897892376881	0.990662915363772	0.0367327445888374
mt-Nd1	-0.00740147865091055	0.922334599083522	0.990662915363772	0.035111499581661
Scarb1	-0.00737712543313093	0.922589345250345	0.990662915363772	0.0349915652552838
Gm42418	0.00735969201674776	0.922771711860795	0.990662915363772	0.0349057275136081
Jun	0.00733228141052454	0.923058455495256	0.990662915363772	0.0347707950790087
Hspa1b	-0.00720840994770744	0.92435440375135	0.990662915363772	0.0341614853993047
Tspyl1	0.0069222318706968	0.927349165880527	0.990662915363772	0.0327567143305108
Birc6	0.0068829641166675	0.927760170948279	0.990662915363772	0.0325642758231562
Snd1	0.00670457290434782	0.929627582979907	0.990662915363772	0.031690998811049
Eif3j2	-0.00653839210085802	0.93136752145216	0.990662915363772	0.0308789108096037
1700096K18Rik	-0.00633749858775112	0.933471340760825	0.990662915363772	0.0298990111273217
Tbc1d23	-0.00631696899344738	0.933686359247016	0.990662915363772	0.029798986000925
Zc3h14	0.00617462141006993	0.935177380090436	0.990662915363772	0.0291060063593799
Phkg1	0.00612876201301802	0.93565778295436	0.990662915363772	0.0288829655254257
Cyp3a11	0.00611626452554578	0.935788705168166	0.990662915363772	0.0288222009826314
Otud1	-0.00573258345227908	0.93980892391151	0.990662915363772	0.0269604354706264
Ppil3	0.00565796154160379	0.940590993796952	0.990662915363772	0.0265991839601416
Rab3gap1	0.0054609718177999	0.942655802183105	0.990662915363772	0.025646854982831
Zfp821	0.00539152982848641	0.943383771549699	0.990662915363772	0.0253115989266914
Smad6	-0.00529789450628713	0.944365436874334	0.990662915363772	0.0248599161818739
Crebzf	-0.00517163730826507	0.945689239722582	0.990662915363772	0.0242515524416574
Zbtb26	-0.00512097002357335	0.94622052665772	0.990662915363772	0.0240076348992845
Ywhah	-0.00503202099745836	0.947153285427614	0.990662915363772	0.0235797299426429
Ireb2	0.00501613631858323	0.947319866779244	0.990662915363772	0.0235033547647705
Cited2	0.0047667207784269	0.949935762249171	0.990662915363772	0.0223057621258616
Lamb3	-0.0047515267490822	0.950095136339426	0.990662915363772	0.022232905112673
Mpc2	-0.00474203878760326	0.950194659017213	0.990662915363772	0.0221874150511761
Ube3a	0.00428799190011011	0.954958194218307	0.992743438918104	0.0200156403719693
Cep162	0.00424260482236862	0.955434453468567	0.992743438918104	0.0197991018830062
Naa15	0.00405143633135026	0.957440608865227	0.99278945567058	0.0188881563066831
Mfsd6	-0.00364417384515968	0.961715367640598	0.99278945567058	0.0169534441304734
Malat1	-0.00354169939106459	0.962791149287278	0.99278945567058	0.0164679107457441
Uspl1	-0.00348385733245204	0.963398407720223	0.99278945567058	0.0161940758115911
Hist1h3i	-0.00346563067420339	0.963589765797916	0.99278945567058	0.0161078212526637
Zfp532	0.00305007585470085	0.96795313615151	0.995417945706702	0.0141456687282639
Msh3	0.00291287766820857	0.969393947126135	0.995417945706702	0.0134996963297092
Nbeal1	0.00272005923795326	0.971419030255329	0.995826543578327	0.0125933928807671
Tbc1d32	0.00244821999179925	0.974274339943088	0.997083438202625	0.011318735577941
B130006D01Rik	-0.00199385162436206	0.979047586904237	0.998456365608267	0.00919619866912304
Actr10	-0.00194999690642698	0.979508333129868	0.998456365608267	0.00899186490975091
Amn1	0.00179469966386374	0.981139969723516	0.998456365608267	0.0082690316186981
Cspp1	-0.0015979579404359	0.983207155840913	0.998456365608267	0.00735496928869667
Galc	0.00149771587322957	0.984260453706309	0.998456365608267	0.00688996392624585
Gm10101	0.00138882610648719	0.985404648410773	0.998456365608267	0.00638539337591923
Ier5	0.00094909550960578	0.990025539680273	0.998929980118364	0.0043536017669508
Blm	-0.000865116720171997	0.990908069844408	0.998929980118364	0.00396663472887153
Ptprc	0.000743812271499746	0.992182873247443	0.998929980118364	0.00340827389157339
Wdr60	-0.000573865720965098	0.99396889504378	0.998929980118364	0.00262720606768928
Ctbs	0.000567740785656194	0.994033264529548	0.998929980118364	0.00259908204141777
B3gnt9	0.000249239327534898	0.997380571791011	0.999475384654212	0.00113909575885815
Slc25a25	-0.000205309929043595	0.997842254940725	0.999475384654212	0.00093810923725192
Rcor3	-3.11240144409887e-05	0.999672895665672	0.999672895665672	0.000142082846629816
Kcna3	NA	NA	NA	NA
Gm28874	NA	NA	NA	NA
