## Supplementary material for "Study on Liver Sinusoidal Endothelial Cell Fenestrations Based on Cellular Omics-Structure Integration Technology and Its Application in Metabolic Diseases": Supplementary file 8 Number_of_Holes_gene_correlations.csv

Gene	Correlation	P_Value	Adjusted_P_Value	NegLog10_P
Bmp1	0.223627919026096	0.00277080809441935	0.642087303928528	2.55739355231984
Pck2	0.223230921180099	0.00282068026565812	0.642087303928528	2.54964613990991
Ggct	0.220776405229995	0.00314748678396337	0.642087303928528	2.50203608478287
E030030I06Rik	0.203269478804274	0.00665659675617279	0.766680205152535	2.17674775097582
Prr15	0.201417830527304	0.00718141839818921	0.766680205152535	2.14378977000985
Slc25a22	0.200140515447495	0.0075646041635394	0.766680205152535	2.12121379256985
Atg4d	0.19319659489983	0.00998286846490355	0.766680205152535	2.00074465114904
B130006D01Rik	0.193097160562487	0.0100219634660462	0.766680205152535	1.99904718476291
Cep162	0.187798657297501	0.0123107839224876	0.80030610069401	1.90971429131152
Rasa2	0.182538995100291	0.0150246635693721	0.80030610069401	1.82319524389102
Adrb1	0.182051543324321	0.0153008275641151	0.80030610069401	1.81528507919489
Bicd1	0.180003141158496	0.0165103339993074	0.80030610069401	1.7822441409959
Topbp1	0.17921092467918	0.0169999661912126	0.80030610069401	1.76955194232669
Adgra3	0.175684347242254	0.0193359585485619	0.82606027666352	1.71363429361769
Jund	-0.174409182584338	0.0202465754084196	0.82606027666352	1.69364842464692
Rbbp5	-0.172478859143366	0.0216955727286004	0.829855656868965	1.66362888070012
Mospd3	0.166681216004515	0.0265976320246622	0.889397969285142	1.57515702669224
Gm8251	0.164492361541678	0.028680660139985	0.889397969285142	1.54241085677504
Trim68	0.162892232240835	0.0302901656782067	0.889397969285142	1.51869835119887
Lhfp	0.161993167599128	0.0312278036577538	0.889397969285142	1.50545855988959
Trmt12	0.16111588935738	0.0321664083386929	0.889397969285142	1.49259742917475
Mettl13	0.157302201356187	0.0365300778086216	0.889397969285142	1.43734940274513
Rfwd2	0.152880004356839	0.0422060191108943	0.889397969285142	1.3746256087483
Zbtb11os1	0.150495131708813	0.0455625309275995	0.889397969285142	1.34139215954111
BC030336	0.14925809041427	0.0473896189438765	0.889397969285142	1.32431678341364
Emp1	0.147338427558473	0.0503455960721237	0.889397969285142	1.29803851290032
Nudt16	0.147213559231132	0.0505430652634096	0.889397969285142	1.29633842314787
Mast4	-0.146432425518185	0.0517930168374443	0.889397969285142	1.2857287914788
Ilf2	-0.145330028259825	0.0536005791661175	0.889397969285142	1.27083051763391
Mafb	0.143697130731841	0.0563736900171375	0.889397969285142	1.2489235369089
Slco2a1	0.143148851296698	0.0573309645348406	0.889397969285142	1.2416107516034
Tsc2	-0.142777638751411	0.0579866650963814	0.889397969285142	1.23667186748711
Ankrd28	0.142220339983457	0.0589826540254074	0.889397969285142	1.22927568952148
Fermt2	0.141520839169624	0.0602526654141599	0.889397969285142	1.22002373632061
Sesn3	0.14019262980723	0.0627260045727337	0.889397969285142	1.20255237462234
Ppp4r2	-0.13965618018602	0.0637482762464909	0.889397969285142	1.19553155405884
Dnajc13	0.139593351615706	0.0638688913760458	0.889397969285142	1.19471062217683
Vps35	-0.139458613839	0.0641281842539287	0.889397969285142	1.19295105666257
Rpl13a-ps1	-0.138865865310164	0.0652791377537179	0.889397969285142	1.18522559064016
Kif15	0.138184316511514	0.0666233327519142	0.889397969285142	1.17637364604347
Pcdhb14	-0.138117733200506	0.0667558556931348	0.889397969285142	1.17551063282968
Syne1	0.137905274525436	0.0671801586288544	0.889397969285142	1.17275897501721
Gm10101	0.137878686926583	0.0672334115227474	0.889397969285142	1.17241485144178
Cspp1	0.136660745648068	0.0697100214528169	0.889397969285142	1.1567047836121
Zfhx2	0.135988298604078	0.0711089054729138	0.889397969285142	1.14807600608385
Slc7a1	0.135832924630909	0.071435351788785	0.889397969285142	1.14608681221241
Gm20045	0.13571839539433	0.0716767605560438	0.889397969285142	1.14462163091884
Gdpd5	-0.135451534495226	0.0722418308022652	0.889397969285142	1.14121125636501
Rbm25	0.134381268641459	0.0745445287859226	0.889397969285142	1.12758422619192
Fam208b	-0.13296010633327	0.0776936878399747	0.889397969285142	1.10961426366528
Hspa1b	0.131578099115333	0.080858256638032	0.889397969285142	1.09227562660171
Cep164	0.13117758985657	0.0817945000104381	0.889397969285142	1.08727589798421
B230317F23Rik	0.130778270346613	0.0827366221063457	0.889397969285142	1.08230221404869
Rbm5	-0.130609118611018	0.0831383250466896	0.889397969285142	1.08019872929225
Rnpep	0.130088976814154	0.0843833846700471	0.889397969285142	1.07374305878296
Amn1	0.130088732126935	0.0843839738766008	0.889397969285142	1.07374002633454
Gm9796	-0.129639249047521	0.0854719128141988	0.889397969285142	1.06817657666148
Hdac4	0.129041905177947	0.0869351012732391	0.889397969285142	1.06080483561908
Rad54l2	-0.128486533222522	0.0883133974350728	0.889397969285142	1.05397340751231
Gimap5	-0.126383294493062	0.0936921098842415	0.889397969285142	1.02829698091601
Irf7	0.125284158528158	0.0966048711629112	0.889397969285142	1.01500097435225
Lynx1	0.124889181211492	0.0976689511320733	0.889397969285142	1.01024347614934
Cxcl1	-0.124830426513778	0.0978280283019245	0.889397969285142	1.00953669947677
Ier5	-0.124719315719116	0.0981294195638898	0.889397969285142	1.00820077000225
Rbbp6	0.124188601603347	0.0995791540605466	0.889397969285142	1.00183156743992
Trrap	-0.123409629926218	0.101737662842398	0.889397969285142	0.992518243373708
Cnot1	0.123006431090725	0.102869330251943	0.889397969285142	0.987714087703376
Gm10282	0.122300940886458	0.104873298364568	0.889397969285142	0.979335072808045
Puf60	-0.121975442947159	0.105808184266219	0.889397969285142	0.975480738310399
Dera	0.121810369645327	0.106284801145034	0.889397969285142	0.97352883567219
Tril	-0.12148500344638	0.107229172223165	0.889397969285142	0.969687046620754
Gm8730	-0.119818689470169	0.112169315140745	0.889397969285142	0.95012593173977
mt-Nd5	0.119593358737063	0.112850798486947	0.889397969285142	0.947495363681939
Atf7	-0.11943862531542	0.11332063998583	0.889397969285142	0.945690981437784
Mcoln1	0.119077891576956	0.114421925114126	0.889397969285142	0.941490749636174
Adamts15	-0.118843198748303	0.115142891587407	0.889397969285142	0.938762868291635
Tgif1	0.118558151804747	0.116023301919896	0.889397969285142	0.935454779058172
Marveld1	-0.116220083320819	0.123444027579113	0.889397969285142	0.908529917090329
Gm4924	-0.116150129696837	0.123671582398651	0.889397969285142	0.907730082305323
Sgce	0.115304842956062	0.126446972525132	0.889397969285142	0.89809156435334
Phkg1	0.11523486778454	0.126678864586051	0.889397969285142	0.897295837834248
Msh3	0.114934187249776	0.127679032431881	0.889397969285142	0.89388041712028
Rnf10	0.114870309492899	0.127892294116116	0.889397969285142	0.893155622242759
Gtf2b	-0.113903526157453	0.131153618786501	0.889397969285142	0.8822197218687
Galnt11	-0.11351120648046	0.132495151990492	0.889397969285142	0.877800012310542
Prr14	-0.112058049340232	0.137556130450939	0.889397969285142	0.861520049682254
Mt1	-0.111973113378859	0.137856449685459	0.889397969285142	0.860572910390421
Alms1	0.11108607613961	0.141022873897359	0.889397969285142	0.850710439105531
Dennd1b	-0.110375016341127	0.143600900513488	0.889397969285142	0.84284283664795
Rpgrip1l	-0.109867637861333	0.145462255769589	0.889397969285142	0.837249681849908
Mrpl32	-0.109800853909168	0.14570861545674	0.889397969285142	0.836514768513462
Tarsl2	-0.108752055558676	0.149619187589183	0.889397969285142	0.825012707743264
mt-Cytb	0.108698450342252	0.149821173011576	0.889397969285142	0.824426806981601
Ahsa1	-0.108311138726836	0.151286702363642	0.889397969285142	0.82019924344999
Bmyc	0.108283435635502	0.151391940192536	0.889397969285142	0.819897245199753
St14	0.108189432696764	0.151749448367789	0.889397969285142	0.818872878976004
Egf	0.10816019076247	0.151860789986588	0.889397969285142	0.818554345233002
Exoc6b	0.107905733286578	0.152832267170933	0.889397969285142	0.815784944354162
Ptbp2	-0.107820374327278	0.153159201553348	0.889397969285142	0.814856906374226
Jmjd1c	-0.107413324344455	0.154725505764147	0.889397969285142	0.810438089018285
Purb	0.107391943438142	0.154808110419575	0.889397969285142	0.810206290305591
Arih2	-0.106651741013483	0.157688383248756	0.889397969285142	0.802200299548662
Psrc1	0.106318652729106	0.158997550130628	0.889397969285142	0.798609567333301
Ywhah	0.106125370344221	0.159760954756694	0.889397969285142	0.796529352717194
Tchp	-0.106122489597522	0.159772353547875	0.889397969285142	0.796498367327041
Herc3	-0.105991869480208	0.160289843548849	0.889397969285142	0.795093994991028
Nucks1	0.105726117269824	0.161346574920771	0.889397969285142	0.792240249403538
Wasl	-0.105662768938602	0.161599240002583	0.889397969285142	0.791560686033342
Arl4c	-0.105423473083031	0.162556345336509	0.889397969285142	0.788996073286611
Matr3	0.104486346945498	0.166345378770961	0.889397969285142	0.778989259731432
Pcdhb16	0.104438357970037	0.166541167323711	0.889397969285142	0.778478395601406
Sepsecs	0.102913497681031	0.172852173088997	0.889397969285142	0.762325156158441
Cul9	0.102544321517287	0.174406414071369	0.889397969285142	0.758437547244167
3830406C13Rik	-0.10227995772734	0.175525732406011	0.889397969285142	0.75565920613419
Cog7	0.101315129651175	0.179655905337693	0.889397969285142	0.745558502848851
Actr10	0.101225169752129	0.180044619270434	0.889397969285142	0.744619853221202
Sytl2	0.100983293230583	0.181092831989035	0.889397969285142	0.742098739576705
Itpr2	-0.100901162320767	0.181449779644545	0.889397969285142	0.741243554877126
Eprs	0.0998944006660706	0.18586738665919	0.889397969285142	0.730796807304524
Tbcc	-0.0992583774655471	0.188698549089694	0.889397969285142	0.724231439128986
Fosl2	0.0992476662297882	0.188746497028113	0.889397969285142	0.724121099754286
Smad6	0.0990121166694513	0.189803167408116	0.889397969285142	0.721696544404044
Kdsr	0.0986198912369596	0.191572259316305	0.889397969285142	0.717667378859203
Zfp672	-0.0984998921524188	0.192115897499038	0.889397969285142	0.716436695989733
Tub	-0.0976205711401552	0.196133877053346	0.889397969285142	0.707447386716479
Kmt2e	0.0971364387985312	0.198371962591069	0.889397969285142	0.70251970996633
Gcn1l1	-0.0970697028555054	0.198681921020434	0.889397969285142	0.701841649539806
Mcm3	0.0965252831493912	0.201223625499498	0.889397969285142	0.696321030466475
Lekr1	0.0965207051256097	0.201245097919683	0.889397969285142	0.696274689704742
Celf4	-0.0963996978988353	0.201813262027026	0.889397969285142	0.695050297782424
Smcr8	-0.0962778075844164	0.202386743723593	0.889397969285142	0.693817937070555
Emg1	0.096224806714814	0.20263647441552	0.889397969285142	0.693282379253853
1700018L02Rik	0.0959203888768679	0.204075148446496	0.889397969285142	0.690209878917869
B3gnt7	0.0959203888768679	0.204075148446496	0.889397969285142	0.690209878917869
Fam49b	-0.0956603880192307	0.205309730581666	0.889397969285142	0.687590466909104
C4bp	0.0956276280083808	0.205465668435536	0.889397969285142	0.687260734637549
Kcmf1	0.0954578470397737	0.206275194110143	0.889397969285142	0.68555299553059
Wdr37	0.0953514377239649	0.20678372921516	0.889397969285142	0.68448363670997
1110046J04Rik	0.0952885072037734	0.207084901366193	0.889397969285142	0.683851564517396
Kctd18	-0.0952209727980316	0.207408457670018	0.889397969285142	0.683173537992654
Tmcc1	-0.0951869102977272	0.207571788467419	0.889397969285142	0.682831672719022
Mcts2	0.0949118617601005	0.208894045083418	0.889397969285142	0.680073940222054
Fbxw2	0.0941713054999909	0.212484213067326	0.889397969285142	0.672673331178079
Ranbp6	0.094078033604512	0.212939502961166	0.889397969285142	0.671743763988473
Slamf8	0.0938045751350861	0.21427836467533	0.889397969285142	0.669021676725119
Slc25a25	-0.0934986877763781	0.215783118324355	0.889397969285142	0.665982535118182
Hyal2	-0.0929456373933106	0.218522865010484	0.889397969285142	0.660503114170237
Ap1g1	-0.0916901610132131	0.224834089450263	0.889397969285142	0.648137840177159
Slc25a20	-0.0916305698586689	0.22513682806341	0.889397969285142	0.647553456947624
9030624J02Rik	0.0911466376712553	0.227606023146342	0.889397969285142	0.642816249374468
Dcaf8	0.0910998241123725	0.227845893730473	0.889397969285142	0.642358793924922
Caprin2	0.0895666192798109	0.235800862265592	0.889397969285142	0.627454611130226
Zrsr1	0.0894216395274262	0.236563041862523	0.889397969285142	0.626053104039874
Otud1	-0.0889700069949912	0.238948402042378	0.889397969285142	0.621695869459983
Car12	-0.0888421138786997	0.239626933360906	0.889397969285142	0.620464370119783
Fzd8	-0.0886275475364454	0.240768328766327	0.889397969285142	0.618400641777331
Prdm5	-0.0882623208956658	0.242719888665119	0.889397969285142	0.614894635766869
Dph5	-0.0882008935337815	0.243049201130284	0.889397969285142	0.614305802054074
Hoxb5	-0.087847745454578	0.24494847040397	0.889397969285142	0.610925268178215
Fam126a	-0.0878339353286853	0.245022951974342	0.889397969285142	0.610793232170448
Dhdh	-0.0875185860669981	0.246728000311492	0.889397969285142	0.607781561127506
Plk2	0.087444545876852	0.247129516732433	0.889397969285142	0.607075380099936
Rpl10	0.0864083777586943	0.252796238402107	0.889397969285142	0.597229392626054
Klhl2	0.0864075023887718	0.252801063367401	0.889397969285142	0.597221103595257
Rasa4	0.0863555726659885	0.253087409452827	0.889397969285142	0.596729459508556
Mpp5	-0.0862001629981561	0.253945692964358	0.889397969285142	0.595259148606894
Pus7	0.0859415824003917	0.255378207155214	0.889397969285142	0.592816166258405
Picalm	-0.0858733154689332	0.255757327429027	0.889397969285142	0.592171914931905
Scarb2	-0.0852860923210847	0.259034483320017	0.889397969285142	0.586642417699671
Ccl25	-0.0851410920152862	0.259848116874409	0.889397969285142	0.585280426172337
Rassf8	0.0850627037481657	0.260288703025528	0.889397969285142	0.584544680604337
Pigb	-0.0848608099038875	0.261425818895476	0.889397969285142	0.582651522914206
Thumpd3	0.0847783607739968	0.261891170330906	0.889397969285142	0.58187914358014
Cdr2	-0.084461891298675	0.263682624342667	0.889397969285142	0.578918487577535
Chst14	0.0843526081897484	0.264303190733908	0.889397969285142	0.577897593925555
Satb1	0.0842950232419686	0.264630589342665	0.889397969285142	0.577359956010636
Arhgef26	-0.0837063724203914	0.267993254356727	0.889397969285142	0.57187613743584
Zmat3	-0.083443681144793	0.269503230034043	0.889397969285142	0.569436025365722
Sec13	0.083130977489915	0.271308213915803	0.889397969285142	0.566537057678479
Pcnt	-0.0824719623243642	0.275139005061951	0.889397969285142	0.560447837518755
Fam198b	0.0817470947174196	0.279394673507539	0.889397969285142	0.553781877707642
2810454H06Rik	-0.0817247447707894	0.279526590412353	0.889397969285142	0.553576872857791
Gm5093	0.0815616786157046	0.280490332068678	0.889397969285142	0.552082103397426
Arl5b	-0.0811422478942602	0.282979489615014	0.889397969285142	0.548245041047524
Taf6	0.0806104526320896	0.28615676160439	0.889397969285142	0.543395987680521
Srcap	0.0804460246192126	0.287143973122846	0.889397969285142	0.541900294712641
Ncapg2	0.0799085108437232	0.290387046096514	0.889397969285142	0.53702276102388
Gmpr2	-0.0798240543902398	0.290898824134404	0.889397969285142	0.536258034246141
Mmd2	-0.0791651007536179	0.294912508884394	0.889397969285142	0.530306806206244
Gm28731	-0.0786379806388279	0.298149555858315	0.889397969285142	0.525565833269195
Ccdc166	-0.0786195192200211	0.298263352341208	0.889397969285142	0.525400105182157
Gapdh	-0.0785275624421578	0.298830603743238	0.889397969285142	0.524574927752851
Enah	-0.0784572753839107	0.299264662799876	0.889397969285142	0.523944561666514
Rrm1	-0.0783592498050917	0.299870717715041	0.889397969285142	0.523065940894915
Gm6563	-0.0773751104161849	0.306000222133447	0.889397969285142	0.51427825825275
Mpp6	-0.0773403956637161	0.306217928580622	0.889397969285142	0.51396938563093
Bgn	0.0773260430033591	0.30630796807622	0.889397969285142	0.513841705620707
Spopl	-0.0772531150786382	0.30676574038274	0.889397969285142	0.513193144050071
Ybey	-0.0769871102154836	0.308439272871678	0.889397969285142	0.51083032937088
Bcl2	0.076657749409123	0.310519679706476	0.889397969285142	0.507910870472623
Tfdp2	-0.0766148383729528	0.310791401680803	0.889397969285142	0.507531004846141
Tbc1d32	0.0765869626571136	0.310968000069467	0.889397969285142	0.507284299424216
Med21	-0.0765292586206694	0.311333775517927	0.889397969285142	0.506773761664539
Ccnd2	0.0762953438859936	0.312819399053618	0.889397969285142	0.504706322617605
Tcaim	-0.0762936630830364	0.312830090777198	0.889397969285142	0.504691479301567
Ube3a	-0.0762428792288214	0.313153243486116	0.889397969285142	0.504243085732345
Kbtbd12	0.0758895330337394	0.31540771970536	0.889397969285142	0.50112768137994
4632415L05Rik	-0.0757630811649753	0.316217090098488	0.889397969285142	0.500014662123929
Uchl4	0.0756762179023212	0.316773851235212	0.889397969285142	0.499250675355765
Epb41l3	0.075542851804237	0.317629918352372	0.889397969285142	0.498078597040331
Mrpl23	-0.0752784203863184	0.319331725339424	0.889397969285142	0.495757932524125
Ldlr	-0.0750549437732001	0.320774561975397	0.889397969285142	0.493800079389593
Tulp3	0.0748009932184664	0.322419266398276	0.889397969285142	0.491579014508214
Reln	0.0746475488961908	0.323415683419544	0.889397969285142	0.490238923646025
Glb1l	-0.0744839126900513	0.324480473112834	0.889397969285142	0.488811433453785
Erc1	-0.0743289159942871	0.325491129309097	0.889397969285142	0.487460842870307
Fbl	-0.0742941368453933	0.325718185330923	0.889397969285142	0.487157993451109
Zfp316	0.0741654729541547	0.326559056193092	0.889397969285142	0.486038267805382
Arf5	-0.0741193058726391	0.326861117418488	0.889397969285142	0.485636738933061
Rusc1	0.0740821878907665	0.327104102774837	0.889397969285142	0.485314008607218
Rbm6	-0.0737651139537661	0.329184501043446	0.889397969285142	0.482560620816281
Uba3	0.0736851905898304	0.329710235868633	0.889397969285142	0.481867569956451
Nrarp	0.0733711027252183	0.331781520870741	0.889397969285142	0.479147806398931
Foxq1	-0.0732087225585691	0.332855616095314	0.889397969285142	0.477744111031287
Cdkl5	-0.0730810670897044	0.333701578919806	0.889397969285142	0.476641738461969
Map10	0.0727546799972351	0.335870766773489	0.889397969285142	0.473827794257324
2810474O19Rik	0.0725889649762749	0.336975554852491	0.889397969285142	0.472401602920158
Prkch	-0.0725398260327569	0.337303598895471	0.889397969285142	0.471979025036397
Mtus2	-0.0723236642856053	0.338749077049078	0.889397969285142	0.4701218793885
Nfu1	-0.0721911434140147	0.339637192843736	0.889397969285142	0.468984757290422
Ccar1	0.0721763403784979	0.339736490247388	0.889397969285142	0.468857804139738
Raph1	0.0720961260619196	0.340274881404876	0.889397969285142	0.468170108705789
Gm26917	-0.0719540215552188	0.341230003781633	0.889397969285142	0.466952789040538
Tet3	-0.071870266782268	0.341793738201817	0.889397969285142	0.466235897991258
Ccnd3	0.0718333876242021	0.342042150694466	0.889397969285142	0.465920371470083
Irf2	-0.0716957217180086	0.342970458743944	0.889397969285142	0.464743285662791
Foxs1	-0.0712675807957252	0.345867686388703	0.892543828116149	0.461090011210907
Stk3	-0.0710625289144406	0.347260730670275	0.892543828116149	0.459344325291187
Slc15a4	0.0708719261295397	0.348558782548627	0.892543828116149	0.45772396997997
mt-Nd6	-0.0706092246791743	0.350352846523341	0.893399758634519	0.455494349629354
Ftl1	0.0699827333898614	0.354654720559664	0.895359797436833	0.450194255188439
Eif3j2	-0.0699288639987282	0.355026158354271	0.895359797436833	0.449739646915647
Ptprs	0.0698586720501073	0.355510507805801	0.895359797436833	0.449147558324835
Jun	0.0696103054520523	0.357227642007704	0.895997200445553	0.447054943101121
Tspyl3	0.0693374689555903	0.359119911440897	0.897066880823791	0.444760514703571
Adam23	0.0690017394495696	0.361456931620249	0.899234317689401	0.441943442419128
Ube2d3	-0.0687767859006746	0.36302811455736	0.899271663145819	0.440059739910688
Hist1h3i	0.0684116013543293	0.365587746044727	0.899271663145819	0.4370083695967
Naa15	-0.0682480316279063	0.366737842694504	0.899271663145819	0.4356442740442
Gm20633	-0.0679438421915757	0.368882607827896	0.899271663145819	0.433111820518475
Dolk	-0.0677849436470613	0.370006031802275	0.899271663145819	0.431791196048973
Adamts9	0.0675485493573915	0.37168125112554	0.899271663145819	0.42982934565188
Clec14a	-0.067537772893234	0.371757730025968	0.899271663145819	0.42973999234812
Amd2	0.067133823216985	0.374631473456294	0.899346581357726	0.426395739576342
Cxcl10	-0.0666683448925521	0.377959771763177	0.899346581357726	0.422554421937896
Cd69	-0.0661591062649445	0.381621581260813	0.899346581357726	0.418367073282773
Atr	-0.0657867724412447	0.384312550884144	0.899346581357726	0.41531543210937
Cct7	0.0657537455654936	0.384551800566047	0.899346581357726	0.41504515083074
Hoxb2	0.0653837477301315	0.387238267532551	0.899346581357726	0.412021731536633
Apoe	-0.0651111777726578	0.389224572954914	0.899346581357726	0.409799749180045
Cxxc4	-0.0651074452800918	0.389251815424515	0.899346581357726	0.409769353256925
Inafm2	0.0646601147111195	0.392525086370584	0.899346581357726	0.406132582169274
Hdlbp	-0.0646031536688522	0.392943074013769	0.899346581357726	0.405670361666317
Cib1	0.0645158325736278	0.393584366677945	0.899346581357726	0.404962160241561
Bag2	0.0644743677641207	0.393889107242684	0.899346581357726	0.404626029167518
Cdk5r1	-0.0638816155271822	0.398260931361985	0.899346581357726	0.399832294961769
Adam4	-0.0638562225056823	0.398448861756521	0.899346581357726	0.399627409480135
Xpr1	0.0635714266388745	0.400560223410784	0.899346581357726	0.397332179383155
Zc3h14	0.0635396658825979	0.400796097194729	0.899346581357726	0.397076516120465
Rbpj	0.0634308107940644	0.401605145525061	0.899346581357726	0.396200731473533
Tnpo3	0.063369282231204	0.402062876422472	0.899346581357726	0.395706024656767
Srp9	0.06312821529443	0.403859238127683	0.899346581357726	0.393769978346628
Rsrc1	0.063089985526123	0.404144552337964	0.899346581357726	0.393463270893654
Ankrd13c	-0.0630311051062067	0.404584219157313	0.899346581357726	0.392991060928927
Phip	-0.0625944854023201	0.407853348532811	0.899346581357726	0.389495967723982
Id2	0.0624216452592996	0.409151764472686	0.899346581357726	0.388115571582841
Sox12	-0.0622001260897459	0.410819429064089	0.899346581357726	0.386349025308961
St7l	0.0621823403584305	0.410953498868459	0.899346581357726	0.38620731760659
Zfp664	-0.0621512295072049	0.411188076069462	0.899346581357726	0.385959487817059
Sh3d19	0.0620703705122956	0.411798124939411	0.899346581357726	0.385315635207839
Crebzf	0.0619198344063137	0.412935276734511	0.899346581357726	0.384118014105897
Cdk20	0.0614298750072515	0.416649184818292	0.9009443526657	0.380229463542549
Sbno1	-0.0613881120854953	0.416966650044553	0.9009443526657	0.379898679512637
Oraov1	-0.061241101898852	0.418085287838331	0.9009443526657	0.378735114733842
Herc6	-0.0608231102245072	0.421275450342018	0.904633598629174	0.375433848472592
Als2	-0.0602492770913632	0.425677995171862	0.910891374283846	0.370918799487975
Esco2	-0.05914178190757	0.434249748888201	0.915300123164544	0.362260424018458
Fam13a	0.0585611307618596	0.438783069503891	0.915300123164544	0.357750138077474
Plpp5	0.0585421820082178	0.438931461009967	0.915300123164544	0.357603289391202
Arid5a	-0.0584218524578984	0.439874452757501	0.915300123164544	0.35667126045694
Lcorl	-0.0583322550709026	0.440577352391566	0.915300123164544	0.35597783125281
Tnrc6a	-0.0582720430232122	0.441050079841543	0.915300123164544	0.35551209496753
Aamdc	0.0581648271999681	0.441892548949505	0.915300123164544	0.354683321310293
Mff	0.0574742812215583	0.447340481560889	0.915300123164544	0.34936179907079
Tpm3-rs7	-0.0573668233929523	0.44819164097882	0.915300123164544	0.348536247556927
Cdc14b	0.0571679148974907	0.449769573027592	0.915300123164544	0.34700992798705
Hist1h4j	0.0564754247665987	0.45528735333345	0.915300123164544	0.341714413064922
Gtpbp10	-0.0560795456664568	0.458458624306871	0.915300123164544	0.338699853115104
Pfkl	-0.0560427852376036	0.458753723053557	0.915300123164544	0.338420398172978
Gm6576	-0.0560245837409077	0.458899876811184	0.915300123164544	0.338282058888975
Gm13889	0.0557280794691075	0.461284376723422	0.915300123164544	0.336031254296369
R3hdm1	-0.0556575602282083	0.461852504014678	0.915300123164544	0.335496697430729
Dctn4	-0.0553104526298369	0.464654559880526	0.915300123164544	0.33286979655074
Fam220a	-0.0552857615221162	0.464854237531053	0.915300123164544	0.332683205733399
Gopc	0.0548767346054939	0.468168924248183	0.915300123164544	0.329597416943195
Alyref2	-0.0547403822441064	0.469276778440457	0.915300123164544	0.328570935761271
2610037D02Rik	0.0546645316074306	0.469893681607781	0.915300123164544	0.32800039464788
Aup1	0.0544226247958953	0.471864105991782	0.915300123164544	0.326183057542804
Swt1	-0.0540335725635193	0.475042533924498	0.915300123164544	0.323267503171548
Junb	0.0540142014483541	0.475201093404072	0.915300123164544	0.323122568744859
Nrxn1	-0.053914706671663	0.47601594714607	0.915300123164544	0.322378497612431
Unc45a	-0.0538605237800275	0.476460019567024	0.915300123164544	0.321973535759955
Inpp4a	-0.0538366633947299	0.476655645970325	0.915300123164544	0.321795258407618
Mkln1	-0.0533892499764192	0.480331960950297	0.915300123164544	0.318458514750707
Rpp14	0.053347423081013	0.480676426332142	0.915300123164544	0.318147176321347
C2cd5	-0.0533348085971096	0.480780339090377	0.915300123164544	0.318053300570925
Pcdhb3	0.0532434347717338	0.48153339990123	0.915300123164544	0.317373584157867
Mfsd8	0.0528549330383464	0.484742344207163	0.915300123164544	0.314489041238095
Slc44a2	-0.0526322809870543	0.486586569328019	0.915300123164544	0.312839882555277
mt-Atp8	-0.0523025484248304	0.489324633515899	0.915300123164544	0.310402920494432
Rpp25	-0.052112472474181	0.490906733401136	0.915300123164544	0.309001010966126
Ptpn22	-0.0517770625492184	0.493705156135017	0.915300123164544	0.306532337092212
Cnot4	-0.0516717573282543	0.494585491151462	0.915300123164544	0.305758627977311
Tmem128	0.0514775956675106	0.496210830736589	0.915300123164544	0.304333760664774
Insr	-0.0513673078828378	0.497135313144741	0.915300123164544	0.303525386409999
Srpk2	0.0511118467635392	0.499280193656214	0.915300123164544	0.301655661976987
Ly6e	-0.0509307308096013	0.50080381071582	0.915300123164544	0.300332375151948
Gmcl1	0.0506479341848954	0.503187681537681	0.915300123164544	0.298269999330861
Lpar6	-0.0503470462106861	0.505730565945036	0.915300123164544	0.296080797168125
Dcun1d1	-0.0502537199913172	0.506520651053507	0.915300123164544	0.295402843579606
Oas3	-0.0500591398791639	0.508170002578101	0.915300123164544	0.293990975057608
Fgfr1	0.0500432695069206	0.508304650318339	0.915300123164544	0.293875917056385
Auts2	-0.050009026303113	0.508595240397725	0.915300123164544	0.293627708412524
Ankrd49	0.049874248826862	0.509739809058471	0.915300123164544	0.292651448068534
Slc30a5	0.0497359476659863	0.510915689755059	0.915300123164544	0.291650760325335
Tes	0.0497161549672003	0.511084088471792	0.915300123164544	0.291507639679604
Tspyl1	-0.0495572494792602	0.51243711699701	0.915300123164544	0.290359420841523
Bcl10	-0.0494431117313242	0.513410104062633	0.915300123164544	0.289535588536671
Rinl	0.0489166165338635	0.517910617129011	0.915300123164544	0.285745185886372
Pvr	-0.0486780378476889	0.51995664258946	0.915300123164544	0.284032869190595
Pacs2	-0.0486659517386623	0.520060401645274	0.915300123164544	0.283946212946283
Htt	-0.0486588105994624	0.520121713187169	0.915300123164544	0.283895015633864
Snhg20	0.0485954913217058	0.520665513871987	0.915300123164544	0.283441186739692
Prpf39	0.0483386395422302	0.522874390956396	0.915300123164544	0.281602628276827
Mocs2	0.0481729831166947	0.524301531446928	0.915300123164544	0.280418873741591
Cited2	0.0481534016826754	0.524470357413599	0.915300123164544	0.28027905270493
Mrpl52	0.0477980384242123	0.52753899555639	0.915300123164544	0.27774543189945
Mdh2	0.047709859228113	0.528301845092792	0.915300123164544	0.277117872538087
Gm12758	0.0475878880294924	0.529357951001245	0.915300123164544	0.27625055939547
H3f3aos	0.0474539605391734	0.53051880709932	0.915300123164544	0.275299215580403
Gm12258	0.0473419976730358	0.531490260690186	0.915300123164544	0.274504689310512
4932438A13Rik	0.0472760090982394	0.532063233594529	0.915300123164544	0.274036750469546
Zkscan2	-0.0470865072758247	0.533710383527607	0.915300123164544	0.27269434775876
Riok1	-0.0470022238937332	0.534443794482058	0.915300123164544	0.272097961231241
mt-Co1	-0.0469772026334937	0.534661619680863	0.915300123164544	0.271920990313469
Cd63	-0.0469713373397092	0.534712687033493	0.915300123164544	0.271879511348938
Zfp532	0.0468863498505745	0.535452921255547	0.915300123164544	0.271278707722406
H1f0	-0.0465821262640677	0.538106873583107	0.915300123164544	0.269131460397014
Pcdhb7	0.0463591262674365	0.540056404778206	0.915300123164544	0.267560879057294
Cecr2	-0.0463001400498068	0.54057266487707	0.915300123164544	0.267145919039066
Fry	0.0460970786298582	0.542351770635753	0.915300123164544	0.265718937647713
Birc6	0.0460927803412472	0.542389460991944	0.915300123164544	0.265688757705725
Galc	-0.0460347312189551	0.542898602465244	0.915300123164544	0.265281276307875
St8sia4	-0.0458165112668556	0.54481469090469	0.916007117674919	0.263751190205367
Magi3	-0.0454970864900506	0.547625403188228	0.916188226365742	0.261516414065112
Iqck	0.0454640520151169	0.547916488316767	0.916188226365742	0.261285630251103
Pnkd	-0.0451565934721515	0.550629307464788	0.916576138533987	0.259140676830263
Pdlim5	-0.0450983643023149	0.551143821863574	0.916576138533987	0.258735056517791
Fpgt	-0.0445390803540989	0.556097571391646	0.918700308960686	0.254849001584689
Ccr2	0.0445081762269645	0.556371925336979	0.918700308960686	0.254634792732559
Tcf12	0.0444459509646978	0.556924533700024	0.918700308960686	0.254203650101167
Malat1	0.0442657132804237	0.558526677976599	0.918866470219567	0.252956078016024
Usp10	0.0437296488321954	0.563304869672132	0.923448225173338	0.24925649434854
Nupr1l	-0.0434800627189877	0.565536193960479	0.923448225173338	0.247539595275562
9130023H24Rik	-0.0430418175620842	0.569464302900337	0.923448225173338	0.244533494656524
Nbeal1	0.0424731642735002	0.574580455992755	0.923448225173338	0.240649150357391
Efnb2	0.0423279208940227	0.575890654062948	0.923448225173338	0.239659969432977
Fdps	-0.0421693625800964	0.577322556826419	0.923448225173338	0.238581473656986
Cxcl2	-0.0418970818969597	0.579785330492252	0.923448225173338	0.236732777195688
Dennd5b	-0.0417987624728673	0.580675826686645	0.923448225173338	0.236066253104126
Dguok	-0.0416833659995283	0.581721801932528	0.923448225173338	0.235284659286454
Dhrs7	-0.0415983148347991	0.582493280087266	0.923448225173338	0.234709080495683
Wdr82	-0.041448036958687	0.583857569861258	0.923448225173338	0.233693084681366
1700096K18Rik	0.0414302521209258	0.584019126152978	0.923448225173338	0.233572929862458
Glt8d1	-0.0411446722452887	0.586616135939918	0.923448225173338	0.231645995134387
Mcm2	-0.040855706612719	0.589249323014014	0.923448225173338	0.229700907762395
Cr1l	-0.0408370145326573	0.589419839787976	0.923448225173338	0.229575249949571
Kit	-0.0407640717097249	0.590085469647729	0.923448225173338	0.22908507936118
Sbf2	-0.0407423351204599	0.590283890319024	0.923448225173338	0.228939069126802
Zfp36	-0.0407334853663677	0.590364683296764	0.923448225173338	0.228879630704145
Gm16536	-0.0402034611936434	0.595212662709178	0.923448225173338	0.225327838069999
Gpnmb	0.0398201490823204	0.598729893308212	0.923448225173338	0.222769057914608
Gtf2h3	-0.039819993045714	0.598731326984361	0.923448225173338	0.222768017985081
Trim2	-0.0398106779455367	0.598816917626189	0.923448225173338	0.22270593857629
Cryz	-0.0395185013586909	0.601504332863974	0.923448225173338	0.220761239924906
Atf7ip	-0.0392724108651744	0.603772028878365	0.923448225173338	0.219127010533126
Smim20	-0.0391180663848064	0.60519623621347	0.923448225173338	0.218103781568884
Zfp646	-0.0390801845095699	0.605546017654368	0.923448225173338	0.217852847642369
Mpc2	-0.0390257633123331	0.606048671587061	0.923448225173338	0.217492496373519
Nutf2-ps1	0.03890718311057	0.607144561841378	0.923448225173338	0.216707890580215
Rcor3	-0.0388647323402361	0.607537094973921	0.923448225173338	0.216427199786203
Cldn5	0.0386421032539187	0.6095975336417	0.923448225173338	0.214956798768139
Ufsp2	0.0385110520464201	0.610811854296899	0.923448225173338	0.21409254298796
mt-Nd4	0.038448423373061	0.611392546963197	0.923448225173338	0.213679859742226
Gigyf2	-0.0380882634390606	0.614736642012063	0.923448225173338	0.211310899536752
Abcd3	-0.0379733470874392	0.615805320736347	0.923448225173338	0.210556562986487
Uox	0.0378788468808735	0.616684742706826	0.923448225173338	0.209936796247284
Exd2	-0.0376659343546239	0.618668111181577	0.923448225173338	0.20854226881076
Nudcd1	-0.0373779760941871	0.621354946305831	0.923448225173338	0.206660240106026
Wdr60	-0.0371324250294448	0.623650057566686	0.923448225173338	0.205059033232248
Igf1r	-0.037109521218357	0.62386431967578	0.923448225173338	0.204909852021557
Nfatc3	-0.0370623641424811	0.624305567192992	0.923448225173338	0.204602792266507
Ash2l	-0.0370506042000066	0.624415625485935	0.923448225173338	0.204526237612487
Nap1l5	-0.0370217644932189	0.624685564087846	0.923448225173338	0.204338530086361
Myb	0.0364053526344828	0.630467047476497	0.927540253052447	0.20033760770012
Pygl	-0.0363842261924322	0.630665598541564	0.927540253052447	0.200200858194952
Arrdc2	-0.0362227055965924	0.632184478459739	0.927540253052447	0.19915617126461
Mrpl48	0.035832143417514	0.635863534941136	0.927540253052447	0.196636079919564
Id1	-0.0354376967868013	0.639588245509219	0.927540253052447	0.194099526410158
Rlf	-0.0354248607209368	0.639709607012815	0.927540253052447	0.194017127098095
Itpkb	-0.0348286128948767	0.645357457239574	0.927540253052447	0.190199667217003
Ctsb	-0.0347057282089739	0.646523998820708	0.927540253052447	0.189415349574056
Dopey1	-0.0346343253716649	0.647202220488851	0.927540253052447	0.188960001370443
Sfxn5	0.0345827649176217	0.647692149471539	0.927540253052447	0.188631366898327
Cast	-0.0344549203049067	0.648907585262783	0.927540253052447	0.187817149221556
Lpin1	-0.0342796795823533	0.650575128938463	0.927540253052447	0.18670254353072
Scap	0.0342302217535814	0.651046070767137	0.927540253052447	0.186388277834277
Wnk1	-0.0342142366118087	0.651198312244636	0.927540253052447	0.186286733708215
Sft2d3	0.034179661695675	0.65152765088123	0.927540253052447	0.186067148070643
Dst	0.0339538289879703	0.653680445266346	0.927540253052447	0.184634506681543
Kcnq1ot1	-0.0337740062586204	0.655396687318616	0.927540253052447	0.183495758075525
Ankrd17	0.0337023001426887	0.656081560207021	0.927540253052447	0.183042168328476
Sox17	-0.033435293729503	0.658634285027723	0.927540253052447	0.181355665955112
2310030G06Rik	0.033307384095614	0.659858570817313	0.927540253052447	0.180549137936176
Tdp1	-0.0332244479232626	0.660652876676408	0.927540253052447	0.180026669624662
Hist2h3c1	0.0332094402041196	0.66079665086743	0.927540253052447	0.179932166827929
BC025920	0.0327615761658515	0.665092886871962	0.931434431957988	0.177117696894124
Mynn	-0.0321549405277006	0.670929582602797	0.933964099576704	0.173323058805434
Crmp1	0.0321261847987871	0.671206746226455	0.933964099576704	0.173143687110525
Blm	-0.0320520422049261	0.671921578056376	0.933964099576704	0.17268141177477
Sfn	0.0317828697264383	0.674519222827557	0.933964099576704	0.17100566904771
Gm16025	0.0317817923827482	0.674529627472064	0.933964099576704	0.170998969987562
Mthfsl	-0.0315261074534436	0.677000692560176	0.935269579789679	0.169410887038772
Nfkb1	-0.030670220127494	0.685297392659584	0.94000559959483	0.164120920532976
Cldn8	0.0306004253703758	0.685975639691978	0.94000559959483	0.163691306647766
Gm27019	-0.0305585311772194	0.68638287692934	0.94000559959483	0.163433559290846
Oasl2	0.0304570833166842	0.687369386149326	0.94000559959483	0.162809814244891
Cnnm3	0.0303810940632005	0.688108674213209	0.94000559959483	0.162342967456344
Scfd1	-0.0300601780817654	0.691234070556573	0.940822739492615	0.160374863859531
Uspl1	-0.0300040308466756	0.691781426097511	0.940822739492615	0.160031102702762
Map1lc3b	-0.0295671655576353	0.69604567567114	0.944523178516048	0.157362260330442
Ube2s	0.0290021084615219	0.701575351805181	0.946753552985273	0.153925677286025
Crip1	-0.0289279774393683	0.702301973115407	0.946753552985273	0.153476111432881
Zbtb2	-0.0289250931357516	0.702330250090382	0.946753552985273	0.153458625668286
Scarb1	0.0282485711653287	0.708973907143884	0.95086152866708	0.149369748162428
Srsf11	0.0280279422309765	0.711145335657891	0.95086152866708	0.148041634116795
Rcsd1	-0.0277091754118073	0.714286740563719	0.95086152866708	0.146127411689062
Reep3	0.0276507642029079	0.714862897924241	0.95086152866708	0.145777242652595
Gapvd1	-0.0273869933784101	0.717466686956997	0.95086152866708	0.144198259063133
Fbxl12os	-0.0273522610409493	0.717809787352635	0.95086152866708	0.143990624347355
3222401L13Rik	0.0273357267995654	0.717973139259717	0.95086152866708	0.143891803236106
Gm42418	-0.0273188947069957	0.718139446951528	0.95086152866708	0.143791217092836
Myl6	0.027195308961826	0.719360927733428	0.95086152866708	0.14305315468903
Gm18025	-0.0270359997149649	0.720936536352786	0.950890431568761	0.142102964302597
Ier2	-0.0267908289814574	0.723363630801581	0.952039875377564	0.140643330436504
Tbc1d23	0.0265838972871156	0.725414323634527	0.95269005593204	0.139413873329584
Immt	-0.0262568722988367	0.728659119484999	0.954691950372109	0.137475595344304
Ahcyl2	-0.0260398929210197	0.730814691769948	0.954691950372109	0.136192730489611
Snd1	0.0259590357245354	0.731618504451828	0.954691950372109	0.135715318668982
Rpl13-ps3	0.0252840802694977	0.738339651073029	0.958602890910846	0.131743808023668
Hook3	-0.0252530050471104	0.738649577839882	0.958602890910846	0.131561546049133
Fam20c	-0.0249708307624493	0.741465746571382	0.958602890910846	0.129908907236603
Dhx9	-0.024887493300055	0.742298133950168	0.958602890910846	0.129421631210973
Arcn1	0.0248255245538942	0.742917281127528	0.958602890910846	0.129059539334657
Fbxl12	0.0244687831355387	0.746484780852566	0.958602890910846	0.126979042137384
Gm19461	-0.0244574360519369	0.746598343307703	0.958602890910846	0.126912978102617
Atad2	-0.0243699770768342	0.747473822131139	0.958602890910846	0.12640401250597
4931440F15Rik	0.0241143033726856	0.750035007087515	0.958602890910846	0.124918465901461
Wscd2	-0.0240899547396859	0.750279060042966	0.958602890910846	0.124777174347778
Eln	0.0235914537178396	0.75528108607407	0.962795879557502	0.121891390870836
Rep15	0.023128479342795	0.759935766229922	0.962795879557502	0.119223115022942
Selplg	-0.0230954177151134	0.760268495453473	0.962795879557502	0.119033005743939
Bhlhe22	0.0230360485334368	0.760866091871587	0.962795879557502	0.118691769876571
Fnbp1l	0.0229803561896945	0.761426806708874	0.962795879557502	0.118371837528473
Vrk3	0.0224357995918261	0.766915948415872	0.967273851676349	0.115252230756917
Apoc1	-0.0222503827426092	0.7687876188738	0.967273851676349	0.114193619483744
Ralgps2	0.0221236910188368	0.770067264361793	0.967273851676349	0.113471338119363
Inppl1	-0.0218562942034955	0.772770131294539	0.967273851676349	0.111949672390506
Tmem158	-0.0218463428163256	0.772870773643357	0.967273851676349	0.111893115376959
Fam43a	0.0214888707757206	0.776488530173593	0.967281889064583	0.109864955027641
Aak1	0.0214556817612274	0.776824661261342	0.967281889064583	0.109676995664791
Ercc6l2	-0.0213423959107339	0.777972307307036	0.967281889064583	0.109035861876369
Gm20342	-0.0210756215400899	0.780676767150205	0.967281889064583	0.107528744996271
Ctr9	-0.0210322568854702	0.781116631570768	0.967281889064583	0.107284115078071
Hist1h4i	-0.0209096799879349	0.782360351449295	0.967281889064583	0.106593166890057
2410002F23Rik	-0.0205240802215667	0.786276403149743	0.970163626467022	0.104424757699667
Gm5117	-0.0202399156155837	0.789165746085378	0.970486725491218	0.102831773659271
Tnfrsf22	-0.0199797394652131	0.791813702341969	0.970486725491218	0.101376987049568
Ptprc	0.0199085882121118	0.792538264137169	0.970486725491218	0.100979760652847
Itpkc	0.0198749073695615	0.792881311675832	0.970486725491218	0.100791818410087
Yae1d1	0.01949337652761	0.79677005575714	0.97329994835004	0.0986669959495758
2810402E24Rik	0.0192211896523998	0.799547380545338	0.974493838790317	0.0971557952076949
Mecp2	-0.0190855819514112	0.800932027633218	0.974493838790317	0.0964043394418692
Ffar1	-0.0189057343997931	0.802769349982521	0.974791353550204	0.0954092173848135
Qsox1	0.0186193925362601	0.805696845766336	0.976408850710886	0.0938283365780642
Cit	-0.0181829350614555	0.810164275950775	0.979882483956273	0.0914269108679392
AY036118	-0.0178920778273858	0.813144809303477	0.980234186775391	0.0898321059665622
B3gnt9	-0.0178419811629286	0.813658442617482	0.980234186775391	0.0895578649098849
Gm29650	0.0170324294363798	0.821969518990525	0.985993733832115	0.0851442870580778
Tcf24	-0.0169608576104242	0.822705263040556	0.985993733832115	0.0847557244001863
Ankrd44	-0.0168883722053255	0.823450556043736	0.985993733832115	0.0843624728537105
Itfg1	0.0165010445259663	0.827435709234293	0.985993733832115	0.0822657404035729
4931406C07Rik	-0.015929786697305	0.833321310566847	0.985993733832115	0.0791875117981948
Hexim1	-0.0157236797107874	0.835447099882502	0.985993733832115	0.0780810442223728
Emc2	-0.0157235805770931	0.835448122636431	0.985993733832115	0.078080512559607
Ppp3ca	-0.0156293944054389	0.836419957794387	0.985993733832115	0.0775756130416393
Smarcad1	0.015577469036566	0.836955841976228	0.985993733832115	0.0772974549003537
Thrsp	0.0155156348238576	0.83759408599886	0.985993733832115	0.0769663977417362
Psmg3	-0.0153725601643343	0.83907128803885	0.985993733832115	0.0762011396639457
Add1	-0.0151219105573107	0.841660520880349	0.985993733832115	0.0748630434620075
Cald1	-0.0146732347455867	0.846299606398611	0.985993733832115	0.0724758611088435
Usp40	-0.0146428516256322	0.846613945712522	0.985993733832115	0.0723145819568448
Ei24	-0.0145955908976188	0.847102946370186	0.985993733832115	0.0720638077050631
Pfkfb2	-0.0145918870551453	0.847141272019478	0.985993733832115	0.0720441592767846
Adgrl2	-0.0142350737909594	0.850835078070978	0.985993733832115	0.0701546133877611
Bhlhe40	-0.0139031507000496	0.854274133381554	0.985993733832115	0.0684027434669903
Gm12689	0.0137284220118684	0.856085605157108	0.985993733832115	0.0674828054297695
D430042O09Rik	0.0136823839507794	0.85656302296064	0.985993733832115	0.0672406776288851
Ly86	0.0134869258753213	0.858590513830868	0.985993733832115	0.0662139141487614
Slc4a7	0.0134393636985409	0.859084017753054	0.985993733832115	0.0659643604269603
Smyd5	-0.013434166037042	0.859137951866915	0.985993733832115	0.0659370958610798
Brap	0.0134327061549309	0.859153100613583	0.985993733832115	0.0659294382327909
Trappc5	0.0133402024662655	0.860113087465839	0.985993733832115	0.0654444440662642
Dhx15	0.0131162920602808	0.862437635858948	0.985993733832115	0.0642722995956282
Epm2aip1	-0.01307792317643	0.862836085409413	0.985993733832115	0.0640717001869347
Ccdc88c	-0.0130091782622767	0.863550067539238	0.985993733832115	0.0637124775225155
Ireb2	-0.0126371535416613	0.867415804938278	0.988563263728541	0.061772668958127
Fignl2	-0.0122521736212143	0.871419471843178	0.991043005396105	0.0597727399940635
Cdk2	-0.0118728819722321	0.87536717981504	0.991043005396105	0.0578097404421482
Chd9	-0.011741522298605	0.876735107592845	0.991043005396105	0.0571316024013275
Tmem65	-0.0115643601586538	0.878580581687541	0.991043005396105	0.0562183997039144
Ppil3	-0.0113464407650828	0.88085151497315	0.991043005396105	0.0550972943833191
Cfh	0.0111656225211303	0.882736556438055	0.991043005396105	0.0541688877656898
Pcdhb20	0.010685789102132	0.887742014621353	0.991043005396105	0.0517132255557528
Spg20	0.0101942661450603	0.892874018584588	0.991043005396105	0.0492098142282099
Clns1a	-0.00999963140499623	0.894907446939991	0.991043005396105	0.048221877937396
Hs6st1	0.00985877771720895	0.896379430643973	0.991043005396105	0.0475081178445993
Gm2415	-0.00976958384943217	0.897311729462303	0.991043005396105	0.0470566552096129
B930036N10Rik	0.00954362146853645	0.899674227287261	0.991043005396105	0.045914720453616
Mars2	0.00954311921178893	0.899679479507051	0.991043005396105	0.0459121850876525
C030034I22Rik	0.00950018833958943	0.90012843405241	0.991043005396105	0.04569551920431
Vps41	-0.00933591833356319	0.901846597892055	0.991043005396105	0.0448673287050341
Pcnx	0.00909680850797722	0.904348353213116	0.991043005396105	0.0436642479133863
Mfsd6	-0.00900728870504816	0.905285223475364	0.991043005396105	0.0432145683464882
Phf14	-0.00895360089397395	0.905847156504251	0.991043005396105	0.0429450746041494
Aasdh	0.00888897149369688	0.906523673593349	0.991043005396105	0.0426208499504796
Zfp821	0.00882076037717519	0.907237755716247	0.991043005396105	0.0422788844233579
Ccdc86	-0.00854177719364764	0.910159116340853	0.991043005396105	0.0408826765711603
Ube2t	-0.0084423392977699	0.911200669302245	0.991043005396105	0.0403859699274581
Rgs14	0.00832927343512023	0.912385150842092	0.991043005396105	0.039821791523204
Cyp3a11	-0.00782943322468038	0.91762376989969	0.991043005396105	0.0373353451039929
Mxd4	0.00779344051063706	0.9180011343101	0.991043005396105	0.0371567821709659
B230307C23Rik	-0.00777858543313618	0.918156887218867	0.991043005396105	0.0370831037313248
Nfxl1	0.00752876658561115	0.920776656310039	0.991043005396105	0.0358456995479508
Pde7b	0.00721003103465679	0.924120366608767	0.991043005396105	0.0342714582718126
Zbtb26	-0.00716647797741232	0.924577366567919	0.991043005396105	0.0340567421925196
Ncoa4	-0.00687597180300452	0.927626256816549	0.991043005396105	0.0326269669883922
Top2b	0.006860850643586	0.927784984075675	0.991043005396105	0.032552660687541
Pam	0.00663862771886956	0.930117990018758	0.991043005396105	0.0314619555710614
Pnmal2	-0.00651607820664994	0.931404831313632	0.991043005396105	0.0308615136575188
Gm7967	-0.00615379386102861	0.935210055101199	0.991043005396105	0.0290908324156242
Nhlrc3	-0.00603387549184708	0.936469935407551	0.991043005396105	0.0285061607299496
Fip1l1	-0.00600938061362703	0.936727301759182	0.991043005396105	0.0283868216824362
Rbm44	0.00518372896946815	0.945406043040204	0.991043005396105	0.02438162601171
6330403L08Rik	-0.00513839409807658	0.945882770749272	0.991043005396105	0.0241626851325657
Sox4	0.00492954973177344	0.948079160041051	0.991043005396105	0.0231553996516544
Ctbs	-0.00490530287932219	0.94833418672707	0.991043005396105	0.0230385931723784
Rnf122	0.00483613435962656	0.949061725094258	0.991043005396105	0.022705541001496
Hist2h2be	0.00483257803181811	0.949099132920991	0.991043005396105	0.0226884233661135
Clasp1	0.00480045362817592	0.94943704384456	0.991043005396105	0.022533827575076
Fabp4	0.0043558583529464	0.954114562322616	0.991043005396105	0.0203994756130833
Tet2	0.00422841408691479	0.955455679873625	0.991043005396105	0.0197894534888609
Echs1	-0.00405160008912287	0.957316529727205	0.991043005396105	0.0189444421759996
Thap11	-0.00402490171342243	0.957597532682465	0.991043005396105	0.0188169815905461
Zfp386	-0.00398001339017607	0.958069998331355	0.991043005396105	0.0186027594199031
Dynll1	0.00383084239887835	0.959640180325458	0.991043005396105	0.0178915763270677
Gm10093	0.00361449338072809	0.961917756135284	0.991043005396105	0.0168620585063845
Gm10643	-0.00344051770976536	0.963749478467907	0.991043005396105	0.0160358439589595
Lamb3	0.00324909271433701	0.965765136780015	0.991043005396105	0.0151284762781281
Zcwpw1	-0.00308912193750899	0.967449756775709	0.991043005396105	0.0143715802332459
Grhl2	-0.00299012385714185	0.968492358218388	0.991043005396105	0.0139038016838269
Smg1	0.00297940880895358	0.968605207324114	0.991043005396105	0.0138532004701017
Nif3l1	-0.00289089017441593	0.969537494498532	0.991043005396105	0.0134353909803819
Ssh2	-0.00279199754821746	0.970579090352665	0.991043005396105	0.0129690691326978
Nbea	-0.00267989823475705	0.97175984694914	0.991043005396105	0.0124410499207678
Rufy3	0.00260660000899155	0.972531940002428	0.991043005396105	0.0120961266202273
Gm42670	-0.00246771026311517	0.973995016282592	0.991043005396105	0.0114432653046564
Mtss1	-0.00240397795565504	0.974666407109463	0.991043005396105	0.0111440020880217
Gm26652	-0.00232340487326139	0.975515233240127	0.991043005396105	0.0107659444545226
Cars2	-0.00232216099957191	0.975528337493043	0.991043005396105	0.0107601105461302
Pcdhb17	-0.00226623411427596	0.976117535902903	0.991043005396105	0.0104978850784767
Rab3gap1	0.0021871511333662	0.97695070934656	0.991043005396105	0.0101273474366114
Cars	0.00197075948095916	0.979230613871847	0.991043005396105	0.0091150175557632
D3Ertd751e	0.00193988551327358	0.979555916433446	0.991043005396105	0.00897076793329071
Cd248	0.00192549467558849	0.979707546184058	0.991043005396105	0.00890354679088555
Tmem45b	0.0016260966787851	0.982862324260534	0.992593634401728	0.00750731228124695
Klre1	0.00127500964093328	0.986562088365008	0.994675167641614	0.00587557763348421
Atrx	0.00112205497524409	0.988174022755067	0.994675167641614	0.00516656708535571
mt-Nd2	-0.000845827020793321	0.991085206967846	0.995347764905968	0.00388900613511786
Paqr9	0.000750016047249022	0.992094994432419	0.995347764905968	0.00344674157302847
Prcp	0.000430021387359983	0.995467619014054	0.996533431185659	0.00197286231887609
mt-Nd1	-0.000328898968769058	0.996533431185659	0.996533431185659	0.00150812723352399
Kcna3	NA	NA	NA	NA
Gm28874	NA	NA	NA	NA
