## Supplementary material for "Study on Liver Sinusoidal Endothelial Cell Fenestrations Based on Cellular Omics-Structure Integration Technology and Its Application in Metabolic Diseases": Supplementary file 12 RDA_Site_Scores.txt

RDA1	RDA2
A01_2_clean_counts.txt	-1.20635971926209	2.16067016891251
A01_4_clean_counts.txt	2.69753770539568	3.15427559882945
A02_3_clean_counts.txt	0.414197058094766	0.749992934054624
A02_4_clean_counts.txt	-0.80439846421377	1.73809748858661
A03_1_clean_counts.txt	-0.365817298986824	1.06701080072595
A03_2_clean_counts.txt	-0.580692865333061	1.19682595081111
A03_3_clean_counts.txt	-0.694188692928207	-1.82288820090889
A03_4_clean_counts.txt	-0.112485117317231	-1.22057988572877
A04_2_clean_counts.txt	0.643910032253501	0.389591208147916
A04_4_clean_counts.txt	0.950365561268383	-1.82168285002233
A05_3_clean_counts.txt	0.514839641438491	1.91410348536235
A05_4_clean_counts.txt	-0.777440330689291	-0.399992386745567
A06_3_clean_counts.txt	0.279696460730521	-0.212452335336515
A06_4_clean_counts.txt	0.323134661402335	-0.674673729556442
A07_3_clean_counts.txt	-0.341776612763496	-1.24377346827074
A07_4_clean_counts.txt	3.0121952118631	1.94268313584885
A08_3_clean_counts.txt	0.823354038480382	2.97217306585898
A08_4_clean_counts.txt	0.626871664209327	-0.543910663189335
A09_2_clean_counts.txt	-0.267180950976164	-1.48421954183053
A09_4_clean_counts.txt	-0.332561619180664	-0.753464185229893
A10_2_clean_counts.txt	-0.529463308997179	-0.73150255243572
A10_3_clean_counts.txt	-0.571307318558193	1.09934929130621
A10_4_clean_counts.txt	0.727865630219437	0.499453484017432
A11_3_clean_counts.txt	-0.84494978263267	0.309103022864284
A11_4_clean_counts.txt	2.2847304823567	-1.72732322644615
A12_1_clean_counts.txt	-0.661371379924835	0.423955308637949
A12_3_clean_counts.txt	0.330218460845606	-0.950295109795333
B01_2_clean_counts.txt	-1.18295369991112	-0.74077960202935
B01_4_clean_counts.txt	0.0195593083937543	-1.13707212104042
B02_3_clean_counts.txt	-0.902455800487145	0.177494401765755
B02_4_clean_counts.txt	-0.556446129922139	0.202261667560947
B03_2_clean_counts.txt	0.107470098844139	-0.00520636510569483
B03_3_clean_counts.txt	0.0061178076182594	-0.655386422396963
B04_2_clean_counts.txt	-0.00163206073591659	-0.0438992804210225
B04_3_clean_counts.txt	-0.452502515797561	-1.43284096584802
B04_4_clean_counts.txt	-1.4618124354636	0.451958074904077
B05_2_clean_counts.txt	-0.847886724964193	1.13093857128435
B05_3_clean_counts.txt	-1.49192976145552	-0.575778204583337
B05_4_clean_counts.txt	-0.471635268782895	-0.2686150955194
B06_1_clean_counts.txt	-0.328758351319634	-1.06852069975916
B06_3_clean_counts.txt	0.395695442719831	-0.418750438450004
B07_1_clean_counts.txt	-0.637941328777163	-0.477332169550687
B07_2_clean_counts.txt	0.598429532743179	1.93787689130904
B07_4_clean_counts.txt	-1.20878618769098	-0.4302425712938
B08_4_clean_counts.txt	0.318024200043824	-0.226991164468255
B09_1_clean_counts.txt	-0.344514695802368	-0.0246033282046514
B09_2_clean_counts.txt	0.0796907476821818	0.798456678374042
B09_3_clean_counts.txt	-0.486329444624196	-1.22052556810086
B09_4_clean_counts.txt	-1.17253344998034	-1.1911665598641
B10_2_clean_counts.txt	-0.90804252432377	-1.36900379628542
B10_3_clean_counts.txt	0.667352726163582	1.02718658613266
B10_4_clean_counts.txt	4.36877206539806	12.8024164086059
B11_2_clean_counts.txt	-0.406441899223397	0.652863991264193
B11_3_clean_counts.txt	0.734660504558944	-0.239165910845287
B11_4_clean_counts.txt	0.200062857121772	0.868175109666838
B12_2_clean_counts.txt	-0.724776977764363	-2.60728472783559
C01_2_clean_counts.txt	-0.75468696671535	-0.712789870436328
C01_3_clean_counts.txt	-0.596525327440169	-1.43301386925021
C02_2_clean_counts.txt	-0.472820074823726	-0.171726131422411
C02_3_clean_counts.txt	0.629640972440685	1.54079015308923
C02_4_clean_counts.txt	0.607410806456767	0.806081615364858
C03_2_clean_counts.txt	2.04073068645066	-2.70070030779342
C03_3_clean_counts.txt	-0.123490538976403	-0.18355984102226
C03_4_clean_counts.txt	0.275888890278346	-1.69932765838043
C04_1_clean_counts.txt	-0.624115060747306	-0.906756020270159
C04_3_clean_counts.txt	-0.791232131069389	-0.0845661433660092
C04_4_clean_counts.txt	0.437719393155156	-1.68948757322282
C05_1_clean_counts.txt	-0.0149263207077536	0.200068249623043
C05_4_clean_counts.txt	0.204335074537746	2.85806614314726
C06_2_clean_counts.txt	-0.400971005762329	0.662340360865432
C06_3_clean_counts.txt	0.320458546845598	-2.04966913012049
C06_4_clean_counts.txt	-0.539557819251934	0.559264646620166
C07_4_clean_counts.txt	0.672734347059202	-0.245713835012576
C08_2_clean_counts.txt	-0.780996208111234	-1.78565604047541
C08_4_clean_counts.txt	0.0541739240724212	0.600520106148263
C09_2_clean_counts.txt	-0.265319899166244	0.407542680861555
C10_4_clean_counts.txt	1.70958827870602	11.4312744289509
C11_1_clean_counts.txt	-0.272623247094893	0.432592671607974
C11_4_clean_counts.txt	-0.438046381516863	-2.03843660052049
C12_1_clean_counts.txt	0.965397742458772	1.0583648717765
C12_3_clean_counts.txt	-0.517568088493132	0.578539593534343
C12_4_clean_counts.txt	-0.279179315088317	1.69902879479746
D02_3_clean_counts.txt	0.124349772760307	0.244574924491214
D02_4_clean_counts.txt	1.36813682166713	0.86265344921016
D03_2_clean_counts.txt	-0.467652586773171	1.43289264639884
D03_4_clean_counts.txt	20.5165957387045	-4.18915755954957
D04_4_clean_counts.txt	1.46934785337037	2.19077204403598
D05_2_clean_counts.txt	0.155091468935057	-0.570245959856719
D05_3_clean_counts.txt	-0.484418436210871	-0.239765095983473
D05_4_clean_counts.txt	-0.916466085103554	-1.97946449299886
D06_3_clean_counts.txt	-0.42609417233731	-0.3671586631654
D06_4_clean_counts.txt	-0.494592509586206	1.05184115928435
D07_2_clean_counts.txt	0.0510377247856467	-1.62542804807364
D07_3_clean_counts.txt	-1.01602599686997	-0.190157941462808
D07_4_clean_counts.txt	-0.0681588896240703	-0.411292944791552
D08_3_clean_counts.txt	0.475997031949493	-0.296312476231026
D08_4_clean_counts.txt	1.01390587277481	0.910629929161031
D09_1_clean_counts.txt	0.235339868433613	1.19395844580112
D09_2_clean_counts.txt	0.272657305967698	-0.382681662449251
D09_4_clean_counts.txt	-1.22031358065686	-1.65719816293282
D10_2_clean_counts.txt	-1.01366746765173	-0.328188909794352
D11_1_clean_counts.txt	-0.742798960467543	0.393297764088209
D11_2_clean_counts.txt	-1.15928388614387	-2.22431738889005
D11_3_clean_counts.txt	-0.325791950809106	0.376516074346071
D11_4_clean_counts.txt	0.362526599142822	-0.793949758595969
D12_2_clean_counts.txt	-1.15827425058903	0.159074484836791
D12_4_clean_counts.txt	-1.10510112930315	5.39787090153594
E01_4_clean_counts.txt	-0.939021605031827	-0.0343088301309529
E02_2_clean_counts.txt	-1.11664620743452	0.54003966174337
E02_4_clean_counts.txt	-0.462299262862107	-0.244308509687229
E03_1_clean_counts.txt	-0.93486201927424	0.704410519943804
E03_3_clean_counts.txt	-0.768822945779359	-0.284601779315934
E03_4_clean_counts.txt	0.379195222510576	0.323874871156371
E04_4_clean_counts.txt	-0.471932183616472	0.733861654503983
E05_3_clean_counts.txt	0.392706626322146	-0.414683024257153
E05_4_clean_counts.txt	-2.05601503596569	-0.196674044752039
E06_1_clean_counts.txt	2.01323545472136	-1.37455900124066
E06_3_clean_counts.txt	-0.256118075949989	-1.81811526991737
E06_4_clean_counts.txt	0.51935450854765	-0.432500703645993
E07_2_clean_counts.txt	-0.310960903006753	-1.30621182270812
E07_3_clean_counts.txt	-0.727596781282373	-0.27011290608675
E07_4_clean_counts.txt	-0.742568014188959	-0.622708153709252
E08_3_clean_counts.txt	0.517582217255291	-1.04009122545352
E08_4_clean_counts.txt	-0.620490731463066	-0.671915537231933
E09_1_clean_counts.txt	0.589582545056429	0.358049004940163
E09_2_clean_counts.txt	-1.01408074558992	-0.197211900140646
E09_4_clean_counts.txt	-0.626903637910878	1.897719583749
E10_3_clean_counts.txt	0.0745906138012157	-0.338224227739198
E10_4_clean_counts.txt	-0.545130326282275	-1.36486504239636
E11_2_clean_counts.txt	0.45085122654871	0.0747717899302256
E12_3_clean_counts.txt	-0.712943926264487	-0.571101651741337
E12_4_clean_counts.txt	-0.407933896192971	0.484158473913072
F01_2_clean_counts.txt	-0.169657649850839	1.88796368418721
F02_2_clean_counts.txt	0.255131926707287	0.644203966321625
F02_3_clean_counts.txt	0.35802835959116	0.471513619937913
F03_2_clean_counts.txt	-0.67965610977198	0.0767696476094716
F03_4_clean_counts.txt	3.18089801959754	-1.34724717028154
F04_1_clean_counts.txt	-0.0987943779675117	-1.21164534221311
F04_2_clean_counts.txt	-1.4692169209887	-0.135079214095053
F04_3_clean_counts.txt	-0.0587073172838617	-1.3891499969021
F06_1_clean_counts.txt	-1.14872377922424	-0.511864599710642
F06_3_clean_counts.txt	-0.446435702785435	-0.0324124298086439
F06_4_clean_counts.txt	-0.838259143540587	-0.0235248715623698
F07_3_clean_counts.txt	0.414488074570279	0.312476335636756
F08_3_clean_counts.txt	-0.418846868653766	-0.670646497748963
F09_2_clean_counts.txt	-0.328645593284205	0.380612637668168
F09_3_clean_counts.txt	0.0867694056819171	-1.63245559838449
F09_4_clean_counts.txt	0.0888710017746866	0.2402990758776
F11_3_clean_counts.txt	0.225024213968315	-1.30526711547997
F11_4_clean_counts.txt	-1.1828976227292	-1.10425303978029
F12_1_clean_counts.txt	-0.977518172832619	0.610774191600664
F12_2_clean_counts.txt	-1.00708434742344	-1.79797818613797
F12_3_clean_counts.txt	-0.427328864685597	1.93135485801006
G01_4_clean_counts.txt	-0.330965675744741	-0.780480309279882
G05_3_clean_counts.txt	-1.2966455699964	-1.25421839383476
G06_3_clean_counts.txt	0.239044387940627	-0.809895921278169
G07_3_clean_counts.txt	0.520132023555703	-2.25274886698306
G07_4_clean_counts.txt	0.19847970625923	-0.907495560690179
G08_3_clean_counts.txt	-0.491254774383459	-1.41801320222486
G09_1_clean_counts.txt	-0.877516845218534	-0.047102404890421
G09_4_clean_counts.txt	0.72146972852105	1.13588458445403
G11_2_clean_counts.txt	-0.361473535146275	-1.64831467665695
G11_3_clean_counts.txt	0.653046486993585	-1.52193207007502
G12_2_clean_counts.txt	-0.196327911821159	-1.24118338146774
G12_3_clean_counts.txt	-0.181749865288773	-0.45003379944419
G12_4_clean_counts.txt	-0.147505535256889	-0.0751438603546186
H01_1_clean_counts.txt	-0.185970702883511	-0.0418832659727776
H01_4_clean_counts.txt	-0.637250012355861	0.279710889231366
H02_4_clean_counts.txt	-0.551323787381575	0.531805432643774
H03_2_clean_counts.txt	-0.0114052768000767	1.37783623235364
H04_3_clean_counts.txt	0.476107495797636	2.2805466017571
H06_3_clean_counts.txt	-0.60080000521218	-0.0222239279933785
H08_1_clean_counts.txt	-0.0271756360481062	-0.645554853690026
H08_3_clean_counts.txt	0.78832653470844	0.0644938596721254
H10_4_clean_counts.txt	-0.59487161254224	0.212740492128372
H11_4_clean_counts.txt	-0.624325880150473	-0.13475373311639
