## Supplementary material for "Study on Liver Sinusoidal Endothelial Cell Fenestrations Based on Cellular Omics-Structure Integration Technology and Its Application in Metabolic Diseases": Supplementary file 13 RDA_Term_Significance.txt

Df	Variance	F	Pr(>F)
Area_Cell	1	10.4876045370635	1.21948062224328	0.001
Area_Nuc	1	9.55647465120713	1.11121044018402	0.019
Nuc2Cell	1	10.3151193810409	1.1994243448874	0.022
Eccentricity	1	8.60470232254471	1.00053999036973	0.47
AspectRatio	1	10.2559840495755	1.19254819022718	0.139
s_perimeter	1	8.53820734524984	0.9928080687473	0.555
s_radius_mean	1	9.52452979644237	1.10749594740081	0.003
s_radius_sd	1	8.71826103731026	1.01374440245964	0.373
s_radius_min	1	8.60438623731636	1.00050323652288	0.469
s_radius_max	1	8.2736390005692	0.962044516550341	0.803
Number_of_Holes	1	9.19388721202722	1.06904939622149	0.052
Mean_Hole_Area	1	8.93412034372879	1.03884415144217	0.255
Total_Hole_Area	1	8.94759740645468	1.04041124112226	0.227
Residual	162	1393.20945656268	NA	NA
