## Supplementary material for "Study on Liver Sinusoidal Endothelial Cell Fenestrations Based on Cellular Omics-Structure Integration Technology and Its Application in Metabolic Diseases": Supplementary file 14 RDA_Variable_Scores.txt

RDA1	RDA2
Area_Cell	0.597703783254516	0.216188310362732
Area_Nuc	0.219820399834424	0.440579594278942
Nuc2Cell	-0.165864249736149	0.0845687949758516
Eccentricity	0.102072176737141	0.352223864971638
AspectRatio	0.19057261806326	0.693291215977511
s_perimeter	0.425147242543617	0.303499202252612
s_radius_mean	0.330104028550687	0.0881900946847405
s_radius_sd	0.271013373338436	0.272596033091261
s_radius_min	-0.100540360482905	-0.39297554055377
s_radius_max	0.264794512150173	0.182871847496514
Number_of_Holes	0.248590235846649	-0.0239649355674184
Mean_Hole_Area	-0.0567065148457734	-0.0526081619168163
Total_Hole_Area	0.178187279497623	-0.0310862759358759
