## Supplementary material for "Study on Liver Sinusoidal Endothelial Cell Fenestrations Based on Cellular Omics-Structure Integration Technology and Its Application in Metabolic Diseases": Supplementary file 15 PLSDA_Mean_Hole_Area_topGenes_comp1_and_comp2.csv

Gene
Mars2
Immt
Gm18289
Zbtb2
AL662807.2
Mthfsl
Gm6717
Olfr1163
Nudc-ps1
Gm42547
Gm43979
Gm37397
Gm44769
Gm37084
Gm10862
Nr2c2
Gm21851
Gm20100
Gm14802
Ccdc86
Gm45220
C4bp
Rsf1
AC154640.4
Esco2
Gm43975
Gm45212
Gm44803
4930444G20Rik
Gm19391
