## Supplementary material for "Study on Liver Sinusoidal Endothelial Cell Fenestrations Based on Cellular Omics-Structure Integration Technology and Its Application in Metabolic Diseases": Supplementary file 16 PLSDA_Area_Cell_topGenes_comp1_and_comp2.csv

Gene
Olfr129
Olfr1476-ps1
AC120375.1
Gm14802
Olfr704
Gm45809
Rps13-ps1
Gm43844
Kmt2e
Sgce
Mrpl32
Gm44727
Gm37598
Tmem128
Gm37551
Olfr652
Gm43881
Gm37760
Gm28438
Bicd1
Cep170
Gm42508
AC140208.1
Gm37968
C030034I22Rik
Gm21271
Omp
Gm43750
Gm23384
Gm13358
