## Supplementary material for "Study on Liver Sinusoidal Endothelial Cell Fenestrations Based on Cellular Omics-Structure Integration Technology and Its Application in Metabolic Diseases": Supplementary file 17 PLSDA_Area_Nuc_topGenes_comp1_and_comp2.csv

Gene
Kmt2e
Gm26901
Gm19011
Gm45809
Olfr129
Gm17908
Gm23551
Gm14802
Gm43844
Vmn1r-ps57
Rps13-ps1
Msh3
Gm43284
Mrpl32
Git2
Gm29438
Gm37619
Ilf3
Gm43706
AC135669.2
Gm21275
Tmem178b
Vmn1r200
Gm9583
Taar7f
Gm7407
Gm37042
AC139376.1
Gm13321
Gm20912
