## Supplementary material for "Study on Liver Sinusoidal Endothelial Cell Fenestrations Based on Cellular Omics-Structure Integration Technology and Its Application in Metabolic Diseases": Supplementary file 18 PLSDA_Eccentricity_topGenes_comp1_and_comp2.csv

Gene
Olfr446
AC155830.1
Gm14065
Mir7026
CT009480.3
Dock4
Gm44046
Gm44168
Gm37012
Gm43313
AC154738.1
Proser1
Gm9911
AC131710.1
Tmem128
Nfkb1
Gm42537
mt-Nd4
Gm21735
Slc4a7
Gm45652
Olfr273
Gm44288
Olfr281
Gm20927
Gm38272
Grip2
Dennd5b
9430099M06Rik
Gm21275
