## Supplementary material for "Study on Liver Sinusoidal Endothelial Cell Fenestrations Based on Cellular Omics-Structure Integration Technology and Its Application in Metabolic Diseases": Supplementary file 20 PLSDA_Nuc2Cell_topGenes_comp1_and_comp2.csv

Gene
Dhx9
Cryz
Gm44675
Gm11945
Olfr1418
Fbxw2
Oaz3
Vmn1r206
Hexim1
Gm42537
Gm26957
Usp40
Gm18507
Olfr741
Gm37607
Gm14172
Gm45807
Gm26927
Olfr273
Gm38286
D630023O14Rik
Gm14639
Dleu2
Setd5
Gm37012
AC154738.1
E330034L11Rik
AC139376.1
Gm25619
Smlr1
