## Supplementary material for "Study on Liver Sinusoidal Endothelial Cell Fenestrations Based on Cellular Omics-Structure Integration Technology and Its Application in Metabolic Diseases": Supplementary file 22 PLSDA_s_perimeter_topGenes_comp1_and_comp2.csv

Gene
Olfr1260
Olfr704
Fbxw2
Gm43284
Gm42734
Iqck
AC124414.1
Gm21784
Gm2810
AC131710.1
Gm37551
Gm42899
Gm15455
1810026B05Rik
Gm20863
Dctn4
Vmn1r30
mt-Rnr1
Gm12988
Gm21726
Gm37143
Gm38286
Jmjd1c
Gm29470
Grip2
Atf7
Atr
Gm2053
E330034L11Rik
Olfr1009
