## Supplementary material for "Study on Liver Sinusoidal Endothelial Cell Fenestrations Based on Cellular Omics-Structure Integration Technology and Its Application in Metabolic Diseases": Supplementary file 23 PLSDA_s_radius_sd_topGenes_comp1_and_comp2.csv

Gene
Gm44809
Gm20379
mt-Nd6
AC155830.1
AC241593.1
Gm14065
Gm43844
Dock4
Gm23551
Olfr1260
Git2
Gm44168
Olfr446
Mrpl32
Gm43881
mt-Nd4
Grip2
Olfr1017-ps1
Reln
AC130219.1
Zfp821
Gm44277
AC164702.1
Nfkb1
Gm21275
Atf7
Gm26917
Fry
Gm42994
Olfr1116
