## Supplementary material for "Study on Liver Sinusoidal Endothelial Cell Fenestrations Based on Cellular Omics-Structure Integration Technology and Its Application in Metabolic Diseases": Supplementary file 24 PLSDA_s_radius_min_topGenes_comp1_and_comp2.csv

Gene
AC120347.2
Mast4
Gm29002
Cnot4
Olfr193
Mir7026
Gm44046
Pyroxd1
Gm45630
Dleu2
Oaz3
Gm37090
Gm43611
Olfr198
Prps1l1
mt-Co2
AC117245.3
CT010467.1
Gm43099
CT010486.2
Chmp1b
AU020206
Sox6
AC125064.1
1810026B05Rik
Hm629797
Vmn1r3
AC160340.2
C530043K16Rik
Stx6
