## Supplementary material for "Study on Liver Sinusoidal Endothelial Cell Fenestrations Based on Cellular Omics-Structure Integration Technology and Its Application in Metabolic Diseases": Supplementary file 25 PLSDA_s_radius_mean_topGenes_comp1_and_comp2.csv

Gene
Tulp3
Gm23551
Olfr1260
Olfr704
mt-Nd6
Mrpl32
Iqck
Gm44727
AC131710.1
Tmem128
Gm38243
Gm37551
Gm5001
Gm15455
1810026B05Rik
Bicd1
Gm37014
Gm29002
Gm18964
Olfr652
Gm2053
Gm37553
AC124579.1
Yae1d1
Gm13358
Gm20276
Gm9354
Gm44675
K230010J24Rik
Olfr1430-ps1
