## Supplementary material for "Study on Liver Sinusoidal Endothelial Cell Fenestrations Based on Cellular Omics-Structure Integration Technology and Its Application in Metabolic Diseases": Supplementary file 26 PLSDA_s_radius_max_topGenes_comp1_and_comp2.csv

Gene
Gm44809
Gm20379
Gm19011
AC155830.1
AC241593.1
Gm14065
Gm23551
Olfr1260
Olfr704
Olfr446
Gm43284
Gm6545
mt-Nd6
Gm44727
AC131710.1
Grip2
Gm9034
Gm42998
Gm37143
Gm26917
Gm9583
Gm37372
AW822252
4930560O18Rik
Gm5873
Gm15195
C230071H17Rik
Dnm3os
Pinx1
Gm18205
