## Supplementary material for "Study on Liver Sinusoidal Endothelial Cell Fenestrations Based on Cellular Omics-Structure Integration Technology and Its Application in Metabolic Diseases": Supplementary file 27 PLSDA_Total_Hole_Area_topGenes_comp1_and_comp2.csv

Gene
Gm43963
Olfr129
Rbbp6
Gm6226
Ppa2
Gm42548
Gm37180
Taar7f
AC131710.1
Gm38243
Gm37551
Adgrl3
Gm43075
Gm37607
1810026B05Rik
Olfr401
9330162G02Rik
Cnot4
Gm42873
Gm38016
Fastkd5
Gm10762
Gm37397
Dennd1a
Caprin2
AC129085.3
AC135669.2
Cep170
Sgce
Gm43882
