## Supplementary material for "Study on Liver Sinusoidal Endothelial Cell Fenestrations Based on Cellular Omics-Structure Integration Technology and Its Application in Metabolic Diseases": Supplementary file 28 PLSDA_Number_of_Holes_topGenes_comp1_and_comp2.csv

Gene
Gm43963
Cpne9
Olfr129
Gm20882
Gm43533
Gm37180
Gm38199
Gm37551
Adgrl3
Gm43075
Olfr314
Gm5176
AC192616.2
Gm44186
AC156645.1
Olfr401
Olfr273
Gm44432
Gm19035
Gm13868
Olfr586
6430573P05Rik
CT010514.1
Gm42466
Gm37397
Gm14975
Slit2
Gm44727
Cep170
Gm37598
