## Supplementary material for "Study on Liver Sinusoidal Endothelial Cell Fenestrations Based on Cellular Omics-Structure Integration Technology and Its Application in Metabolic Diseases": Supplementary file 32 extreme_correlations_Mean_Hole_Area.csv

GeneSet	Correlation	P_Value	Direction
ACEVEDO_LIVER_CANCER_UP	0.270592547768746	0.000280976495013821	Positive
GSE32034_UNTREATED_VS_ROSIGLIZATONE_TREATED_LY6C_LOW_MONOCYTE_DN	0.265452176045463	0.000369976093024168	Positive
GSE12198_CTRL_VS_LOW_IL2_STIM_NK_CELL_DN	-0.317477475923437	1.75952985897809e-05	Negative
GOBP_REGULATION_OF_ER_TO_GOLGI_VESICLE_MEDIATED_TRANSPORT	-0.277215247951881	0.000204017387604056	Negative
