## Supplementary material for "Study on Liver Sinusoidal Endothelial Cell Fenestrations Based on Cellular Omics-Structure Integration Technology and Its Application in Metabolic Diseases": Supplementary file 33 extreme_correlations_Number_of_Holes.csv

GeneSet	Correlation	P_Value	Direction
NF1_Q6	0.316289374329625	1.79669458914009e-05	Positive
POOLA_INVASIVE_BREAST_CANCER_UP	0.313081282371722	2.20623449779403e-05	Positive
BIOCARTA_AKAPCENTROSOME_PATHWAY	-0.322914888103777	1.16690925683585e-05	Negative
HP_ABNORMAL_SELLA_TURCICA_MORPHOLOGY	-0.322914888103777	1.16690925683585e-05	Negative
