## Supplementary material for "Study on Liver Sinusoidal Endothelial Cell Fenestrations Based on Cellular Omics-Structure Integration Technology and Its Application in Metabolic Diseases": Supplementary file 34 top_correlations_Mean_Hole_Area.csv

Rank	Type	GeneSet	Correlation	P_Value
1	Negative	GSE12198_CTRL_VS_LOW_IL2_STIM_NK_CELL_DN	-0.317477475923437	1.75952985897809e-05
2	Negative	GOBP_REGULATION_OF_ER_TO_GOLGI_VESICLE_MEDIATED_TRANSPORT	-0.277215247951881	0.000204017387604056
3	Negative	GOCC_GOLGI_CISTERNA_MEMBRANE	-0.277215247951881	0.000204017387604056
4	Negative	GOMF_SYNTAXIN_BINDING	-0.277215247951881	0.000204017387604056
5	Negative	HAHTOLA_MYCOSIS_FUNGOIDES_SKIN_DN	-0.277215247951881	0.000204017387604056
1	Positive	ACEVEDO_LIVER_CANCER_UP	0.270592547768746	0.000280976495013821
2	Positive	GSE32034_UNTREATED_VS_ROSIGLIZATONE_TREATED_LY6C_LOW_MONOCYTE_DN	0.265452176045463	0.000369976093024168
3	Positive	GSE28783_ANTI_MIR33_VS_CTRL_ATHEROSCLEROSIS_MACROPHAGE_UP	0.258110636698677	0.000542953713842561
4	Positive	GOBP_INORGANIC_ION_TRANSMEMBRANE_TRANSPORT	0.256224733436147	0.000598118855513731
5	Positive	PLASARI_TGFB1_TARGETS_10HR_DN	0.249641786429653	0.000833759762609613
