## Supplementary material for "Study on Liver Sinusoidal Endothelial Cell Fenestrations Based on Cellular Omics-Structure Integration Technology and Its Application in Metabolic Diseases": Supplementary file 36 top_correlations_Number_of_Holes.csv

Rank	Type	GeneSet	Correlation	P_Value
1	Negative	BIOCARTA_AKAPCENTROSOME_PATHWAY	-0.322914888103777	1.16690925683585e-05
2	Negative	HP_ABNORMAL_SELLA_TURCICA_MORPHOLOGY	-0.322914888103777	1.16690925683585e-05
3	Negative	HP_ABNORMALITY_OF_THE_1ST_METACARPAL	-0.322914888103777	1.16690925683585e-05
4	Negative	HP_ABNORMALITY_OF_TIBIA_MORPHOLOGY	-0.322914888103777	1.16690925683585e-05
5	Negative	HP_BOWING_OF_THE_ARM	-0.322914888103777	1.16690925683585e-05
1	Positive	NF1_Q6	0.316289374329625	1.79669458914009e-05
2	Positive	POOLA_INVASIVE_BREAST_CANCER_UP	0.313081282371722	2.20623449779403e-05
3	Positive	MARSON_BOUND_BY_E2F4_UNSTIMULATED	0.298774343607916	5.35819052376095e-05
4	Positive	NF1_Q6_01	0.294188042181169	7.05270456762472e-05
5	Positive	LIU_NASOPHARYNGEAL_CARCINOMA	0.28335553100711	0.000132525473375621
