## Supplementary material for "Study on Liver Sinusoidal Endothelial Cell Fenestrations Based on Cellular Omics-Structure Integration Technology and Its Application in Metabolic Diseases": Supplementary file 41 GSVA_detailed_stats.csv

Group	Total_Hole_Area_mean	Total_Hole_Area_se	Number_of_Holes_mean	Number_of_Holes_se	n
chow1	-0.272059066864521	0.00555645571219356	0.170175565994197	0.00364297777786411	1705
chow2	-0.277569587548131	0.00354771824615613	0.1522915535946	0.0025223683090913	4233
chow3	-0.114142034814336	0.00642682234968619	0.0915957038147112	0.00795275414665158	2086
nash1	-0.267607553646956	0.00642536701014094	0.142085434875722	0.00473060710264956	1371
nash2	-0.267298508074447	0.00939912176404598	0.151295437820607	0.00621563133061872	610
nash3	-0.120797467523254	0.012106010435607	0.0796962796562009	0.0138426194150106	573
