## Supplementary material for "Study on Liver Sinusoidal Endothelial Cell Fenestrations Based on Cellular Omics-Structure Integration Technology and Its Application in Metabolic Diseases": Supplementary file 42 GSVA_diff_results.csv

GSVA_Set	Chow_vs_Nash_p_value	Chow_vs_Nash_significance	All_Groups_ANOVA_p_value	Chow_mean	Chow_se	Nash_mean	Nash_se
Total_Hole_Area	0.90673669539525	ns	1.94243891277098e-166	-0.233912395029655	0.00288356544784385	-0.234596317488729	0.00507543855334645
Number_of_Holes	0.0464376382682131	*	3.10890264692559e-36	0.140312577834439	0.0025985168935506	0.130287907802736	0.00430987577303597
