## Supplementary material for "Study on Liver Sinusoidal Endothelial Cell Fenestrations Based on Cellular Omics-Structure Integration Technology and Its Application in Metabolic Diseases": Supplementary file 44 Number_of_Holes_Pairwise_Comparisons.csv

	chow1	chow2	chow3	nash1	nash2
chow2	3.67526397078777e-37	NA	NA	NA	NA
chow3	2.36003092264556e-32	2.10649836674389e-41	NA	NA	NA
nash1	1.16189399016932e-51	3.54636610746157e-05	1.27253343197327e-21	NA	NA
nash2	0.0239947751452316	1.28103520070138e-05	3.77665411110807e-13	1.20856989738914e-16	NA
nash3	2.63510683947569e-13	2.08810804274862e-12	1	1.84410251976469e-08	6.52972147571355e-07
