## Supplementary material for "Study on Liver Sinusoidal Endothelial Cell Fenestrations Based on Cellular Omics-Structure Integration Technology and Its Application in Metabolic Diseases": Supplementary file 45 Total_Hole_Area_Pairwise_Comparisons.csv

	chow1	chow2	chow3	nash1	nash2
chow2	6.33250197956398e-05	NA	NA	NA	NA
chow3	1.69651962206443e-74	3.72178865909419e-117	NA	NA	NA
nash1	0.00024371560546207	1	6.09583399035064e-62	NA	NA
nash2	1	0.0628638992243534	9.96730832404673e-36	0.019256122253617	NA
nash3	8.24728015000542e-33	3.40501176599795e-40	1	4.64105370864014e-28	2.89499326997694e-21
