## Supplementary material for "Study on Liver Sinusoidal Endothelial Cell Fenestrations Based on Cellular Omics-Structure Integration Technology and Its Application in Metabolic Diseases": Supplementary file 46 2d_vs_2w_Comparisons.csv

Treatment	Group_2d	Group_2w	Total_Hole_Area_p	Number_of_Holes_p	Total_Hole_Area_signif	Number_of_Holes_signif
PBS	3a.db/db+AAV+PBS(2d)	3b.db/db+AAV+PBS(2w)	0.0765260954966423	0.000377137871178446	ns	***
ACEi	4a.db/db+AAV+ACEi(2d)	4b.db/db+AAV+ACEi(2w)	0.000719299640933669	2.62478624267796e-06	***	***
Rosi	5a.db/db+AAV+Rosi(2d)	5b.db/db+AAV+Rosi(2w)	0.388476297874849	0.486331523934012	ns	ns
ACEi+Rosi	6a.db/db+AAV+ACEi+Rosi(2d)	6b.db/db+AAV+ACEi+Rosi(2w)	0.62738971137432	0.0544166004697429	ns	ns
SGLT2i	7a.db/db+AAV+SGLT2i(2d)	7b.db/db+AAV+SGLT2i(2w)	0.0276462644350446	0.98071669960571	*	ns
ACEi+SGLT2i	8a.db/db+AAV+ACEi+SGLT2i(2d)	8b.db/db+AAV+ACEi+SGLT2i(2w)	0.375430309319911	0.00039582567452914	ns	***
