## Supplementary material for "Study on Liver Sinusoidal Endothelial Cell Fenestrations Based on Cellular Omics-Structure Integration Technology and Its Application in Metabolic Diseases": Supplementary file 48 Wilcoxon_p_values_Number_of_Holes.csv

	1.db/m	2.db/db	3a.db/db+AAV+PBS(2d)	3b.db/db+AAV+PBS(2w)	4a.db/db+AAV+ACEi(2d)	4b.db/db+AAV+ACEi(2w)	5a.db/db+AAV+Rosi(2d)	5b.db/db+AAV+Rosi(2w)	6a.db/db+AAV+ACEi+Rosi(2d)	6b.db/db+AAV+ACEi+Rosi(2w)	7a.db/db+AAV+SGLT2i(2d)	7b.db/db+AAV+SGLT2i(2w)	8a.db/db+AAV+ACEi+SGLT2i(2d)
2.db/db	3.65062926338139e-06	NA	NA	NA	NA	NA	NA	NA	NA	NA	NA	NA	NA
3a.db/db+AAV+PBS(2d)	7.64979806483764e-06	1	NA	NA	NA	NA	NA	NA	NA	NA	NA	NA	NA
3b.db/db+AAV+PBS(2w)	3.15075022857957e-09	0.558317674062693	0.0411269514070541	NA	NA	NA	NA	NA	NA	NA	NA	NA	NA
4a.db/db+AAV+ACEi(2d)	4.0154497957978e-09	1	1	1	NA	NA	NA	NA	NA	NA	NA	NA	NA
4b.db/db+AAV+ACEi(2w)	1.9457557045031e-12	0.00791271814226226	7.73589000790758e-05	1	1	NA	NA	NA	NA	NA	NA	NA	NA
5a.db/db+AAV+Rosi(2d)	1.71500510425383e-06	1	1	0.214050289058112	1	0.0014710621988812	NA	NA	NA	NA	NA	NA	NA
5b.db/db+AAV+Rosi(2w)	1.83551763556557e-09	1	0.407600398706944	1	1	1	1	NA	NA	NA	NA	NA	NA
6a.db/db+AAV+ACEi+Rosi(2d)	8.98983205254117e-09	1	0.355187269094249	1	1	1	1	1	NA	NA	NA	NA	NA
6b.db/db+AAV+ACEi+Rosi(2w)	2.31236719919931e-07	1	1	1	1	0.0950198625077546	1	1	1	NA	NA	NA	NA
7a.db/db+AAV+SGLT2i(2d)	4.26990286949769e-11	1	0.056638426146177	1	1	1	0.707839733544849	1	1	1	NA	NA	NA
7b.db/db+AAV+SGLT2i(2w)	6.63851567813578e-25	3.80405752262888e-10	7.29001257409759e-15	0.316587392601776	2.29131681168323e-05	1	5.34085009422059e-12	1.54873171999759e-05	0.0102390301720533	1.39199906874699e-07	0.000340815933008801	NA	NA
8a.db/db+AAV+ACEi+SGLT2i(2d)	5.47039083074765e-13	0.0364665987429906	0.000750076585469997	1	1	1	0.00987163216127952	1	1	0.565348276400588	1	0.915012992033426	NA
8b.db/db+AAV+ACEi+SGLT2i(2w)	1.46187872879401e-08	1	0.43826508070624	1	1	0.584398245656976	1	1	1	1	1	1.07632083466451e-05	1
