## Supplementary material for "Study on Liver Sinusoidal Endothelial Cell Fenestrations Based on Cellular Omics-Structure Integration Technology and Its Application in Metabolic Diseases": Supplementary file 49 Wilcoxon_p_values_Total_Hole_Area.csv

	1.db/m	2.db/db	3a.db/db+AAV+PBS(2d)	3b.db/db+AAV+PBS(2w)	4a.db/db+AAV+ACEi(2d)	4b.db/db+AAV+ACEi(2w)	5a.db/db+AAV+Rosi(2d)	5b.db/db+AAV+Rosi(2w)	6a.db/db+AAV+ACEi+Rosi(2d)	6b.db/db+AAV+ACEi+Rosi(2w)	7a.db/db+AAV+SGLT2i(2d)	7b.db/db+AAV+SGLT2i(2w)	8a.db/db+AAV+ACEi+SGLT2i(2d)
2.db/db	1	NA	NA	NA	NA	NA	NA	NA	NA	NA	NA	NA	NA
3a.db/db+AAV+PBS(2d)	0.360194374350197	1	NA	NA	NA	NA	NA	NA	NA	NA	NA	NA	NA
3b.db/db+AAV+PBS(2w)	1	1	0.662521623459073	NA	NA	NA	NA	NA	NA	NA	NA	NA	NA
4a.db/db+AAV+ACEi(2d)	0.273429851803355	1	1	1	NA	NA	NA	NA	NA	NA	NA	NA	NA
4b.db/db+AAV+ACEi(2w)	1	1	1	1	1	NA	NA	NA	NA	NA	NA	NA	NA
5a.db/db+AAV+Rosi(2d)	1	1	1	1	1	1	NA	NA	NA	NA	NA	NA	NA
5b.db/db+AAV+Rosi(2w)	1	1	1	1	1	1	1	NA	NA	NA	NA	NA	NA
6a.db/db+AAV+ACEi+Rosi(2d)	1	1	1	1	1	1	1	1	NA	NA	NA	NA	NA
6b.db/db+AAV+ACEi+Rosi(2w)	1	1	1	1	1	1	1	1	1	NA	NA	NA	NA
7a.db/db+AAV+SGLT2i(2d)	1	1	0.60890307231859	1	1	1	1	1	1	1	NA	NA	NA
7b.db/db+AAV+SGLT2i(2w)	1	1	1	1	1	1	1	1	1	1	1	NA	NA
8a.db/db+AAV+ACEi+SGLT2i(2d)	1	1	1	1	1	1	1	1	1	1	1	1	NA
8b.db/db+AAV+ACEi+SGLT2i(2w)	1	1	1	1	1	1	1	1	1	1	1	1	1
