## Supplementary material for "Study on Liver Sinusoidal Endothelial Cell Fenestrations Based on Cellular Omics-Structure Integration Technology and Its Application in Metabolic Diseases": Supplementary file 50 isim_merged_predictions_table.csv

sample_id	image_patch_path	Number_of_Holes	Mean_Hole_Area	Total_Hole_Area	pred_Number_of_Holes	pred_Mean_Hole_Area	pred_Total_Hole_Area	target_valid	cell_id	original_image	cell_label	y_min	y_max	x_min	x_max	cell_mask_path_orig	nuclei_mask_path_orig	cell_count_in_image	image_path	cell_mask_path_predsrc	nuclei_mask_path_predsrc	source_csv
F06_cell_0001	C:\Users\weiz4\PycharmProjects\Test\new_project_seed\isim\images\F06_cell_0001.tif				40.29246520996094	0.6367236971855164	47.42999267578125	False	F06_cell_0001	C:\Users\weiz4\PycharmProjects\Test\renamed_output\20230507_iSIM\F06.tif	1	320	985	678	1441	C:\Users\weiz4\PycharmProjects\Test\new_project_seed\isim\masks\F06_cell_0001_cells.tif	C:\Users\weiz4\PycharmProjects\Test\new_project_seed\isim\masks\F06_cell_0001_nuclei.tif	1	C:\Users\weiz4\PycharmProjects\Test\new_project_seed\isim\images\F06_cell_0001.tif	C:\Users\weiz4\PycharmProjects\Test\new_project_seed\isim\masks\F06_cell_0001_cells.tif	C:\Users\weiz4\PycharmProjects\Test\new_project_seed\isim\masks\F06_cell_0001_nuclei.tif	C:\Users\weiz4\PycharmProjects\Test\new_project_seed\csv\isim.csv
M14_cell_0001	C:\Users\weiz4\PycharmProjects\Test\new_project_seed\isim\images\M14_cell_0001.tif				49.547996520996094	0.7686344385147095	58.008445739746094	False	M14_cell_0001	C:\Users\weiz4\PycharmProjects\Test\renamed_output\20230507_iSIM\M14.tif	1	614	1025	710	1272	C:\Users\weiz4\PycharmProjects\Test\new_project_seed\isim\masks\M14_cell_0001_cells.tif	C:\Users\weiz4\PycharmProjects\Test\new_project_seed\isim\masks\M14_cell_0001_nuclei.tif	1	C:\Users\weiz4\PycharmProjects\Test\new_project_seed\isim\images\M14_cell_0001.tif	C:\Users\weiz4\PycharmProjects\Test\new_project_seed\isim\masks\M14_cell_0001_cells.tif	C:\Users\weiz4\PycharmProjects\Test\new_project_seed\isim\masks\M14_cell_0001_nuclei.tif	C:\Users\weiz4\PycharmProjects\Test\new_project_seed\csv\isim.csv
G10_cell_0001	C:\Users\weiz4\PycharmProjects\Test\new_project_seed\isim\images\G10_cell_0001.tif				49.90452194213867	0.7703017592430115	59.53521347045898	False	G10_cell_0001	C:\Users\weiz4\PycharmProjects\Test\renamed_output\20230507_iSIM\G10.tif	1	357	1008	834	1467	C:\Users\weiz4\PycharmProjects\Test\new_project_seed\isim\masks\G10_cell_0001_cells.tif	C:\Users\weiz4\PycharmProjects\Test\new_project_seed\isim\masks\G10_cell_0001_nuclei.tif	1	C:\Users\weiz4\PycharmProjects\Test\new_project_seed\isim\images\G10_cell_0001.tif	C:\Users\weiz4\PycharmProjects\Test\new_project_seed\isim\masks\G10_cell_0001_cells.tif	C:\Users\weiz4\PycharmProjects\Test\new_project_seed\isim\masks\G10_cell_0001_nuclei.tif	C:\Users\weiz4\PycharmProjects\Test\new_project_seed\csv\isim.csv
N22_cell_0001	C:\Users\weiz4\PycharmProjects\Test\new_project_seed\isim\images\N22_cell_0001.tif				34.42068862915039	0.5693156719207764	43.026832580566406	False	N22_cell_0001	C:\Users\weiz4\PycharmProjects\Test\renamed_output\20230507_iSIM\N22.tif	1	390	1139	821	1347	C:\Users\weiz4\PycharmProjects\Test\new_project_seed\isim\masks\N22_cell_0001_cells.tif	C:\Users\weiz4\PycharmProjects\Test\new_project_seed\isim\masks\N22_cell_0001_nuclei.tif	1	C:\Users\weiz4\PycharmProjects\Test\new_project_seed\isim\images\N22_cell_0001.tif	C:\Users\weiz4\PycharmProjects\Test\new_project_seed\isim\masks\N22_cell_0001_cells.tif	C:\Users\weiz4\PycharmProjects\Test\new_project_seed\isim\masks\N22_cell_0001_nuclei.tif	C:\Users\weiz4\PycharmProjects\Test\new_project_seed\csv\isim.csv
P21_cell_0003	C:\Users\weiz4\PycharmProjects\Test\new_project_seed\isim\images\P21_cell_0003.tif				55.360382080078125	0.8943802118301392	75.20695495605469	False	P21_cell_0003	C:\Users\weiz4\PycharmProjects\Test\renamed_output\20230507_iSIM\P21.tif	3	856	1305	790	1132	C:\Users\weiz4\PycharmProjects\Test\new_project_seed\isim\masks\P21_cell_0003_cells.tif	C:\Users\weiz4\PycharmProjects\Test\new_project_seed\isim\masks\P21_cell_0003_nuclei.tif	3	C:\Users\weiz4\PycharmProjects\Test\new_project_seed\isim\images\P21_cell_0003.tif	C:\Users\weiz4\PycharmProjects\Test\new_project_seed\isim\masks\P21_cell_0003_cells.tif	C:\Users\weiz4\PycharmProjects\Test\new_project_seed\isim\masks\P21_cell_0003_nuclei.tif	C:\Users\weiz4\PycharmProjects\Test\new_project_seed\csv\isim.csv
C12_cell_0001	C:\Users\weiz4\PycharmProjects\Test\new_project_seed\isim\images\C12_cell_0001.tif				41.147586822509766	0.656428337097168	48.808868408203125	False	C12_cell_0001	C:\Users\weiz4\PycharmProjects\Test\renamed_output\20230507_iSIM\C12.tif	1	70	1049	998	1577	C:\Users\weiz4\PycharmProjects\Test\new_project_seed\isim\masks\C12_cell_0001_cells.tif	C:\Users\weiz4\PycharmProjects\Test\new_project_seed\isim\masks\C12_cell_0001_nuclei.tif	2	C:\Users\weiz4\PycharmProjects\Test\new_project_seed\isim\images\C12_cell_0001.tif	C:\Users\weiz4\PycharmProjects\Test\new_project_seed\isim\masks\C12_cell_0001_cells.tif	C:\Users\weiz4\PycharmProjects\Test\new_project_seed\isim\masks\C12_cell_0001_nuclei.tif	C:\Users\weiz4\PycharmProjects\Test\new_project_seed\csv\isim.csv
E17_cell_0001	C:\Users\weiz4\PycharmProjects\Test\new_project_seed\isim\images\E17_cell_0001.tif				40.267948150634766	0.6337872743606567	46.8714599609375	False	E17_cell_0001	C:\Users\weiz4\PycharmProjects\Test\renamed_output\20230507_iSIM\E17.tif	1	282	1114	727	1321	C:\Users\weiz4\PycharmProjects\Test\new_project_seed\isim\masks\E17_cell_0001_cells.tif	C:\Users\weiz4\PycharmProjects\Test\new_project_seed\isim\masks\E17_cell_0001_nuclei.tif	1	C:\Users\weiz4\PycharmProjects\Test\new_project_seed\isim\images\E17_cell_0001.tif	C:\Users\weiz4\PycharmProjects\Test\new_project_seed\isim\masks\E17_cell_0001_cells.tif	C:\Users\weiz4\PycharmProjects\Test\new_project_seed\isim\masks\E17_cell_0001_nuclei.tif	C:\Users\weiz4\PycharmProjects\Test\new_project_seed\csv\isim.csv
E21_cell_0002	C:\Users\weiz4\PycharmProjects\Test\new_project_seed\isim\images\E21_cell_0002.tif				41.58642578125	0.6412787437438965	49.45002746582031	False	E21_cell_0002	C:\Users\weiz4\PycharmProjects\Test\renamed_output\20230507_iSIM\E21.tif	2	574	1397	790	1313	C:\Users\weiz4\PycharmProjects\Test\new_project_seed\isim\masks\E21_cell_0002_cells.tif	C:\Users\weiz4\PycharmProjects\Test\new_project_seed\isim\masks\E21_cell_0002_nuclei.tif	2	C:\Users\weiz4\PycharmProjects\Test\new_project_seed\isim\images\E21_cell_0002.tif	C:\Users\weiz4\PycharmProjects\Test\new_project_seed\isim\masks\E21_cell_0002_cells.tif	C:\Users\weiz4\PycharmProjects\Test\new_project_seed\isim\masks\E21_cell_0002_nuclei.tif	C:\Users\weiz4\PycharmProjects\Test\new_project_seed\csv\isim.csv
A24_cell_0001	C:\Users\weiz4\PycharmProjects\Test\new_project_seed\isim\images\A24_cell_0001.tif				36.19007110595703	0.569167971611023	46.97636413574219	False	A24_cell_0001	C:\Users\weiz4\PycharmProjects\Test\renamed_output\20230507_iSIM\A24.tif	1	320	794	1013	1402	C:\Users\weiz4\PycharmProjects\Test\new_project_seed\isim\masks\A24_cell_0001_cells.tif	C:\Users\weiz4\PycharmProjects\Test\new_project_seed\isim\masks\A24_cell_0001_nuclei.tif	2	C:\Users\weiz4\PycharmProjects\Test\new_project_seed\isim\images\A24_cell_0001.tif	C:\Users\weiz4\PycharmProjects\Test\new_project_seed\isim\masks\A24_cell_0001_cells.tif	C:\Users\weiz4\PycharmProjects\Test\new_project_seed\isim\masks\A24_cell_0001_nuclei.tif	C:\Users\weiz4\PycharmProjects\Test\new_project_seed\csv\isim.csv
C11_cell_0001	C:\Users\weiz4\PycharmProjects\Test\new_project_seed\isim\images\C11_cell_0001.tif				31.80621337890625	0.4972834289073944	37.79022216796875	False	C11_cell_0001	C:\Users\weiz4\PycharmProjects\Test\renamed_output\20230507_iSIM\C11.tif	1	342	986	658	1337	C:\Users\weiz4\PycharmProjects\Test\new_project_seed\isim\masks\C11_cell_0001_cells.tif	C:\Users\weiz4\PycharmProjects\Test\new_project_seed\isim\masks\C11_cell_0001_nuclei.tif	1	C:\Users\weiz4\PycharmProjects\Test\new_project_seed\isim\images\C11_cell_0001.tif	C:\Users\weiz4\PycharmProjects\Test\new_project_seed\isim\masks\C11_cell_0001_cells.tif	C:\Users\weiz4\PycharmProjects\Test\new_project_seed\isim\masks\C11_cell_0001_nuclei.tif	C:\Users\weiz4\PycharmProjects\Test\new_project_seed\csv\isim.csv
C07_cell_0001	C:\Users\weiz4\PycharmProjects\Test\new_project_seed\isim\images\C07_cell_0001.tif				37.40220260620117	0.5961391925811768	45.06752014160156	False	C07_cell_0001	C:\Users\weiz4\PycharmProjects\Test\renamed_output\20230507_iSIM\C07.tif	1	198	1230	668	1447	C:\Users\weiz4\PycharmProjects\Test\new_project_seed\isim\masks\C07_cell_0001_cells.tif	C:\Users\weiz4\PycharmProjects\Test\new_project_seed\isim\masks\C07_cell_0001_nuclei.tif	1	C:\Users\weiz4\PycharmProjects\Test\new_project_seed\isim\images\C07_cell_0001.tif	C:\Users\weiz4\PycharmProjects\Test\new_project_seed\isim\masks\C07_cell_0001_cells.tif	C:\Users\weiz4\PycharmProjects\Test\new_project_seed\isim\masks\C07_cell_0001_nuclei.tif	C:\Users\weiz4\PycharmProjects\Test\new_project_seed\csv\isim.csv
D05_cell_0001	C:\Users\weiz4\PycharmProjects\Test\new_project_seed\isim\images\D05_cell_0001.tif				40.44455337524414	0.646965503692627	51.46375274658203	False	D05_cell_0001	C:\Users\weiz4\PycharmProjects\Test\renamed_output\20230507_iSIM\D05.tif	1	390	1033	477	1326	C:\Users\weiz4\PycharmProjects\Test\new_project_seed\isim\masks\D05_cell_0001_cells.tif	C:\Users\weiz4\PycharmProjects\Test\new_project_seed\isim\masks\D05_cell_0001_nuclei.tif	1	C:\Users\weiz4\PycharmProjects\Test\new_project_seed\isim\images\D05_cell_0001.tif	C:\Users\weiz4\PycharmProjects\Test\new_project_seed\isim\masks\D05_cell_0001_cells.tif	C:\Users\weiz4\PycharmProjects\Test\new_project_seed\isim\masks\D05_cell_0001_nuclei.tif	C:\Users\weiz4\PycharmProjects\Test\new_project_seed\csv\isim.csv
N21_cell_0001	C:\Users\weiz4\PycharmProjects\Test\new_project_seed\isim\images\N21_cell_0001.tif				49.68189239501953	0.7694172859191895	59.373653411865234	False	N21_cell_0001	C:\Users\weiz4\PycharmProjects\Test\renamed_output\20230507_iSIM\N21.tif	1	388	1011	748	1268	C:\Users\weiz4\PycharmProjects\Test\new_project_seed\isim\masks\N21_cell_0001_cells.tif	C:\Users\weiz4\PycharmProjects\Test\new_project_seed\isim\masks\N21_cell_0001_nuclei.tif	1	C:\Users\weiz4\PycharmProjects\Test\new_project_seed\isim\images\N21_cell_0001.tif	C:\Users\weiz4\PycharmProjects\Test\new_project_seed\isim\masks\N21_cell_0001_cells.tif	C:\Users\weiz4\PycharmProjects\Test\new_project_seed\isim\masks\N21_cell_0001_nuclei.tif	C:\Users\weiz4\PycharmProjects\Test\new_project_seed\csv\isim.csv
D01_cell_0001	C:\Users\weiz4\PycharmProjects\Test\new_project_seed\isim\images\D01_cell_0001.tif				35.99755096435547	0.5728633999824524	43.72148895263672	False	D01_cell_0001	C:\Users\weiz4\PycharmProjects\Test\renamed_output\20230507_iSIM\D01.tif	1	208	1131	774	1283	C:\Users\weiz4\PycharmProjects\Test\new_project_seed\isim\masks\D01_cell_0001_cells.tif	C:\Users\weiz4\PycharmProjects\Test\new_project_seed\isim\masks\D01_cell_0001_nuclei.tif	1	C:\Users\weiz4\PycharmProjects\Test\new_project_seed\isim\images\D01_cell_0001.tif	C:\Users\weiz4\PycharmProjects\Test\new_project_seed\isim\masks\D01_cell_0001_cells.tif	C:\Users\weiz4\PycharmProjects\Test\new_project_seed\isim\masks\D01_cell_0001_nuclei.tif	C:\Users\weiz4\PycharmProjects\Test\new_project_seed\csv\isim.csv
M06_cell_0002	C:\Users\weiz4\PycharmProjects\Test\new_project_seed\isim\images\M06_cell_0002.tif				46.18272018432617	0.7234046459197998	56.33835983276367	False	M06_cell_0002	C:\Users\weiz4\PycharmProjects\Test\renamed_output\20230507_iSIM\M06.tif	2	950	1463	504	1014	C:\Users\weiz4\PycharmProjects\Test\new_project_seed\isim\masks\M06_cell_0002_cells.tif	C:\Users\weiz4\PycharmProjects\Test\new_project_seed\isim\masks\M06_cell_0002_nuclei.tif	2	C:\Users\weiz4\PycharmProjects\Test\new_project_seed\isim\images\M06_cell_0002.tif	C:\Users\weiz4\PycharmProjects\Test\new_project_seed\isim\masks\M06_cell_0002_cells.tif	C:\Users\weiz4\PycharmProjects\Test\new_project_seed\isim\masks\M06_cell_0002_nuclei.tif	C:\Users\weiz4\PycharmProjects\Test\new_project_seed\csv\isim.csv
P19_cell_0001	C:\Users\weiz4\PycharmProjects\Test\new_project_seed\isim\images\P19_cell_0001.tif				39.81879806518555	0.6348044872283936	48.610626220703125	False	P19_cell_0001	C:\Users\weiz4\PycharmProjects\Test\renamed_output\20230507_iSIM\P19.tif	1	463	1201	583	1510	C:\Users\weiz4\PycharmProjects\Test\new_project_seed\isim\masks\P19_cell_0001_cells.tif	C:\Users\weiz4\PycharmProjects\Test\new_project_seed\isim\masks\P19_cell_0001_nuclei.tif	1	C:\Users\weiz4\PycharmProjects\Test\new_project_seed\isim\images\P19_cell_0001.tif	C:\Users\weiz4\PycharmProjects\Test\new_project_seed\isim\masks\P19_cell_0001_cells.tif	C:\Users\weiz4\PycharmProjects\Test\new_project_seed\isim\masks\P19_cell_0001_nuclei.tif	C:\Users\weiz4\PycharmProjects\Test\new_project_seed\csv\isim.csv
A08_cell_0001	C:\Users\weiz4\PycharmProjects\Test\new_project_seed\isim\images\A08_cell_0001.tif				42.98070526123047	0.7035036087036133	52.6118392944336	False	A08_cell_0001	C:\Users\weiz4\PycharmProjects\Test\renamed_output\20230507_iSIM\A08.tif	1	470	1052	734	1333	C:\Users\weiz4\PycharmProjects\Test\new_project_seed\isim\masks\A08_cell_0001_cells.tif	C:\Users\weiz4\PycharmProjects\Test\new_project_seed\isim\masks\A08_cell_0001_nuclei.tif	1	C:\Users\weiz4\PycharmProjects\Test\new_project_seed\isim\images\A08_cell_0001.tif	C:\Users\weiz4\PycharmProjects\Test\new_project_seed\isim\masks\A08_cell_0001_cells.tif	C:\Users\weiz4\PycharmProjects\Test\new_project_seed\isim\masks\A08_cell_0001_nuclei.tif	C:\Users\weiz4\PycharmProjects\Test\new_project_seed\csv\isim.csv
J06_cell_0001	C:\Users\weiz4\PycharmProjects\Test\new_project_seed\isim\images\J06_cell_0001.tif				42.05640411376953	0.6821473240852356	52.17918395996094	False	J06_cell_0001	C:\Users\weiz4\PycharmProjects\Test\renamed_output\20230507_iSIM\J06.tif	1	421	1113	831	1337	C:\Users\weiz4\PycharmProjects\Test\new_project_seed\isim\masks\J06_cell_0001_cells.tif	C:\Users\weiz4\PycharmProjects\Test\new_project_seed\isim\masks\J06_cell_0001_nuclei.tif	1	C:\Users\weiz4\PycharmProjects\Test\new_project_seed\isim\images\J06_cell_0001.tif	C:\Users\weiz4\PycharmProjects\Test\new_project_seed\isim\masks\J06_cell_0001_cells.tif	C:\Users\weiz4\PycharmProjects\Test\new_project_seed\isim\masks\J06_cell_0001_nuclei.tif	C:\Users\weiz4\PycharmProjects\Test\new_project_seed\csv\isim.csv
H05_cell_0001	C:\Users\weiz4\PycharmProjects\Test\new_project_seed\isim\images\H05_cell_0001.tif				33.472835540771484	0.53078293800354	42.23501586914063	False	H05_cell_0001	C:\Users\weiz4\PycharmProjects\Test\renamed_output\20230507_iSIM\H05.tif	1	406	1198	598	1385	C:\Users\weiz4\PycharmProjects\Test\new_project_seed\isim\masks\H05_cell_0001_cells.tif	C:\Users\weiz4\PycharmProjects\Test\new_project_seed\isim\masks\H05_cell_0001_nuclei.tif	1	C:\Users\weiz4\PycharmProjects\Test\new_project_seed\isim\images\H05_cell_0001.tif	C:\Users\weiz4\PycharmProjects\Test\new_project_seed\isim\masks\H05_cell_0001_cells.tif	C:\Users\weiz4\PycharmProjects\Test\new_project_seed\isim\masks\H05_cell_0001_nuclei.tif	C:\Users\weiz4\PycharmProjects\Test\new_project_seed\csv\isim.csv
I12_cell_0001	C:\Users\weiz4\PycharmProjects\Test\new_project_seed\isim\images\I12_cell_0001.tif				40.09642791748047	0.6330212950706482	48.757591247558594	False	I12_cell_0001	C:\Users\weiz4\PycharmProjects\Test\renamed_output\20230507_iSIM\I12.tif	1	454	1028	534	1433	C:\Users\weiz4\PycharmProjects\Test\new_project_seed\isim\masks\I12_cell_0001_cells.tif	C:\Users\weiz4\PycharmProjects\Test\new_project_seed\isim\masks\I12_cell_0001_nuclei.tif	1	C:\Users\weiz4\PycharmProjects\Test\new_project_seed\isim\images\I12_cell_0001.tif	C:\Users\weiz4\PycharmProjects\Test\new_project_seed\isim\masks\I12_cell_0001_cells.tif	C:\Users\weiz4\PycharmProjects\Test\new_project_seed\isim\masks\I12_cell_0001_nuclei.tif	C:\Users\weiz4\PycharmProjects\Test\new_project_seed\csv\isim.csv
H02_cell_0001	C:\Users\weiz4\PycharmProjects\Test\new_project_seed\isim\images\H02_cell_0001.tif				35.72648620605469	0.589867115020752	47.74745178222656	False	H02_cell_0001	C:\Users\weiz4\PycharmProjects\Test\renamed_output\20230507_iSIM\H02.tif	1	582	1001	1066	1634	C:\Users\weiz4\PycharmProjects\Test\new_project_seed\isim\masks\H02_cell_0001_cells.tif	C:\Users\weiz4\PycharmProjects\Test\new_project_seed\isim\masks\H02_cell_0001_nuclei.tif	2	C:\Users\weiz4\PycharmProjects\Test\new_project_seed\isim\images\H02_cell_0001.tif	C:\Users\weiz4\PycharmProjects\Test\new_project_seed\isim\masks\H02_cell_0001_cells.tif	C:\Users\weiz4\PycharmProjects\Test\new_project_seed\isim\masks\H02_cell_0001_nuclei.tif	C:\Users\weiz4\PycharmProjects\Test\new_project_seed\csv\isim.csv
I20_cell_0001	C:\Users\weiz4\PycharmProjects\Test\new_project_seed\isim\images\I20_cell_0001.tif				41.13547897338867	0.6681053638458252	51.20543670654297	False	I20_cell_0001	C:\Users\weiz4\PycharmProjects\Test\renamed_output\20230507_iSIM\I20.tif	1	442	978	765	1280	C:\Users\weiz4\PycharmProjects\Test\new_project_seed\isim\masks\I20_cell_0001_cells.tif	C:\Users\weiz4\PycharmProjects\Test\new_project_seed\isim\masks\I20_cell_0001_nuclei.tif	1	C:\Users\weiz4\PycharmProjects\Test\new_project_seed\isim\images\I20_cell_0001.tif	C:\Users\weiz4\PycharmProjects\Test\new_project_seed\isim\masks\I20_cell_0001_cells.tif	C:\Users\weiz4\PycharmProjects\Test\new_project_seed\isim\masks\I20_cell_0001_nuclei.tif	C:\Users\weiz4\PycharmProjects\Test\new_project_seed\csv\isim.csv
N01_cell_0001	C:\Users\weiz4\PycharmProjects\Test\new_project_seed\isim\images\N01_cell_0001.tif				33.984283447265625	0.5462896823883057	42.873077392578125	False	N01_cell_0001	C:\Users\weiz4\PycharmProjects\Test\renamed_output\20230507_iSIM\N01.tif	1	343	1080	396	1401	C:\Users\weiz4\PycharmProjects\Test\new_project_seed\isim\masks\N01_cell_0001_cells.tif	C:\Users\weiz4\PycharmProjects\Test\new_project_seed\isim\masks\N01_cell_0001_nuclei.tif	1	C:\Users\weiz4\PycharmProjects\Test\new_project_seed\isim\images\N01_cell_0001.tif	C:\Users\weiz4\PycharmProjects\Test\new_project_seed\isim\masks\N01_cell_0001_cells.tif	C:\Users\weiz4\PycharmProjects\Test\new_project_seed\isim\masks\N01_cell_0001_nuclei.tif	C:\Users\weiz4\PycharmProjects\Test\new_project_seed\csv\isim.csv
I10_cell_0001	C:\Users\weiz4\PycharmProjects\Test\new_project_seed\isim\images\I10_cell_0001.tif				32.590187072753906	0.4978469610214233	40.212982177734375	False	I10_cell_0001	C:\Users\weiz4\PycharmProjects\Test\renamed_output\20230507_iSIM\I10.tif	1	191	980	782	1912	C:\Users\weiz4\PycharmProjects\Test\new_project_seed\isim\masks\I10_cell_0001_cells.tif	C:\Users\weiz4\PycharmProjects\Test\new_project_seed\isim\masks\I10_cell_0001_nuclei.tif	2	C:\Users\weiz4\PycharmProjects\Test\new_project_seed\isim\images\I10_cell_0001.tif	C:\Users\weiz4\PycharmProjects\Test\new_project_seed\isim\masks\I10_cell_0001_cells.tif	C:\Users\weiz4\PycharmProjects\Test\new_project_seed\isim\masks\I10_cell_0001_nuclei.tif	C:\Users\weiz4\PycharmProjects\Test\new_project_seed\csv\isim.csv
B19_cell_0001	C:\Users\weiz4\PycharmProjects\Test\new_project_seed\isim\images\B19_cell_0001.tif				51.78057861328125	0.8179785013198853	63.4822883605957	False	B19_cell_0001	C:\Users\weiz4\PycharmProjects\Test\renamed_output\20230507_iSIM\B19.tif	1	0	655	583	1032	C:\Users\weiz4\PycharmProjects\Test\new_project_seed\isim\masks\B19_cell_0001_cells.tif	C:\Users\weiz4\PycharmProjects\Test\new_project_seed\isim\masks\B19_cell_0001_nuclei.tif	2	C:\Users\weiz4\PycharmProjects\Test\new_project_seed\isim\images\B19_cell_0001.tif	C:\Users\weiz4\PycharmProjects\Test\new_project_seed\isim\masks\B19_cell_0001_cells.tif	C:\Users\weiz4\PycharmProjects\Test\new_project_seed\isim\masks\B19_cell_0001_nuclei.tif	C:\Users\weiz4\PycharmProjects\Test\new_project_seed\csv\isim.csv
N06_cell_0001	C:\Users\weiz4\PycharmProjects\Test\new_project_seed\isim\images\N06_cell_0001.tif				36.97802734375	0.6086031198501587	47.260887145996094	False	N06_cell_0001	C:\Users\weiz4\PycharmProjects\Test\renamed_output\20230507_iSIM\N06.tif	1	358	1113	613	1385	C:\Users\weiz4\PycharmProjects\Test\new_project_seed\isim\masks\N06_cell_0001_cells.tif	C:\Users\weiz4\PycharmProjects\Test\new_project_seed\isim\masks\N06_cell_0001_nuclei.tif	1	C:\Users\weiz4\PycharmProjects\Test\new_project_seed\isim\images\N06_cell_0001.tif	C:\Users\weiz4\PycharmProjects\Test\new_project_seed\isim\masks\N06_cell_0001_cells.tif	C:\Users\weiz4\PycharmProjects\Test\new_project_seed\isim\masks\N06_cell_0001_nuclei.tif	C:\Users\weiz4\PycharmProjects\Test\new_project_seed\csv\isim.csv
B19_cell_0002	C:\Users\weiz4\PycharmProjects\Test\new_project_seed\isim\images\B19_cell_0002.tif				42.09339141845703	0.6797678470611572	51.30998992919922	False	B19_cell_0002	C:\Users\weiz4\PycharmProjects\Test\renamed_output\20230507_iSIM\B19.tif	2	652	1463	854	1674	C:\Users\weiz4\PycharmProjects\Test\new_project_seed\isim\masks\B19_cell_0002_cells.tif	C:\Users\weiz4\PycharmProjects\Test\new_project_seed\isim\masks\B19_cell_0002_nuclei.tif	2	C:\Users\weiz4\PycharmProjects\Test\new_project_seed\isim\images\B19_cell_0002.tif	C:\Users\weiz4\PycharmProjects\Test\new_project_seed\isim\masks\B19_cell_0002_cells.tif	C:\Users\weiz4\PycharmProjects\Test\new_project_seed\isim\masks\B19_cell_0002_nuclei.tif	C:\Users\weiz4\PycharmProjects\Test\new_project_seed\csv\isim.csv
L02_cell_0001	C:\Users\weiz4\PycharmProjects\Test\new_project_seed\isim\images\L02_cell_0001.tif				34.63434982299805	0.5542038083076477	44.36569213867188	False	L02_cell_0001	C:\Users\weiz4\PycharmProjects\Test\renamed_output\20230507_iSIM\L02.tif	1	518	1047	790	1333	C:\Users\weiz4\PycharmProjects\Test\new_project_seed\isim\masks\L02_cell_0001_cells.tif	C:\Users\weiz4\PycharmProjects\Test\new_project_seed\isim\masks\L02_cell_0001_nuclei.tif	1	C:\Users\weiz4\PycharmProjects\Test\new_project_seed\isim\images\L02_cell_0001.tif	C:\Users\weiz4\PycharmProjects\Test\new_project_seed\isim\masks\L02_cell_0001_cells.tif	C:\Users\weiz4\PycharmProjects\Test\new_project_seed\isim\masks\L02_cell_0001_nuclei.tif	C:\Users\weiz4\PycharmProjects\Test\new_project_seed\csv\isim.csv
K05_cell_0001	C:\Users\weiz4\PycharmProjects\Test\new_project_seed\isim\images\K05_cell_0001.tif				32.17307662963867	0.4945211708545685	38.35395050048828	False	K05_cell_0001	C:\Users\weiz4\PycharmProjects\Test\renamed_output\20230507_iSIM\K05.tif	1	480	1065	662	1289	C:\Users\weiz4\PycharmProjects\Test\new_project_seed\isim\masks\K05_cell_0001_cells.tif	C:\Users\weiz4\PycharmProjects\Test\new_project_seed\isim\masks\K05_cell_0001_nuclei.tif	1	C:\Users\weiz4\PycharmProjects\Test\new_project_seed\isim\images\K05_cell_0001.tif	C:\Users\weiz4\PycharmProjects\Test\new_project_seed\isim\masks\K05_cell_0001_cells.tif	C:\Users\weiz4\PycharmProjects\Test\new_project_seed\isim\masks\K05_cell_0001_nuclei.tif	C:\Users\weiz4\PycharmProjects\Test\new_project_seed\csv\isim.csv
C16_cell_0001	C:\Users\weiz4\PycharmProjects\Test\new_project_seed\isim\images\C16_cell_0001.tif				47.745059967041016	0.7484939098358154	56.3165168762207	False	C16_cell_0001	C:\Users\weiz4\PycharmProjects\Test\renamed_output\20230507_iSIM\C16.tif	1	374	993	806	1401	C:\Users\weiz4\PycharmProjects\Test\new_project_seed\isim\masks\C16_cell_0001_cells.tif	C:\Users\weiz4\PycharmProjects\Test\new_project_seed\isim\masks\C16_cell_0001_nuclei.tif	1	C:\Users\weiz4\PycharmProjects\Test\new_project_seed\isim\images\C16_cell_0001.tif	C:\Users\weiz4\PycharmProjects\Test\new_project_seed\isim\masks\C16_cell_0001_cells.tif	C:\Users\weiz4\PycharmProjects\Test\new_project_seed\isim\masks\C16_cell_0001_nuclei.tif	C:\Users\weiz4\PycharmProjects\Test\new_project_seed\csv\isim.csv
P14_cell_0001	C:\Users\weiz4\PycharmProjects\Test\new_project_seed\isim\images\P14_cell_0001.tif				35.419036865234375	0.544530987739563	44.14508819580078	False	P14_cell_0001	C:\Users\weiz4\PycharmProjects\Test\renamed_output\20230507_iSIM\P14.tif	1	425	1001	534	1358	C:\Users\weiz4\PycharmProjects\Test\new_project_seed\isim\masks\P14_cell_0001_cells.tif	C:\Users\weiz4\PycharmProjects\Test\new_project_seed\isim\masks\P14_cell_0001_nuclei.tif	1	C:\Users\weiz4\PycharmProjects\Test\new_project_seed\isim\images\P14_cell_0001.tif	C:\Users\weiz4\PycharmProjects\Test\new_project_seed\isim\masks\P14_cell_0001_cells.tif	C:\Users\weiz4\PycharmProjects\Test\new_project_seed\isim\masks\P14_cell_0001_nuclei.tif	C:\Users\weiz4\PycharmProjects\Test\new_project_seed\csv\isim.csv
D23_cell_0001	C:\Users\weiz4\PycharmProjects\Test\new_project_seed\isim\images\D23_cell_0001.tif				43.065277099609375	0.6962801218032837	52.362060546875	False	D23_cell_0001	C:\Users\weiz4\PycharmProjects\Test\renamed_output\20230507_iSIM\D23.tif	1	438	931	661	1449	C:\Users\weiz4\PycharmProjects\Test\new_project_seed\isim\masks\D23_cell_0001_cells.tif	C:\Users\weiz4\PycharmProjects\Test\new_project_seed\isim\masks\D23_cell_0001_nuclei.tif	1	C:\Users\weiz4\PycharmProjects\Test\new_project_seed\isim\images\D23_cell_0001.tif	C:\Users\weiz4\PycharmProjects\Test\new_project_seed\isim\masks\D23_cell_0001_cells.tif	C:\Users\weiz4\PycharmProjects\Test\new_project_seed\isim\masks\D23_cell_0001_nuclei.tif	C:\Users\weiz4\PycharmProjects\Test\new_project_seed\csv\isim.csv
H15_cell_0001	C:\Users\weiz4\PycharmProjects\Test\new_project_seed\isim\images\H15_cell_0001.tif				44.1275634765625	0.6672767400741577	49.67990112304688	False	H15_cell_0001	C:\Users\weiz4\PycharmProjects\Test\renamed_output\20230507_iSIM\H15.tif	1	104	1203	544	1838	C:\Users\weiz4\PycharmProjects\Test\new_project_seed\isim\masks\H15_cell_0001_cells.tif	C:\Users\weiz4\PycharmProjects\Test\new_project_seed\isim\masks\H15_cell_0001_nuclei.tif	2	C:\Users\weiz4\PycharmProjects\Test\new_project_seed\isim\images\H15_cell_0001.tif	C:\Users\weiz4\PycharmProjects\Test\new_project_seed\isim\masks\H15_cell_0001_cells.tif	C:\Users\weiz4\PycharmProjects\Test\new_project_seed\isim\masks\H15_cell_0001_nuclei.tif	C:\Users\weiz4\PycharmProjects\Test\new_project_seed\csv\isim.csv
H03_cell_0001	C:\Users\weiz4\PycharmProjects\Test\new_project_seed\isim\images\H03_cell_0001.tif				28.98277282714844	0.4455998241901397	34.56885528564453	False	H03_cell_0001	C:\Users\weiz4\PycharmProjects\Test\renamed_output\20230507_iSIM\H03.tif	1	310	1225	662	1343	C:\Users\weiz4\PycharmProjects\Test\new_project_seed\isim\masks\H03_cell_0001_cells.tif	C:\Users\weiz4\PycharmProjects\Test\new_project_seed\isim\masks\H03_cell_0001_nuclei.tif	1	C:\Users\weiz4\PycharmProjects\Test\new_project_seed\isim\images\H03_cell_0001.tif	C:\Users\weiz4\PycharmProjects\Test\new_project_seed\isim\masks\H03_cell_0001_cells.tif	C:\Users\weiz4\PycharmProjects\Test\new_project_seed\isim\masks\H03_cell_0001_nuclei.tif	C:\Users\weiz4\PycharmProjects\Test\new_project_seed\csv\isim.csv
N15_cell_0001	C:\Users\weiz4\PycharmProjects\Test\new_project_seed\isim\images\N15_cell_0001.tif				43.699005126953125	0.6933385133743286	52.97824096679688	False	N15_cell_0001	C:\Users\weiz4\PycharmProjects\Test\renamed_output\20230507_iSIM\N15.tif	1	540	1043	573	1416	C:\Users\weiz4\PycharmProjects\Test\new_project_seed\isim\masks\N15_cell_0001_cells.tif	C:\Users\weiz4\PycharmProjects\Test\new_project_seed\isim\masks\N15_cell_0001_nuclei.tif	1	C:\Users\weiz4\PycharmProjects\Test\new_project_seed\isim\images\N15_cell_0001.tif	C:\Users\weiz4\PycharmProjects\Test\new_project_seed\isim\masks\N15_cell_0001_cells.tif	C:\Users\weiz4\PycharmProjects\Test\new_project_seed\isim\masks\N15_cell_0001_nuclei.tif	C:\Users\weiz4\PycharmProjects\Test\new_project_seed\csv\isim.csv
G19_cell_0001	C:\Users\weiz4\PycharmProjects\Test\new_project_seed\isim\images\G19_cell_0001.tif				35.6495246887207	0.5311205387115479	40.07122802734375	False	G19_cell_0001	C:\Users\weiz4\PycharmProjects\Test\renamed_output\20230507_iSIM\G19.tif	1	400	1139	465	1449	C:\Users\weiz4\PycharmProjects\Test\new_project_seed\isim\masks\G19_cell_0001_cells.tif	C:\Users\weiz4\PycharmProjects\Test\new_project_seed\isim\masks\G19_cell_0001_nuclei.tif	1	C:\Users\weiz4\PycharmProjects\Test\new_project_seed\isim\images\G19_cell_0001.tif	C:\Users\weiz4\PycharmProjects\Test\new_project_seed\isim\masks\G19_cell_0001_cells.tif	C:\Users\weiz4\PycharmProjects\Test\new_project_seed\isim\masks\G19_cell_0001_nuclei.tif	C:\Users\weiz4\PycharmProjects\Test\new_project_seed\csv\isim.csv
H24_cell_0001	C:\Users\weiz4\PycharmProjects\Test\new_project_seed\isim\images\H24_cell_0001.tif				31.8167724609375	0.4883944094181061	38.00380706787109	False	H24_cell_0001	C:\Users\weiz4\PycharmProjects\Test\renamed_output\20230507_iSIM\H24.tif	1	165	944	293	794	C:\Users\weiz4\PycharmProjects\Test\new_project_seed\isim\masks\H24_cell_0001_cells.tif	C:\Users\weiz4\PycharmProjects\Test\new_project_seed\isim\masks\H24_cell_0001_nuclei.tif	2	C:\Users\weiz4\PycharmProjects\Test\new_project_seed\isim\images\H24_cell_0001.tif	C:\Users\weiz4\PycharmProjects\Test\new_project_seed\isim\masks\H24_cell_0001_cells.tif	C:\Users\weiz4\PycharmProjects\Test\new_project_seed\isim\masks\H24_cell_0001_nuclei.tif	C:\Users\weiz4\PycharmProjects\Test\new_project_seed\csv\isim.csv
B07_cell_0001	C:\Users\weiz4\PycharmProjects\Test\new_project_seed\isim\images\B07_cell_0001.tif				43.15911102294922	0.6896836757659912	51.128395080566406	False	B07_cell_0001	C:\Users\weiz4\PycharmProjects\Test\renamed_output\20230507_iSIM\B07.tif	1	326	1033	758	1438	C:\Users\weiz4\PycharmProjects\Test\new_project_seed\isim\masks\B07_cell_0001_cells.tif	C:\Users\weiz4\PycharmProjects\Test\new_project_seed\isim\masks\B07_cell_0001_nuclei.tif	1	C:\Users\weiz4\PycharmProjects\Test\new_project_seed\isim\images\B07_cell_0001.tif	C:\Users\weiz4\PycharmProjects\Test\new_project_seed\isim\masks\B07_cell_0001_cells.tif	C:\Users\weiz4\PycharmProjects\Test\new_project_seed\isim\masks\B07_cell_0001_nuclei.tif	C:\Users\weiz4\PycharmProjects\Test\new_project_seed\csv\isim.csv
G02_cell_0001	C:\Users\weiz4\PycharmProjects\Test\new_project_seed\isim\images\G02_cell_0001.tif				36.620872497558594	0.5919493436813354	43.99655151367188	False	G02_cell_0001	C:\Users\weiz4\PycharmProjects\Test\renamed_output\20230507_iSIM\G02.tif	1	294	1113	704	1358	C:\Users\weiz4\PycharmProjects\Test\new_project_seed\isim\masks\G02_cell_0001_cells.tif	C:\Users\weiz4\PycharmProjects\Test\new_project_seed\isim\masks\G02_cell_0001_nuclei.tif	1	C:\Users\weiz4\PycharmProjects\Test\new_project_seed\isim\images\G02_cell_0001.tif	C:\Users\weiz4\PycharmProjects\Test\new_project_seed\isim\masks\G02_cell_0001_cells.tif	C:\Users\weiz4\PycharmProjects\Test\new_project_seed\isim\masks\G02_cell_0001_nuclei.tif	C:\Users\weiz4\PycharmProjects\Test\new_project_seed\csv\isim.csv
J20_cell_0001	C:\Users\weiz4\PycharmProjects\Test\new_project_seed\isim\images\J20_cell_0001.tif				33.980953216552734	0.5400735139846802	41.691314697265625	False	J20_cell_0001	C:\Users\weiz4\PycharmProjects\Test\renamed_output\20230507_iSIM\J20.tif	1	380	1225	634	1690	C:\Users\weiz4\PycharmProjects\Test\new_project_seed\isim\masks\J20_cell_0001_cells.tif	C:\Users\weiz4\PycharmProjects\Test\new_project_seed\isim\masks\J20_cell_0001_nuclei.tif	1	C:\Users\weiz4\PycharmProjects\Test\new_project_seed\isim\images\J20_cell_0001.tif	C:\Users\weiz4\PycharmProjects\Test\new_project_seed\isim\masks\J20_cell_0001_cells.tif	C:\Users\weiz4\PycharmProjects\Test\new_project_seed\isim\masks\J20_cell_0001_nuclei.tif	C:\Users\weiz4\PycharmProjects\Test\new_project_seed\csv\isim.csv
C13_cell_0001	C:\Users\weiz4\PycharmProjects\Test\new_project_seed\isim\images\C13_cell_0001.tif				54.04824066162109	0.8515855073928833	65.66524505615234	False	C13_cell_0001	C:\Users\weiz4\PycharmProjects\Test\renamed_output\20230507_iSIM\C13.tif	1	256	1040	886	1193	C:\Users\weiz4\PycharmProjects\Test\new_project_seed\isim\masks\C13_cell_0001_cells.tif	C:\Users\weiz4\PycharmProjects\Test\new_project_seed\isim\masks\C13_cell_0001_nuclei.tif	1	C:\Users\weiz4\PycharmProjects\Test\new_project_seed\isim\images\C13_cell_0001.tif	C:\Users\weiz4\PycharmProjects\Test\new_project_seed\isim\masks\C13_cell_0001_cells.tif	C:\Users\weiz4\PycharmProjects\Test\new_project_seed\isim\masks\C13_cell_0001_nuclei.tif	C:\Users\weiz4\PycharmProjects\Test\new_project_seed\csv\isim.csv
C14_cell_0001	C:\Users\weiz4\PycharmProjects\Test\new_project_seed\isim\images\C14_cell_0001.tif				40.58870315551758	0.6748395562171936	52.01667022705078	False	C14_cell_0001	C:\Users\weiz4\PycharmProjects\Test\renamed_output\20230507_iSIM\C14.tif	1	198	698	902	1513	C:\Users\weiz4\PycharmProjects\Test\new_project_seed\isim\masks\C14_cell_0001_cells.tif	C:\Users\weiz4\PycharmProjects\Test\new_project_seed\isim\masks\C14_cell_0001_nuclei.tif	2	C:\Users\weiz4\PycharmProjects\Test\new_project_seed\isim\images\C14_cell_0001.tif	C:\Users\weiz4\PycharmProjects\Test\new_project_seed\isim\masks\C14_cell_0001_cells.tif	C:\Users\weiz4\PycharmProjects\Test\new_project_seed\isim\masks\C14_cell_0001_nuclei.tif	C:\Users\weiz4\PycharmProjects\Test\new_project_seed\csv\isim.csv
P21_cell_0002	C:\Users\weiz4\PycharmProjects\Test\new_project_seed\isim\images\P21_cell_0002.tif				47.53213882446289	0.7805643081665039	63.82579803466797	False	P21_cell_0002	C:\Users\weiz4\PycharmProjects\Test\renamed_output\20230507_iSIM\P21.tif	2	538	1224	946	1448	C:\Users\weiz4\PycharmProjects\Test\new_project_seed\isim\masks\P21_cell_0002_cells.tif	C:\Users\weiz4\PycharmProjects\Test\new_project_seed\isim\masks\P21_cell_0002_nuclei.tif	3	C:\Users\weiz4\PycharmProjects\Test\new_project_seed\isim\images\P21_cell_0002.tif	C:\Users\weiz4\PycharmProjects\Test\new_project_seed\isim\masks\P21_cell_0002_cells.tif	C:\Users\weiz4\PycharmProjects\Test\new_project_seed\isim\masks\P21_cell_0002_nuclei.tif	C:\Users\weiz4\PycharmProjects\Test\new_project_seed\csv\isim.csv
B01_cell_0002	C:\Users\weiz4\PycharmProjects\Test\new_project_seed\isim\images\B01_cell_0002.tif				48.088165283203125	0.774501621723175	62.127044677734375	False	B01_cell_0002	C:\Users\weiz4\PycharmProjects\Test\renamed_output\20230507_iSIM\B01.tif	2	678	1316	791	1366	C:\Users\weiz4\PycharmProjects\Test\new_project_seed\isim\masks\B01_cell_0002_cells.tif	C:\Users\weiz4\PycharmProjects\Test\new_project_seed\isim\masks\B01_cell_0002_nuclei.tif	2	C:\Users\weiz4\PycharmProjects\Test\new_project_seed\isim\images\B01_cell_0002.tif	C:\Users\weiz4\PycharmProjects\Test\new_project_seed\isim\masks\B01_cell_0002_cells.tif	C:\Users\weiz4\PycharmProjects\Test\new_project_seed\isim\masks\B01_cell_0002_nuclei.tif	C:\Users\weiz4\PycharmProjects\Test\new_project_seed\csv\isim.csv
D21_cell_0001	C:\Users\weiz4\PycharmProjects\Test\new_project_seed\isim\images\D21_cell_0001.tif				30.61458969116211	0.4541399776935577	35.87956237792969	False	D21_cell_0001	C:\Users\weiz4\PycharmProjects\Test\renamed_output\20230507_iSIM\D21.tif	1	102	1337	651	1337	C:\Users\weiz4\PycharmProjects\Test\new_project_seed\isim\masks\D21_cell_0001_cells.tif	C:\Users\weiz4\PycharmProjects\Test\new_project_seed\isim\masks\D21_cell_0001_nuclei.tif	1	C:\Users\weiz4\PycharmProjects\Test\new_project_seed\isim\images\D21_cell_0001.tif	C:\Users\weiz4\PycharmProjects\Test\new_project_seed\isim\masks\D21_cell_0001_cells.tif	C:\Users\weiz4\PycharmProjects\Test\new_project_seed\isim\masks\D21_cell_0001_nuclei.tif	C:\Users\weiz4\PycharmProjects\Test\new_project_seed\csv\isim.csv
O05_cell_0001	C:\Users\weiz4\PycharmProjects\Test\new_project_seed\isim\images\O05_cell_0001.tif				41.16352081298828	0.6644346714019775	50.173561096191406	False	O05_cell_0001	C:\Users\weiz4\PycharmProjects\Test\renamed_output\20230507_iSIM\O05.tif	1	342	1001	710	1426	C:\Users\weiz4\PycharmProjects\Test\new_project_seed\isim\masks\O05_cell_0001_cells.tif	C:\Users\weiz4\PycharmProjects\Test\new_project_seed\isim\masks\O05_cell_0001_nuclei.tif	1	C:\Users\weiz4\PycharmProjects\Test\new_project_seed\isim\images\O05_cell_0001.tif	C:\Users\weiz4\PycharmProjects\Test\new_project_seed\isim\masks\O05_cell_0001_cells.tif	C:\Users\weiz4\PycharmProjects\Test\new_project_seed\isim\masks\O05_cell_0001_nuclei.tif	C:\Users\weiz4\PycharmProjects\Test\new_project_seed\csv\isim.csv
F09_cell_0001	C:\Users\weiz4\PycharmProjects\Test\new_project_seed\isim\images\F09_cell_0001.tif				48.21886444091797	0.7585972547531128	57.64913177490234	False	F09_cell_0001	C:\Users\weiz4\PycharmProjects\Test\renamed_output\20230507_iSIM\F09.tif	1	381	968	758	1362	C:\Users\weiz4\PycharmProjects\Test\new_project_seed\isim\masks\F09_cell_0001_cells.tif	C:\Users\weiz4\PycharmProjects\Test\new_project_seed\isim\masks\F09_cell_0001_nuclei.tif	1	C:\Users\weiz4\PycharmProjects\Test\new_project_seed\isim\images\F09_cell_0001.tif	C:\Users\weiz4\PycharmProjects\Test\new_project_seed\isim\masks\F09_cell_0001_cells.tif	C:\Users\weiz4\PycharmProjects\Test\new_project_seed\isim\masks\F09_cell_0001_nuclei.tif	C:\Users\weiz4\PycharmProjects\Test\new_project_seed\csv\isim.csv
K24_cell_0002	C:\Users\weiz4\PycharmProjects\Test\new_project_seed\isim\images\K24_cell_0002.tif				42.113990783691406	0.6730798482894897	52.21883392333984	False	K24_cell_0002	C:\Users\weiz4\PycharmProjects\Test\renamed_output\20230507_iSIM\K24.tif	2	690	908	985	1584	C:\Users\weiz4\PycharmProjects\Test\new_project_seed\isim\masks\K24_cell_0002_cells.tif	C:\Users\weiz4\PycharmProjects\Test\new_project_seed\isim\masks\K24_cell_0002_nuclei.tif	2	C:\Users\weiz4\PycharmProjects\Test\new_project_seed\isim\images\K24_cell_0002.tif	C:\Users\weiz4\PycharmProjects\Test\new_project_seed\isim\masks\K24_cell_0002_cells.tif	C:\Users\weiz4\PycharmProjects\Test\new_project_seed\isim\masks\K24_cell_0002_nuclei.tif	C:\Users\weiz4\PycharmProjects\Test\new_project_seed\csv\isim.csv
N20_cell_0001	C:\Users\weiz4\PycharmProjects\Test\new_project_seed\isim\images\N20_cell_0001.tif				59.76668930053711	0.907206118106842	72.64669036865234	False	N20_cell_0001	C:\Users\weiz4\PycharmProjects\Test\renamed_output\20230507_iSIM\N20.tif	1	407	905	793	1273	C:\Users\weiz4\PycharmProjects\Test\new_project_seed\isim\masks\N20_cell_0001_cells.tif	C:\Users\weiz4\PycharmProjects\Test\new_project_seed\isim\masks\N20_cell_0001_nuclei.tif	1	C:\Users\weiz4\PycharmProjects\Test\new_project_seed\isim\images\N20_cell_0001.tif	C:\Users\weiz4\PycharmProjects\Test\new_project_seed\isim\masks\N20_cell_0001_cells.tif	C:\Users\weiz4\PycharmProjects\Test\new_project_seed\isim\masks\N20_cell_0001_nuclei.tif	C:\Users\weiz4\PycharmProjects\Test\new_project_seed\csv\isim.csv
A13_cell_0002	C:\Users\weiz4\PycharmProjects\Test\new_project_seed\isim\images\A13_cell_0002.tif				47.900352478027344	0.7729324102401733	61.14535903930664	False	A13_cell_0002	C:\Users\weiz4\PycharmProjects\Test\renamed_output\20230507_iSIM\A13.tif	2	310	841	646	1001	C:\Users\weiz4\PycharmProjects\Test\new_project_seed\isim\masks\A13_cell_0002_cells.tif	C:\Users\weiz4\PycharmProjects\Test\new_project_seed\isim\masks\A13_cell_0002_nuclei.tif	3	C:\Users\weiz4\PycharmProjects\Test\new_project_seed\isim\images\A13_cell_0002.tif	C:\Users\weiz4\PycharmProjects\Test\new_project_seed\isim\masks\A13_cell_0002_cells.tif	C:\Users\weiz4\PycharmProjects\Test\new_project_seed\isim\masks\A13_cell_0002_nuclei.tif	C:\Users\weiz4\PycharmProjects\Test\new_project_seed\csv\isim.csv
