## Supplementary material for "Study on Liver Sinusoidal Endothelial Cell Fenestrations Based on Cellular Omics-Structure Integration Technology and Its Application in Metabolic Diseases": Supplementary file 51 isim_merged_predictions_table.xlsx

### Sheet: Sheet1
sample_id	image_patch_path	Number_of_Holes	Mean_Hole_Area	Total_Hole_Area	pred_Number_of_Holes	pred_Mean_Hole_Area	pred_Total_Hole_Area	target_valid	cell_id	original_image	cell_label	y_min	y_max	x_min	x_max	cell_mask_path_orig	nuclei_mask_path_orig	cell_count_in_image	image_path	cell_mask_path_predsrc	nuclei_mask_path_predsrc	source_csv
F06_cell_0001	C:\Users\weiz4\PycharmProjects\Test\new_project_seed\isim\images\F06_cell_0001.tif				40.2925	0.636724	47.43	FALSE	F06_cell_0001	C:\Users\weiz4\PycharmProjects\Test\renamed_output\20230507_iSIM\F06.tif	1	320	985	678	1441	C:\Users\weiz4\PycharmProjects\Test\new_project_seed\isim\masks\F06_cell_0001_cells.tif	C:\Users\weiz4\PycharmProjects\Test\new_project_seed\isim\masks\F06_cell_0001_nuclei.tif	1	C:\Users\weiz4\PycharmProjects\Test\new_project_seed\isim\images\F06_cell_0001.tif	C:\Users\weiz4\PycharmProjects\Test\new_project_seed\isim\masks\F06_cell_0001_cells.tif	C:\Users\weiz4\PycharmProjects\Test\new_project_seed\isim\masks\F06_cell_0001_nuclei.tif	C:\Users\weiz4\PycharmProjects\Test\new_project_seed\csv\isim.csv
M14_cell_0001	C:\Users\weiz4\PycharmProjects\Test\new_project_seed\isim\images\M14_cell_0001.tif				49.548	0.768634	58.0084	FALSE	M14_cell_0001	C:\Users\weiz4\PycharmProjects\Test\renamed_output\20230507_iSIM\M14.tif	1	614	1025	710	1272	C:\Users\weiz4\PycharmProjects\Test\new_project_seed\isim\masks\M14_cell_0001_cells.tif	C:\Users\weiz4\PycharmProjects\Test\new_project_seed\isim\masks\M14_cell_0001_nuclei.tif	1	C:\Users\weiz4\PycharmProjects\Test\new_project_seed\isim\images\M14_cell_0001.tif	C:\Users\weiz4\PycharmProjects\Test\new_project_seed\isim\masks\M14_cell_0001_cells.tif	C:\Users\weiz4\PycharmProjects\Test\new_project_seed\isim\masks\M14_cell_0001_nuclei.tif	C:\Users\weiz4\PycharmProjects\Test\new_project_seed\csv\isim.csv
G10_cell_0001	C:\Users\weiz4\PycharmProjects\Test\new_project_seed\isim\images\G10_cell_0001.tif				49.9045	0.770302	59.5352	FALSE	G10_cell_0001	C:\Users\weiz4\PycharmProjects\Test\renamed_output\20230507_iSIM\G10.tif	1	357	1008	834	1467	C:\Users\weiz4\PycharmProjects\Test\new_project_seed\isim\masks\G10_cell_0001_cells.tif	C:\Users\weiz4\PycharmProjects\Test\new_project_seed\isim\masks\G10_cell_0001_nuclei.tif	1	C:\Users\weiz4\PycharmProjects\Test\new_project_seed\isim\images\G10_cell_0001.tif	C:\Users\weiz4\PycharmProjects\Test\new_project_seed\isim\masks\G10_cell_0001_cells.tif	C:\Users\weiz4\PycharmProjects\Test\new_project_seed\isim\masks\G10_cell_0001_nuclei.tif	C:\Users\weiz4\PycharmProjects\Test\new_project_seed\csv\isim.csv
N22_cell_0001	C:\Users\weiz4\PycharmProjects\Test\new_project_seed\isim\images\N22_cell_0001.tif				34.4207	0.569316	43.0268	FALSE	N22_cell_0001	C:\Users\weiz4\PycharmProjects\Test\renamed_output\20230507_iSIM\N22.tif	1	390	1139	821	1347	C:\Users\weiz4\PycharmProjects\Test\new_project_seed\isim\masks\N22_cell_0001_cells.tif	C:\Users\weiz4\PycharmProjects\Test\new_project_seed\isim\masks\N22_cell_0001_nuclei.tif	1	C:\Users\weiz4\PycharmProjects\Test\new_project_seed\isim\images\N22_cell_0001.tif	C:\Users\weiz4\PycharmProjects\Test\new_project_seed\isim\masks\N22_cell_0001_cells.tif	C:\Users\weiz4\PycharmProjects\Test\new_project_seed\isim\masks\N22_cell_0001_nuclei.tif	C:\Users\weiz4\PycharmProjects\Test\new_project_seed\csv\isim.csv
P21_cell_0003	C:\Users\weiz4\PycharmProjects\Test\new_project_seed\isim\images\P21_cell_0003.tif				55.3604	0.89438	75.207	FALSE	P21_cell_0003	C:\Users\weiz4\PycharmProjects\Test\renamed_output\20230507_iSIM\P21.tif	3	856	1305	790	1132	C:\Users\weiz4\PycharmProjects\Test\new_project_seed\isim\masks\P21_cell_0003_cells.tif	C:\Users\weiz4\PycharmProjects\Test\new_project_seed\isim\masks\P21_cell_0003_nuclei.tif	3	C:\Users\weiz4\PycharmProjects\Test\new_project_seed\isim\images\P21_cell_0003.tif	C:\Users\weiz4\PycharmProjects\Test\new_project_seed\isim\masks\P21_cell_0003_cells.tif	C:\Users\weiz4\PycharmProjects\Test\new_project_seed\isim\masks\P21_cell_0003_nuclei.tif	C:\Users\weiz4\PycharmProjects\Test\new_project_seed\csv\isim.csv
C12_cell_0001	C:\Users\weiz4\PycharmProjects\Test\new_project_seed\isim\images\C12_cell_0001.tif				41.1476	0.656428	48.8089	FALSE	C12_cell_0001	C:\Users\weiz4\PycharmProjects\Test\renamed_output\20230507_iSIM\C12.tif	1	70	1049	998	1577	C:\Users\weiz4\PycharmProjects\Test\new_project_seed\isim\masks\C12_cell_0001_cells.tif	C:\Users\weiz4\PycharmProjects\Test\new_project_seed\isim\masks\C12_cell_0001_nuclei.tif	2	C:\Users\weiz4\PycharmProjects\Test\new_project_seed\isim\images\C12_cell_0001.tif	C:\Users\weiz4\PycharmProjects\Test\new_project_seed\isim\masks\C12_cell_0001_cells.tif	C:\Users\weiz4\PycharmProjects\Test\new_project_seed\isim\masks\C12_cell_0001_nuclei.tif	C:\Users\weiz4\PycharmProjects\Test\new_project_seed\csv\isim.csv
E17_cell_0001	C:\Users\weiz4\PycharmProjects\Test\new_project_seed\isim\images\E17_cell_0001.tif				40.2679	0.633787	46.8715	FALSE	E17_cell_0001	C:\Users\weiz4\PycharmProjects\Test\renamed_output\20230507_iSIM\E17.tif	1	282	1114	727	1321	C:\Users\weiz4\PycharmProjects\Test\new_project_seed\isim\masks\E17_cell_0001_cells.tif	C:\Users\weiz4\PycharmProjects\Test\new_project_seed\isim\masks\E17_cell_0001_nuclei.tif	1	C:\Users\weiz4\PycharmProjects\Test\new_project_seed\isim\images\E17_cell_0001.tif	C:\Users\weiz4\PycharmProjects\Test\new_project_seed\isim\masks\E17_cell_0001_cells.tif	C:\Users\weiz4\PycharmProjects\Test\new_project_seed\isim\masks\E17_cell_0001_nuclei.tif	C:\Users\weiz4\PycharmProjects\Test\new_project_seed\csv\isim.csv
E21_cell_0002	C:\Users\weiz4\PycharmProjects\Test\new_project_seed\isim\images\E21_cell_0002.tif				41.5864	0.641279	49.45	FALSE	E21_cell_0002	C:\Users\weiz4\PycharmProjects\Test\renamed_output\20230507_iSIM\E21.tif	2	574	1397	790	1313	C:\Users\weiz4\PycharmProjects\Test\new_project_seed\isim\masks\E21_cell_0002_cells.tif	C:\Users\weiz4\PycharmProjects\Test\new_project_seed\isim\masks\E21_cell_0002_nuclei.tif	2	C:\Users\weiz4\PycharmProjects\Test\new_project_seed\isim\images\E21_cell_0002.tif	C:\Users\weiz4\PycharmProjects\Test\new_project_seed\isim\masks\E21_cell_0002_cells.tif	C:\Users\weiz4\PycharmProjects\Test\new_project_seed\isim\masks\E21_cell_0002_nuclei.tif	C:\Users\weiz4\PycharmProjects\Test\new_project_seed\csv\isim.csv
A24_cell_0001	C:\Users\weiz4\PycharmProjects\Test\new_project_seed\isim\images\A24_cell_0001.tif				36.1901	0.569168	46.9764	FALSE	A24_cell_0001	C:\Users\weiz4\PycharmProjects\Test\renamed_output\20230507_iSIM\A24.tif	1	320	794	1013	1402	C:\Users\weiz4\PycharmProjects\Test\new_project_seed\isim\masks\A24_cell_0001_cells.tif	C:\Users\weiz4\PycharmProjects\Test\new_project_seed\isim\masks\A24_cell_0001_nuclei.tif	2	C:\Users\weiz4\PycharmProjects\Test\new_project_seed\isim\images\A24_cell_0001.tif	C:\Users\weiz4\PycharmProjects\Test\new_project_seed\isim\masks\A24_cell_0001_cells.tif	C:\Users\weiz4\PycharmProjects\Test\new_project_seed\isim\masks\A24_cell_0001_nuclei.tif	C:\Users\weiz4\PycharmProjects\Test\new_project_seed\csv\isim.csv
C11_cell_0001	C:\Users\weiz4\PycharmProjects\Test\new_project_seed\isim\images\C11_cell_0001.tif				31.8062	0.497283	37.7902	FALSE	C11_cell_0001	C:\Users\weiz4\PycharmProjects\Test\renamed_output\20230507_iSIM\C11.tif	1	342	986	658	1337	C:\Users\weiz4\PycharmProjects\Test\new_project_seed\isim\masks\C11_cell_0001_cells.tif	C:\Users\weiz4\PycharmProjects\Test\new_project_seed\isim\masks\C11_cell_0001_nuclei.tif	1	C:\Users\weiz4\PycharmProjects\Test\new_project_seed\isim\images\C11_cell_0001.tif	C:\Users\weiz4\PycharmProjects\Test\new_project_seed\isim\masks\C11_cell_0001_cells.tif	C:\Users\weiz4\PycharmProjects\Test\new_project_seed\isim\masks\C11_cell_0001_nuclei.tif	C:\Users\weiz4\PycharmProjects\Test\new_project_seed\csv\isim.csv
C07_cell_0001	C:\Users\weiz4\PycharmProjects\Test\new_project_seed\isim\images\C07_cell_0001.tif				37.4022	0.596139	45.0675	FALSE	C07_cell_0001	C:\Users\weiz4\PycharmProjects\Test\renamed_output\20230507_iSIM\C07.tif	1	198	1230	668	1447	C:\Users\weiz4\PycharmProjects\Test\new_project_seed\isim\masks\C07_cell_0001_cells.tif	C:\Users\weiz4\PycharmProjects\Test\new_project_seed\isim\masks\C07_cell_0001_nuclei.tif	1	C:\Users\weiz4\PycharmProjects\Test\new_project_seed\isim\images\C07_cell_0001.tif	C:\Users\weiz4\PycharmProjects\Test\new_project_seed\isim\masks\C07_cell_0001_cells.tif	C:\Users\weiz4\PycharmProjects\Test\new_project_seed\isim\masks\C07_cell_0001_nuclei.tif	C:\Users\weiz4\PycharmProjects\Test\new_project_seed\csv\isim.csv
D05_cell_0001	C:\Users\weiz4\PycharmProjects\Test\new_project_seed\isim\images\D05_cell_0001.tif				40.4446	0.646966	51.4638	FALSE	D05_cell_0001	C:\Users\weiz4\PycharmProjects\Test\renamed_output\20230507_iSIM\D05.tif	1	390	1033	477	1326	C:\Users\weiz4\PycharmProjects\Test\new_project_seed\isim\masks\D05_cell_0001_cells.tif	C:\Users\weiz4\PycharmProjects\Test\new_project_seed\isim\masks\D05_cell_0001_nuclei.tif	1	C:\Users\weiz4\PycharmProjects\Test\new_project_seed\isim\images\D05_cell_0001.tif	C:\Users\weiz4\PycharmProjects\Test\new_project_seed\isim\masks\D05_cell_0001_cells.tif	C:\Users\weiz4\PycharmProjects\Test\new_project_seed\isim\masks\D05_cell_0001_nuclei.tif	C:\Users\weiz4\PycharmProjects\Test\new_project_seed\csv\isim.csv
N21_cell_0001	C:\Users\weiz4\PycharmProjects\Test\new_project_seed\isim\images\N21_cell_0001.tif				49.6819	0.769417	59.3737	FALSE	N21_cell_0001	C:\Users\weiz4\PycharmProjects\Test\renamed_output\20230507_iSIM\N21.tif	1	388	1011	748	1268	C:\Users\weiz4\PycharmProjects\Test\new_project_seed\isim\masks\N21_cell_0001_cells.tif	C:\Users\weiz4\PycharmProjects\Test\new_project_seed\isim\masks\N21_cell_0001_nuclei.tif	1	C:\Users\weiz4\PycharmProjects\Test\new_project_seed\isim\images\N21_cell_0001.tif	C:\Users\weiz4\PycharmProjects\Test\new_project_seed\isim\masks\N21_cell_0001_cells.tif	C:\Users\weiz4\PycharmProjects\Test\new_project_seed\isim\masks\N21_cell_0001_nuclei.tif	C:\Users\weiz4\PycharmProjects\Test\new_project_seed\csv\isim.csv
D01_cell_0001	C:\Users\weiz4\PycharmProjects\Test\new_project_seed\isim\images\D01_cell_0001.tif				35.9976	0.572863	43.7215	FALSE	D01_cell_0001	C:\Users\weiz4\PycharmProjects\Test\renamed_output\20230507_iSIM\D01.tif	1	208	1131	774	1283	C:\Users\weiz4\PycharmProjects\Test\new_project_seed\isim\masks\D01_cell_0001_cells.tif	C:\Users\weiz4\PycharmProjects\Test\new_project_seed\isim\masks\D01_cell_0001_nuclei.tif	1	C:\Users\weiz4\PycharmProjects\Test\new_project_seed\isim\images\D01_cell_0001.tif	C:\Users\weiz4\PycharmProjects\Test\new_project_seed\isim\masks\D01_cell_0001_cells.tif	C:\Users\weiz4\PycharmProjects\Test\new_project_seed\isim\masks\D01_cell_0001_nuclei.tif	C:\Users\weiz4\PycharmProjects\Test\new_project_seed\csv\isim.csv
M06_cell_0002	C:\Users\weiz4\PycharmProjects\Test\new_project_seed\isim\images\M06_cell_0002.tif				46.1827	0.723405	56.3384	FALSE	M06_cell_0002	C:\Users\weiz4\PycharmProjects\Test\renamed_output\20230507_iSIM\M06.tif	2	950	1463	504	1014	C:\Users\weiz4\PycharmProjects\Test\new_project_seed\isim\masks\M06_cell_0002_cells.tif	C:\Users\weiz4\PycharmProjects\Test\new_project_seed\isim\masks\M06_cell_0002_nuclei.tif	2	C:\Users\weiz4\PycharmProjects\Test\new_project_seed\isim\images\M06_cell_0002.tif	C:\Users\weiz4\PycharmProjects\Test\new_project_seed\isim\masks\M06_cell_0002_cells.tif	C:\Users\weiz4\PycharmProjects\Test\new_project_seed\isim\masks\M06_cell_0002_nuclei.tif	C:\Users\weiz4\PycharmProjects\Test\new_project_seed\csv\isim.csv
P19_cell_0001	C:\Users\weiz4\PycharmProjects\Test\new_project_seed\isim\images\P19_cell_0001.tif				39.8188	0.634804	48.6106	FALSE	P19_cell_0001	C:\Users\weiz4\PycharmProjects\Test\renamed_output\20230507_iSIM\P19.tif	1	463	1201	583	1510	C:\Users\weiz4\PycharmProjects\Test\new_project_seed\isim\masks\P19_cell_0001_cells.tif	C:\Users\weiz4\PycharmProjects\Test\new_project_seed\isim\masks\P19_cell_0001_nuclei.tif	1	C:\Users\weiz4\PycharmProjects\Test\new_project_seed\isim\images\P19_cell_0001.tif	C:\Users\weiz4\PycharmProjects\Test\new_project_seed\isim\masks\P19_cell_0001_cells.tif	C:\Users\weiz4\PycharmProjects\Test\new_project_seed\isim\masks\P19_cell_0001_nuclei.tif	C:\Users\weiz4\PycharmProjects\Test\new_project_seed\csv\isim.csv
A08_cell_0001	C:\Users\weiz4\PycharmProjects\Test\new_project_seed\isim\images\A08_cell_0001.tif				42.9807	0.703504	52.6118	FALSE	A08_cell_0001	C:\Users\weiz4\PycharmProjects\Test\renamed_output\20230507_iSIM\A08.tif	1	470	1052	734	1333	C:\Users\weiz4\PycharmProjects\Test\new_project_seed\isim\masks\A08_cell_0001_cells.tif	C:\Users\weiz4\PycharmProjects\Test\new_project_seed\isim\masks\A08_cell_0001_nuclei.tif	1	C:\Users\weiz4\PycharmProjects\Test\new_project_seed\isim\images\A08_cell_0001.tif	C:\Users\weiz4\PycharmProjects\Test\new_project_seed\isim\masks\A08_cell_0001_cells.tif	C:\Users\weiz4\PycharmProjects\Test\new_project_seed\isim\masks\A08_cell_0001_nuclei.tif	C:\Users\weiz4\PycharmProjects\Test\new_project_seed\csv\isim.csv
J06_cell_0001	C:\Users\weiz4\PycharmProjects\Test\new_project_seed\isim\images\J06_cell_0001.tif				42.0564	0.682147	52.1792	FALSE	J06_cell_0001	C:\Users\weiz4\PycharmProjects\Test\renamed_output\20230507_iSIM\J06.tif	1	421	1113	831	1337	C:\Users\weiz4\PycharmProjects\Test\new_project_seed\isim\masks\J06_cell_0001_cells.tif	C:\Users\weiz4\PycharmProjects\Test\new_project_seed\isim\masks\J06_cell_0001_nuclei.tif	1	C:\Users\weiz4\PycharmProjects\Test\new_project_seed\isim\images\J06_cell_0001.tif	C:\Users\weiz4\PycharmProjects\Test\new_project_seed\isim\masks\J06_cell_0001_cells.tif	C:\Users\weiz4\PycharmProjects\Test\new_project_seed\isim\masks\J06_cell_0001_nuclei.tif	C:\Users\weiz4\PycharmProjects\Test\new_project_seed\csv\isim.csv
H05_cell_0001	C:\Users\weiz4\PycharmProjects\Test\new_project_seed\isim\images\H05_cell_0001.tif				33.4728	0.530783	42.235	FALSE	H05_cell_0001	C:\Users\weiz4\PycharmProjects\Test\renamed_output\20230507_iSIM\H05.tif	1	406	1198	598	1385	C:\Users\weiz4\PycharmProjects\Test\new_project_seed\isim\masks\H05_cell_0001_cells.tif	C:\Users\weiz4\PycharmProjects\Test\new_project_seed\isim\masks\H05_cell_0001_nuclei.tif	1	C:\Users\weiz4\PycharmProjects\Test\new_project_seed\isim\images\H05_cell_0001.tif	C:\Users\weiz4\PycharmProjects\Test\new_project_seed\isim\masks\H05_cell_0001_cells.tif	C:\Users\weiz4\PycharmProjects\Test\new_project_seed\isim\masks\H05_cell_0001_nuclei.tif	C:\Users\weiz4\PycharmProjects\Test\new_project_seed\csv\isim.csv
I12_cell_0001	C:\Users\weiz4\PycharmProjects\Test\new_project_seed\isim\images\I12_cell_0001.tif				40.0964	0.633021	48.7576	FALSE	I12_cell_0001	C:\Users\weiz4\PycharmProjects\Test\renamed_output\20230507_iSIM\I12.tif	1	454	1028	534	1433	C:\Users\weiz4\PycharmProjects\Test\new_project_seed\isim\masks\I12_cell_0001_cells.tif	C:\Users\weiz4\PycharmProjects\Test\new_project_seed\isim\masks\I12_cell_0001_nuclei.tif	1	C:\Users\weiz4\PycharmProjects\Test\new_project_seed\isim\images\I12_cell_0001.tif	C:\Users\weiz4\PycharmProjects\Test\new_project_seed\isim\masks\I12_cell_0001_cells.tif	C:\Users\weiz4\PycharmProjects\Test\new_project_seed\isim\masks\I12_cell_0001_nuclei.tif	C:\Users\weiz4\PycharmProjects\Test\new_project_seed\csv\isim.csv
H02_cell_0001	C:\Users\weiz4\PycharmProjects\Test\new_project_seed\isim\images\H02_cell_0001.tif				35.7265	0.589867	47.7475	FALSE	H02_cell_0001	C:\Users\weiz4\PycharmProjects\Test\renamed_output\20230507_iSIM\H02.tif	1	582	1001	1066	1634	C:\Users\weiz4\PycharmProjects\Test\new_project_seed\isim\masks\H02_cell_0001_cells.tif	C:\Users\weiz4\PycharmProjects\Test\new_project_seed\isim\masks\H02_cell_0001_nuclei.tif	2	C:\Users\weiz4\PycharmProjects\Test\new_project_seed\isim\images\H02_cell_0001.tif	C:\Users\weiz4\PycharmProjects\Test\new_project_seed\isim\masks\H02_cell_0001_cells.tif	C:\Users\weiz4\PycharmProjects\Test\new_project_seed\isim\masks\H02_cell_0001_nuclei.tif	C:\Users\weiz4\PycharmProjects\Test\new_project_seed\csv\isim.csv
I20_cell_0001	C:\Users\weiz4\PycharmProjects\Test\new_project_seed\isim\images\I20_cell_0001.tif				41.1355	0.668105	51.2054	FALSE	I20_cell_0001	C:\Users\weiz4\PycharmProjects\Test\renamed_output\20230507_iSIM\I20.tif	1	442	978	765	1280	C:\Users\weiz4\PycharmProjects\Test\new_project_seed\isim\masks\I20_cell_0001_cells.tif	C:\Users\weiz4\PycharmProjects\Test\new_project_seed\isim\masks\I20_cell_0001_nuclei.tif	1	C:\Users\weiz4\PycharmProjects\Test\new_project_seed\isim\images\I20_cell_0001.tif	C:\Users\weiz4\PycharmProjects\Test\new_project_seed\isim\masks\I20_cell_0001_cells.tif	C:\Users\weiz4\PycharmProjects\Test\new_project_seed\isim\masks\I20_cell_0001_nuclei.tif	C:\Users\weiz4\PycharmProjects\Test\new_project_seed\csv\isim.csv
N01_cell_0001	C:\Users\weiz4\PycharmProjects\Test\new_project_seed\isim\images\N01_cell_0001.tif				33.9843	0.54629	42.8731	FALSE	N01_cell_0001	C:\Users\weiz4\PycharmProjects\Test\renamed_output\20230507_iSIM\N01.tif	1	343	1080	396	1401	C:\Users\weiz4\PycharmProjects\Test\new_project_seed\isim\masks\N01_cell_0001_cells.tif	C:\Users\weiz4\PycharmProjects\Test\new_project_seed\isim\masks\N01_cell_0001_nuclei.tif	1	C:\Users\weiz4\PycharmProjects\Test\new_project_seed\isim\images\N01_cell_0001.tif	C:\Users\weiz4\PycharmProjects\Test\new_project_seed\isim\masks\N01_cell_0001_cells.tif	C:\Users\weiz4\PycharmProjects\Test\new_project_seed\isim\masks\N01_cell_0001_nuclei.tif	C:\Users\weiz4\PycharmProjects\Test\new_project_seed\csv\isim.csv
I10_cell_0001	C:\Users\weiz4\PycharmProjects\Test\new_project_seed\isim\images\I10_cell_0001.tif				32.5902	0.497847	40.213	FALSE	I10_cell_0001	C:\Users\weiz4\PycharmProjects\Test\renamed_output\20230507_iSIM\I10.tif	1	191	980	782	1912	C:\Users\weiz4\PycharmProjects\Test\new_project_seed\isim\masks\I10_cell_0001_cells.tif	C:\Users\weiz4\PycharmProjects\Test\new_project_seed\isim\masks\I10_cell_0001_nuclei.tif	2	C:\Users\weiz4\PycharmProjects\Test\new_project_seed\isim\images\I10_cell_0001.tif	C:\Users\weiz4\PycharmProjects\Test\new_project_seed\isim\masks\I10_cell_0001_cells.tif	C:\Users\weiz4\PycharmProjects\Test\new_project_seed\isim\masks\I10_cell_0001_nuclei.tif	C:\Users\weiz4\PycharmProjects\Test\new_project_seed\csv\isim.csv
B19_cell_0001	C:\Users\weiz4\PycharmProjects\Test\new_project_seed\isim\images\B19_cell_0001.tif				51.7806	0.817979	63.4823	FALSE	B19_cell_0001	C:\Users\weiz4\PycharmProjects\Test\renamed_output\20230507_iSIM\B19.tif	1	0	655	583	1032	C:\Users\weiz4\PycharmProjects\Test\new_project_seed\isim\masks\B19_cell_0001_cells.tif	C:\Users\weiz4\PycharmProjects\Test\new_project_seed\isim\masks\B19_cell_0001_nuclei.tif	2	C:\Users\weiz4\PycharmProjects\Test\new_project_seed\isim\images\B19_cell_0001.tif	C:\Users\weiz4\PycharmProjects\Test\new_project_seed\isim\masks\B19_cell_0001_cells.tif	C:\Users\weiz4\PycharmProjects\Test\new_project_seed\isim\masks\B19_cell_0001_nuclei.tif	C:\Users\weiz4\PycharmProjects\Test\new_project_seed\csv\isim.csv
N06_cell_0001	C:\Users\weiz4\PycharmProjects\Test\new_project_seed\isim\images\N06_cell_0001.tif				36.978	0.608603	47.2609	FALSE	N06_cell_0001	C:\Users\weiz4\PycharmProjects\Test\renamed_output\20230507_iSIM\N06.tif	1	358	1113	613	1385	C:\Users\weiz4\PycharmProjects\Test\new_project_seed\isim\masks\N06_cell_0001_cells.tif	C:\Users\weiz4\PycharmProjects\Test\new_project_seed\isim\masks\N06_cell_0001_nuclei.tif	1	C:\Users\weiz4\PycharmProjects\Test\new_project_seed\isim\images\N06_cell_0001.tif	C:\Users\weiz4\PycharmProjects\Test\new_project_seed\isim\masks\N06_cell_0001_cells.tif	C:\Users\weiz4\PycharmProjects\Test\new_project_seed\isim\masks\N06_cell_0001_nuclei.tif	C:\Users\weiz4\PycharmProjects\Test\new_project_seed\csv\isim.csv
B19_cell_0002	C:\Users\weiz4\PycharmProjects\Test\new_project_seed\isim\images\B19_cell_0002.tif				42.0934	0.679768	51.31	FALSE	B19_cell_0002	C:\Users\weiz4\PycharmProjects\Test\renamed_output\20230507_iSIM\B19.tif	2	652	1463	854	1674	C:\Users\weiz4\PycharmProjects\Test\new_project_seed\isim\masks\B19_cell_0002_cells.tif	C:\Users\weiz4\PycharmProjects\Test\new_project_seed\isim\masks\B19_cell_0002_nuclei.tif	2	C:\Users\weiz4\PycharmProjects\Test\new_project_seed\isim\images\B19_cell_0002.tif	C:\Users\weiz4\PycharmProjects\Test\new_project_seed\isim\masks\B19_cell_0002_cells.tif	C:\Users\weiz4\PycharmProjects\Test\new_project_seed\isim\masks\B19_cell_0002_nuclei.tif	C:\Users\weiz4\PycharmProjects\Test\new_project_seed\csv\isim.csv
L02_cell_0001	C:\Users\weiz4\PycharmProjects\Test\new_project_seed\isim\images\L02_cell_0001.tif				34.6343	0.554204	44.3657	FALSE	L02_cell_0001	C:\Users\weiz4\PycharmProjects\Test\renamed_output\20230507_iSIM\L02.tif	1	518	1047	790	1333	C:\Users\weiz4\PycharmProjects\Test\new_project_seed\isim\masks\L02_cell_0001_cells.tif	C:\Users\weiz4\PycharmProjects\Test\new_project_seed\isim\masks\L02_cell_0001_nuclei.tif	1	C:\Users\weiz4\PycharmProjects\Test\new_project_seed\isim\images\L02_cell_0001.tif	C:\Users\weiz4\PycharmProjects\Test\new_project_seed\isim\masks\L02_cell_0001_cells.tif	C:\Users\weiz4\PycharmProjects\Test\new_project_seed\isim\masks\L02_cell_0001_nuclei.tif	C:\Users\weiz4\PycharmProjects\Test\new_project_seed\csv\isim.csv
K05_cell_0001	C:\Users\weiz4\PycharmProjects\Test\new_project_seed\isim\images\K05_cell_0001.tif				32.1731	0.494521	38.354	FALSE	K05_cell_0001	C:\Users\weiz4\PycharmProjects\Test\renamed_output\20230507_iSIM\K05.tif	1	480	1065	662	1289	C:\Users\weiz4\PycharmProjects\Test\new_project_seed\isim\masks\K05_cell_0001_cells.tif	C:\Users\weiz4\PycharmProjects\Test\new_project_seed\isim\masks\K05_cell_0001_nuclei.tif	1	C:\Users\weiz4\PycharmProjects\Test\new_project_seed\isim\images\K05_cell_0001.tif	C:\Users\weiz4\PycharmProjects\Test\new_project_seed\isim\masks\K05_cell_0001_cells.tif	C:\Users\weiz4\PycharmProjects\Test\new_project_seed\isim\masks\K05_cell_0001_nuclei.tif	C:\Users\weiz4\PycharmProjects\Test\new_project_seed\csv\isim.csv
C16_cell_0001	C:\Users\weiz4\PycharmProjects\Test\new_project_seed\isim\images\C16_cell_0001.tif				47.7451	0.748494	56.3165	FALSE	C16_cell_0001	C:\Users\weiz4\PycharmProjects\Test\renamed_output\20230507_iSIM\C16.tif	1	374	993	806	1401	C:\Users\weiz4\PycharmProjects\Test\new_project_seed\isim\masks\C16_cell_0001_cells.tif	C:\Users\weiz4\PycharmProjects\Test\new_project_seed\isim\masks\C16_cell_0001_nuclei.tif	1	C:\Users\weiz4\PycharmProjects\Test\new_project_seed\isim\images\C16_cell_0001.tif	C:\Users\weiz4\PycharmProjects\Test\new_project_seed\isim\masks\C16_cell_0001_cells.tif	C:\Users\weiz4\PycharmProjects\Test\new_project_seed\isim\masks\C16_cell_0001_nuclei.tif	C:\Users\weiz4\PycharmProjects\Test\new_project_seed\csv\isim.csv
P14_cell_0001	C:\Users\weiz4\PycharmProjects\Test\new_project_seed\isim\images\P14_cell_0001.tif				35.419	0.544531	44.1451	FALSE	P14_cell_0001	C:\Users\weiz4\PycharmProjects\Test\renamed_output\20230507_iSIM\P14.tif	1	425	1001	534	1358	C:\Users\weiz4\PycharmProjects\Test\new_project_seed\isim\masks\P14_cell_0001_cells.tif	C:\Users\weiz4\PycharmProjects\Test\new_project_seed\isim\masks\P14_cell_0001_nuclei.tif	1	C:\Users\weiz4\PycharmProjects\Test\new_project_seed\isim\images\P14_cell_0001.tif	C:\Users\weiz4\PycharmProjects\Test\new_project_seed\isim\masks\P14_cell_0001_cells.tif	C:\Users\weiz4\PycharmProjects\Test\new_project_seed\isim\masks\P14_cell_0001_nuclei.tif	C:\Users\weiz4\PycharmProjects\Test\new_project_seed\csv\isim.csv
D23_cell_0001	C:\Users\weiz4\PycharmProjects\Test\new_project_seed\isim\images\D23_cell_0001.tif				43.0653	0.69628	52.3621	FALSE	D23_cell_0001	C:\Users\weiz4\PycharmProjects\Test\renamed_output\20230507_iSIM\D23.tif	1	438	931	661	1449	C:\Users\weiz4\PycharmProjects\Test\new_project_seed\isim\masks\D23_cell_0001_cells.tif	C:\Users\weiz4\PycharmProjects\Test\new_project_seed\isim\masks\D23_cell_0001_nuclei.tif	1	C:\Users\weiz4\PycharmProjects\Test\new_project_seed\isim\images\D23_cell_0001.tif	C:\Users\weiz4\PycharmProjects\Test\new_project_seed\isim\masks\D23_cell_0001_cells.tif	C:\Users\weiz4\PycharmProjects\Test\new_project_seed\isim\masks\D23_cell_0001_nuclei.tif	C:\Users\weiz4\PycharmProjects\Test\new_project_seed\csv\isim.csv
H15_cell_0001	C:\Users\weiz4\PycharmProjects\Test\new_project_seed\isim\images\H15_cell_0001.tif				44.1276	0.667277	49.6799	FALSE	H15_cell_0001	C:\Users\weiz4\PycharmProjects\Test\renamed_output\20230507_iSIM\H15.tif	1	104	1203	544	1838	C:\Users\weiz4\PycharmProjects\Test\new_project_seed\isim\masks\H15_cell_0001_cells.tif	C:\Users\weiz4\PycharmProjects\Test\new_project_seed\isim\masks\H15_cell_0001_nuclei.tif	2	C:\Users\weiz4\PycharmProjects\Test\new_project_seed\isim\images\H15_cell_0001.tif	C:\Users\weiz4\PycharmProjects\Test\new_project_seed\isim\masks\H15_cell_0001_cells.tif	C:\Users\weiz4\PycharmProjects\Test\new_project_seed\isim\masks\H15_cell_0001_nuclei.tif	C:\Users\weiz4\PycharmProjects\Test\new_project_seed\csv\isim.csv
H03_cell_0001	C:\Users\weiz4\PycharmProjects\Test\new_project_seed\isim\images\H03_cell_0001.tif				28.9828	0.4456	34.5689	FALSE	H03_cell_0001	C:\Users\weiz4\PycharmProjects\Test\renamed_output\20230507_iSIM\H03.tif	1	310	1225	662	1343	C:\Users\weiz4\PycharmProjects\Test\new_project_seed\isim\masks\H03_cell_0001_cells.tif	C:\Users\weiz4\PycharmProjects\Test\new_project_seed\isim\masks\H03_cell_0001_nuclei.tif	1	C:\Users\weiz4\PycharmProjects\Test\new_project_seed\isim\images\H03_cell_0001.tif	C:\Users\weiz4\PycharmProjects\Test\new_project_seed\isim\masks\H03_cell_0001_cells.tif	C:\Users\weiz4\PycharmProjects\Test\new_project_seed\isim\masks\H03_cell_0001_nuclei.tif	C:\Users\weiz4\PycharmProjects\Test\new_project_seed\csv\isim.csv
N15_cell_0001	C:\Users\weiz4\PycharmProjects\Test\new_project_seed\isim\images\N15_cell_0001.tif				43.699	0.693339	52.9782	FALSE	N15_cell_0001	C:\Users\weiz4\PycharmProjects\Test\renamed_output\20230507_iSIM\N15.tif	1	540	1043	573	1416	C:\Users\weiz4\PycharmProjects\Test\new_project_seed\isim\masks\N15_cell_0001_cells.tif	C:\Users\weiz4\PycharmProjects\Test\new_project_seed\isim\masks\N15_cell_0001_nuclei.tif	1	C:\Users\weiz4\PycharmProjects\Test\new_project_seed\isim\images\N15_cell_0001.tif	C:\Users\weiz4\PycharmProjects\Test\new_project_seed\isim\masks\N15_cell_0001_cells.tif	C:\Users\weiz4\PycharmProjects\Test\new_project_seed\isim\masks\N15_cell_0001_nuclei.tif	C:\Users\weiz4\PycharmProjects\Test\new_project_seed\csv\isim.csv
G19_cell_0001	C:\Users\weiz4\PycharmProjects\Test\new_project_seed\isim\images\G19_cell_0001.tif				35.6495	0.531121	40.0712	FALSE	G19_cell_0001	C:\Users\weiz4\PycharmProjects\Test\renamed_output\20230507_iSIM\G19.tif	1	400	1139	465	1449	C:\Users\weiz4\PycharmProjects\Test\new_project_seed\isim\masks\G19_cell_0001_cells.tif	C:\Users\weiz4\PycharmProjects\Test\new_project_seed\isim\masks\G19_cell_0001_nuclei.tif	1	C:\Users\weiz4\PycharmProjects\Test\new_project_seed\isim\images\G19_cell_0001.tif	C:\Users\weiz4\PycharmProjects\Test\new_project_seed\isim\masks\G19_cell_0001_cells.tif	C:\Users\weiz4\PycharmProjects\Test\new_project_seed\isim\masks\G19_cell_0001_nuclei.tif	C:\Users\weiz4\PycharmProjects\Test\new_project_seed\csv\isim.csv
H24_cell_0001	C:\Users\weiz4\PycharmProjects\Test\new_project_seed\isim\images\H24_cell_0001.tif				31.8168	0.488394	38.0038	FALSE	H24_cell_0001	C:\Users\weiz4\PycharmProjects\Test\renamed_output\20230507_iSIM\H24.tif	1	165	944	293	794	C:\Users\weiz4\PycharmProjects\Test\new_project_seed\isim\masks\H24_cell_0001_cells.tif	C:\Users\weiz4\PycharmProjects\Test\new_project_seed\isim\masks\H24_cell_0001_nuclei.tif	2	C:\Users\weiz4\PycharmProjects\Test\new_project_seed\isim\images\H24_cell_0001.tif	C:\Users\weiz4\PycharmProjects\Test\new_project_seed\isim\masks\H24_cell_0001_cells.tif	C:\Users\weiz4\PycharmProjects\Test\new_project_seed\isim\masks\H24_cell_0001_nuclei.tif	C:\Users\weiz4\PycharmProjects\Test\new_project_seed\csv\isim.csv
B07_cell_0001	C:\Users\weiz4\PycharmProjects\Test\new_project_seed\isim\images\B07_cell_0001.tif				43.1591	0.689684	51.1284	FALSE	B07_cell_0001	C:\Users\weiz4\PycharmProjects\Test\renamed_output\20230507_iSIM\B07.tif	1	326	1033	758	1438	C:\Users\weiz4\PycharmProjects\Test\new_project_seed\isim\masks\B07_cell_0001_cells.tif	C:\Users\weiz4\PycharmProjects\Test\new_project_seed\isim\masks\B07_cell_0001_nuclei.tif	1	C:\Users\weiz4\PycharmProjects\Test\new_project_seed\isim\images\B07_cell_0001.tif	C:\Users\weiz4\PycharmProjects\Test\new_project_seed\isim\masks\B07_cell_0001_cells.tif	C:\Users\weiz4\PycharmProjects\Test\new_project_seed\isim\masks\B07_cell_0001_nuclei.tif	C:\Users\weiz4\PycharmProjects\Test\new_project_seed\csv\isim.csv
G02_cell_0001	C:\Users\weiz4\PycharmProjects\Test\new_project_seed\isim\images\G02_cell_0001.tif				36.6209	0.591949	43.9966	FALSE	G02_cell_0001	C:\Users\weiz4\PycharmProjects\Test\renamed_output\20230507_iSIM\G02.tif	1	294	1113	704	1358	C:\Users\weiz4\PycharmProjects\Test\new_project_seed\isim\masks\G02_cell_0001_cells.tif	C:\Users\weiz4\PycharmProjects\Test\new_project_seed\isim\masks\G02_cell_0001_nuclei.tif	1	C:\Users\weiz4\PycharmProjects\Test\new_project_seed\isim\images\G02_cell_0001.tif	C:\Users\weiz4\PycharmProjects\Test\new_project_seed\isim\masks\G02_cell_0001_cells.tif	C:\Users\weiz4\PycharmProjects\Test\new_project_seed\isim\masks\G02_cell_0001_nuclei.tif	C:\Users\weiz4\PycharmProjects\Test\new_project_seed\csv\isim.csv
J20_cell_0001	C:\Users\weiz4\PycharmProjects\Test\new_project_seed\isim\images\J20_cell_0001.tif				33.981	0.540074	41.6913	FALSE	J20_cell_0001	C:\Users\weiz4\PycharmProjects\Test\renamed_output\20230507_iSIM\J20.tif	1	380	1225	634	1690	C:\Users\weiz4\PycharmProjects\Test\new_project_seed\isim\masks\J20_cell_0001_cells.tif	C:\Users\weiz4\PycharmProjects\Test\new_project_seed\isim\masks\J20_cell_0001_nuclei.tif	1	C:\Users\weiz4\PycharmProjects\Test\new_project_seed\isim\images\J20_cell_0001.tif	C:\Users\weiz4\PycharmProjects\Test\new_project_seed\isim\masks\J20_cell_0001_cells.tif	C:\Users\weiz4\PycharmProjects\Test\new_project_seed\isim\masks\J20_cell_0001_nuclei.tif	C:\Users\weiz4\PycharmProjects\Test\new_project_seed\csv\isim.csv
C13_cell_0001	C:\Users\weiz4\PycharmProjects\Test\new_project_seed\isim\images\C13_cell_0001.tif				54.0482	0.851586	65.6652	FALSE	C13_cell_0001	C:\Users\weiz4\PycharmProjects\Test\renamed_output\20230507_iSIM\C13.tif	1	256	1040	886	1193	C:\Users\weiz4\PycharmProjects\Test\new_project_seed\isim\masks\C13_cell_0001_cells.tif	C:\Users\weiz4\PycharmProjects\Test\new_project_seed\isim\masks\C13_cell_0001_nuclei.tif	1	C:\Users\weiz4\PycharmProjects\Test\new_project_seed\isim\images\C13_cell_0001.tif	C:\Users\weiz4\PycharmProjects\Test\new_project_seed\isim\masks\C13_cell_0001_cells.tif	C:\Users\weiz4\PycharmProjects\Test\new_project_seed\isim\masks\C13_cell_0001_nuclei.tif	C:\Users\weiz4\PycharmProjects\Test\new_project_seed\csv\isim.csv
C14_cell_0001	C:\Users\weiz4\PycharmProjects\Test\new_project_seed\isim\images\C14_cell_0001.tif				40.5887	0.67484	52.0167	FALSE	C14_cell_0001	C:\Users\weiz4\PycharmProjects\Test\renamed_output\20230507_iSIM\C14.tif	1	198	698	902	1513	C:\Users\weiz4\PycharmProjects\Test\new_project_seed\isim\masks\C14_cell_0001_cells.tif	C:\Users\weiz4\PycharmProjects\Test\new_project_seed\isim\masks\C14_cell_0001_nuclei.tif	2	C:\Users\weiz4\PycharmProjects\Test\new_project_seed\isim\images\C14_cell_0001.tif	C:\Users\weiz4\PycharmProjects\Test\new_project_seed\isim\masks\C14_cell_0001_cells.tif	C:\Users\weiz4\PycharmProjects\Test\new_project_seed\isim\masks\C14_cell_0001_nuclei.tif	C:\Users\weiz4\PycharmProjects\Test\new_project_seed\csv\isim.csv
P21_cell_0002	C:\Users\weiz4\PycharmProjects\Test\new_project_seed\isim\images\P21_cell_0002.tif				47.5321	0.780564	63.8258	FALSE	P21_cell_0002	C:\Users\weiz4\PycharmProjects\Test\renamed_output\20230507_iSIM\P21.tif	2	538	1224	946	1448	C:\Users\weiz4\PycharmProjects\Test\new_project_seed\isim\masks\P21_cell_0002_cells.tif	C:\Users\weiz4\PycharmProjects\Test\new_project_seed\isim\masks\P21_cell_0002_nuclei.tif	3	C:\Users\weiz4\PycharmProjects\Test\new_project_seed\isim\images\P21_cell_0002.tif	C:\Users\weiz4\PycharmProjects\Test\new_project_seed\isim\masks\P21_cell_0002_cells.tif	C:\Users\weiz4\PycharmProjects\Test\new_project_seed\isim\masks\P21_cell_0002_nuclei.tif	C:\Users\weiz4\PycharmProjects\Test\new_project_seed\csv\isim.csv
B01_cell_0002	C:\Users\weiz4\PycharmProjects\Test\new_project_seed\isim\images\B01_cell_0002.tif				48.0882	0.774502	62.127	FALSE	B01_cell_0002	C:\Users\weiz4\PycharmProjects\Test\renamed_output\20230507_iSIM\B01.tif	2	678	1316	791	1366	C:\Users\weiz4\PycharmProjects\Test\new_project_seed\isim\masks\B01_cell_0002_cells.tif	C:\Users\weiz4\PycharmProjects\Test\new_project_seed\isim\masks\B01_cell_0002_nuclei.tif	2	C:\Users\weiz4\PycharmProjects\Test\new_project_seed\isim\images\B01_cell_0002.tif	C:\Users\weiz4\PycharmProjects\Test\new_project_seed\isim\masks\B01_cell_0002_cells.tif	C:\Users\weiz4\PycharmProjects\Test\new_project_seed\isim\masks\B01_cell_0002_nuclei.tif	C:\Users\weiz4\PycharmProjects\Test\new_project_seed\csv\isim.csv
D21_cell_0001	C:\Users\weiz4\PycharmProjects\Test\new_project_seed\isim\images\D21_cell_0001.tif				30.6146	0.45414	35.8796	FALSE	D21_cell_0001	C:\Users\weiz4\PycharmProjects\Test\renamed_output\20230507_iSIM\D21.tif	1	102	1337	651	1337	C:\Users\weiz4\PycharmProjects\Test\new_project_seed\isim\masks\D21_cell_0001_cells.tif	C:\Users\weiz4\PycharmProjects\Test\new_project_seed\isim\masks\D21_cell_0001_nuclei.tif	1	C:\Users\weiz4\PycharmProjects\Test\new_project_seed\isim\images\D21_cell_0001.tif	C:\Users\weiz4\PycharmProjects\Test\new_project_seed\isim\masks\D21_cell_0001_cells.tif	C:\Users\weiz4\PycharmProjects\Test\new_project_seed\isim\masks\D21_cell_0001_nuclei.tif	C:\Users\weiz4\PycharmProjects\Test\new_project_seed\csv\isim.csv
O05_cell_0001	C:\Users\weiz4\PycharmProjects\Test\new_project_seed\isim\images\O05_cell_0001.tif				41.1635	0.664435	50.1736	FALSE	O05_cell_0001	C:\Users\weiz4\PycharmProjects\Test\renamed_output\20230507_iSIM\O05.tif	1	342	1001	710	1426	C:\Users\weiz4\PycharmProjects\Test\new_project_seed\isim\masks\O05_cell_0001_cells.tif	C:\Users\weiz4\PycharmProjects\Test\new_project_seed\isim\masks\O05_cell_0001_nuclei.tif	1	C:\Users\weiz4\PycharmProjects\Test\new_project_seed\isim\images\O05_cell_0001.tif	C:\Users\weiz4\PycharmProjects\Test\new_project_seed\isim\masks\O05_cell_0001_cells.tif	C:\Users\weiz4\PycharmProjects\Test\new_project_seed\isim\masks\O05_cell_0001_nuclei.tif	C:\Users\weiz4\PycharmProjects\Test\new_project_seed\csv\isim.csv
F09_cell_0001	C:\Users\weiz4\PycharmProjects\Test\new_project_seed\isim\images\F09_cell_0001.tif				48.2189	0.758597	57.6491	FALSE	F09_cell_0001	C:\Users\weiz4\PycharmProjects\Test\renamed_output\20230507_iSIM\F09.tif	1	381	968	758	1362	C:\Users\weiz4\PycharmProjects\Test\new_project_seed\isim\masks\F09_cell_0001_cells.tif	C:\Users\weiz4\PycharmProjects\Test\new_project_seed\isim\masks\F09_cell_0001_nuclei.tif	1	C:\Users\weiz4\PycharmProjects\Test\new_project_seed\isim\images\F09_cell_0001.tif	C:\Users\weiz4\PycharmProjects\Test\new_project_seed\isim\masks\F09_cell_0001_cells.tif	C:\Users\weiz4\PycharmProjects\Test\new_project_seed\isim\masks\F09_cell_0001_nuclei.tif	C:\Users\weiz4\PycharmProjects\Test\new_project_seed\csv\isim.csv
K24_cell_0002	C:\Users\weiz4\PycharmProjects\Test\new_project_seed\isim\images\K24_cell_0002.tif				42.114	0.67308	52.2188	FALSE	K24_cell_0002	C:\Users\weiz4\PycharmProjects\Test\renamed_output\20230507_iSIM\K24.tif	2	690	908	985	1584	C:\Users\weiz4\PycharmProjects\Test\new_project_seed\isim\masks\K24_cell_0002_cells.tif	C:\Users\weiz4\PycharmProjects\Test\new_project_seed\isim\masks\K24_cell_0002_nuclei.tif	2	C:\Users\weiz4\PycharmProjects\Test\new_project_seed\isim\images\K24_cell_0002.tif	C:\Users\weiz4\PycharmProjects\Test\new_project_seed\isim\masks\K24_cell_0002_cells.tif	C:\Users\weiz4\PycharmProjects\Test\new_project_seed\isim\masks\K24_cell_0002_nuclei.tif	C:\Users\weiz4\PycharmProjects\Test\new_project_seed\csv\isim.csv
N20_cell_0001	C:\Users\weiz4\PycharmProjects\Test\new_project_seed\isim\images\N20_cell_0001.tif				59.7667	0.907206	72.6467	FALSE	N20_cell_0001	C:\Users\weiz4\PycharmProjects\Test\renamed_output\20230507_iSIM\N20.tif	1	407	905	793	1273	C:\Users\weiz4\PycharmProjects\Test\new_project_seed\isim\masks\N20_cell_0001_cells.tif	C:\Users\weiz4\PycharmProjects\Test\new_project_seed\isim\masks\N20_cell_0001_nuclei.tif	1	C:\Users\weiz4\PycharmProjects\Test\new_project_seed\isim\images\N20_cell_0001.tif	C:\Users\weiz4\PycharmProjects\Test\new_project_seed\isim\masks\N20_cell_0001_cells.tif	C:\Users\weiz4\PycharmProjects\Test\new_project_seed\isim\masks\N20_cell_0001_nuclei.tif	C:\Users\weiz4\PycharmProjects\Test\new_project_seed\csv\isim.csv
A13_cell_0002	C:\Users\weiz4\PycharmProjects\Test\new_project_seed\isim\images\A13_cell_0002.tif				47.9004	0.772932	61.1454	FALSE	A13_cell_0002	C:\Users\weiz4\PycharmProjects\Test\renamed_output\20230507_iSIM\A13.tif	2	310	841	646	1001	C:\Users\weiz4\PycharmProjects\Test\new_project_seed\isim\masks\A13_cell_0002_cells.tif	C:\Users\weiz4\PycharmProjects\Test\new_project_seed\isim\masks\A13_cell_0002_nuclei.tif	3	C:\Users\weiz4\PycharmProjects\Test\new_project_seed\isim\images\A13_cell_0002.tif	C:\Users\weiz4\PycharmProjects\Test\new_project_seed\isim\masks\A13_cell_0002_cells.tif	C:\Users\weiz4\PycharmProjects\Test\new_project_seed\isim\masks\A13_cell_0002_nuclei.tif	C:\Users\weiz4\PycharmProjects\Test\new_project_seed\csv\isim.csv
