## Supplementary material for "Study on Liver Sinusoidal Endothelial Cell Fenestrations Based on Cellular Omics-Structure Integration Technology and Its Application in Metabolic Diseases": Supplementary file 52 isim_predictions_from_train_run_03_global_smallcnn_zscore.csv

image_path	cell_mask_path	nuclei_mask_path	source_csv	target_valid	pred_Number_of_Holes	pred_Mean_Hole_Area	pred_Total_Hole_Area
C:\Users\weiz4\PycharmProjects\Test\new_project_seed\isim\images\F06_cell_0001.tif	C:\Users\weiz4\PycharmProjects\Test\new_project_seed\isim\masks\F06_cell_0001_cells.tif	C:\Users\weiz4\PycharmProjects\Test\new_project_seed\isim\masks\F06_cell_0001_nuclei.tif	C:\Users\weiz4\PycharmProjects\Test\new_project_seed\csv\isim.csv	False	40.29246520996094	0.6367236971855164	47.42999267578125
C:\Users\weiz4\PycharmProjects\Test\new_project_seed\isim\images\M14_cell_0001.tif	C:\Users\weiz4\PycharmProjects\Test\new_project_seed\isim\masks\M14_cell_0001_cells.tif	C:\Users\weiz4\PycharmProjects\Test\new_project_seed\isim\masks\M14_cell_0001_nuclei.tif	C:\Users\weiz4\PycharmProjects\Test\new_project_seed\csv\isim.csv	False	49.547996520996094	0.7686344385147095	58.008445739746094
C:\Users\weiz4\PycharmProjects\Test\new_project_seed\isim\images\G10_cell_0001.tif	C:\Users\weiz4\PycharmProjects\Test\new_project_seed\isim\masks\G10_cell_0001_cells.tif	C:\Users\weiz4\PycharmProjects\Test\new_project_seed\isim\masks\G10_cell_0001_nuclei.tif	C:\Users\weiz4\PycharmProjects\Test\new_project_seed\csv\isim.csv	False	49.90452194213867	0.7703017592430115	59.535213470458984
C:\Users\weiz4\PycharmProjects\Test\new_project_seed\isim\images\N22_cell_0001.tif	C:\Users\weiz4\PycharmProjects\Test\new_project_seed\isim\masks\N22_cell_0001_cells.tif	C:\Users\weiz4\PycharmProjects\Test\new_project_seed\isim\masks\N22_cell_0001_nuclei.tif	C:\Users\weiz4\PycharmProjects\Test\new_project_seed\csv\isim.csv	False	34.42068862915039	0.5693156719207764	43.026832580566406
C:\Users\weiz4\PycharmProjects\Test\new_project_seed\isim\images\P21_cell_0003.tif	C:\Users\weiz4\PycharmProjects\Test\new_project_seed\isim\masks\P21_cell_0003_cells.tif	C:\Users\weiz4\PycharmProjects\Test\new_project_seed\isim\masks\P21_cell_0003_nuclei.tif	C:\Users\weiz4\PycharmProjects\Test\new_project_seed\csv\isim.csv	False	55.360382080078125	0.8943802118301392	75.20695495605469
C:\Users\weiz4\PycharmProjects\Test\new_project_seed\isim\images\C12_cell_0001.tif	C:\Users\weiz4\PycharmProjects\Test\new_project_seed\isim\masks\C12_cell_0001_cells.tif	C:\Users\weiz4\PycharmProjects\Test\new_project_seed\isim\masks\C12_cell_0001_nuclei.tif	C:\Users\weiz4\PycharmProjects\Test\new_project_seed\csv\isim.csv	False	41.147586822509766	0.656428337097168	48.808868408203125
C:\Users\weiz4\PycharmProjects\Test\new_project_seed\isim\images\E17_cell_0001.tif	C:\Users\weiz4\PycharmProjects\Test\new_project_seed\isim\masks\E17_cell_0001_cells.tif	C:\Users\weiz4\PycharmProjects\Test\new_project_seed\isim\masks\E17_cell_0001_nuclei.tif	C:\Users\weiz4\PycharmProjects\Test\new_project_seed\csv\isim.csv	False	40.267948150634766	0.6337872743606567	46.8714599609375
C:\Users\weiz4\PycharmProjects\Test\new_project_seed\isim\images\E21_cell_0002.tif	C:\Users\weiz4\PycharmProjects\Test\new_project_seed\isim\masks\E21_cell_0002_cells.tif	C:\Users\weiz4\PycharmProjects\Test\new_project_seed\isim\masks\E21_cell_0002_nuclei.tif	C:\Users\weiz4\PycharmProjects\Test\new_project_seed\csv\isim.csv	False	41.58642578125	0.6412787437438965	49.45002746582031
C:\Users\weiz4\PycharmProjects\Test\new_project_seed\isim\images\A24_cell_0001.tif	C:\Users\weiz4\PycharmProjects\Test\new_project_seed\isim\masks\A24_cell_0001_cells.tif	C:\Users\weiz4\PycharmProjects\Test\new_project_seed\isim\masks\A24_cell_0001_nuclei.tif	C:\Users\weiz4\PycharmProjects\Test\new_project_seed\csv\isim.csv	False	36.19007110595703	0.569167971611023	46.97636413574219
C:\Users\weiz4\PycharmProjects\Test\new_project_seed\isim\images\C11_cell_0001.tif	C:\Users\weiz4\PycharmProjects\Test\new_project_seed\isim\masks\C11_cell_0001_cells.tif	C:\Users\weiz4\PycharmProjects\Test\new_project_seed\isim\masks\C11_cell_0001_nuclei.tif	C:\Users\weiz4\PycharmProjects\Test\new_project_seed\csv\isim.csv	False	31.80621337890625	0.4972834289073944	37.79022216796875
C:\Users\weiz4\PycharmProjects\Test\new_project_seed\isim\images\C07_cell_0001.tif	C:\Users\weiz4\PycharmProjects\Test\new_project_seed\isim\masks\C07_cell_0001_cells.tif	C:\Users\weiz4\PycharmProjects\Test\new_project_seed\isim\masks\C07_cell_0001_nuclei.tif	C:\Users\weiz4\PycharmProjects\Test\new_project_seed\csv\isim.csv	False	37.40220260620117	0.5961391925811768	45.06752014160156
C:\Users\weiz4\PycharmProjects\Test\new_project_seed\isim\images\D05_cell_0001.tif	C:\Users\weiz4\PycharmProjects\Test\new_project_seed\isim\masks\D05_cell_0001_cells.tif	C:\Users\weiz4\PycharmProjects\Test\new_project_seed\isim\masks\D05_cell_0001_nuclei.tif	C:\Users\weiz4\PycharmProjects\Test\new_project_seed\csv\isim.csv	False	40.44455337524414	0.646965503692627	51.46375274658203
C:\Users\weiz4\PycharmProjects\Test\new_project_seed\isim\images\N21_cell_0001.tif	C:\Users\weiz4\PycharmProjects\Test\new_project_seed\isim\masks\N21_cell_0001_cells.tif	C:\Users\weiz4\PycharmProjects\Test\new_project_seed\isim\masks\N21_cell_0001_nuclei.tif	C:\Users\weiz4\PycharmProjects\Test\new_project_seed\csv\isim.csv	False	49.68189239501953	0.7694172859191895	59.373653411865234
C:\Users\weiz4\PycharmProjects\Test\new_project_seed\isim\images\D01_cell_0001.tif	C:\Users\weiz4\PycharmProjects\Test\new_project_seed\isim\masks\D01_cell_0001_cells.tif	C:\Users\weiz4\PycharmProjects\Test\new_project_seed\isim\masks\D01_cell_0001_nuclei.tif	C:\Users\weiz4\PycharmProjects\Test\new_project_seed\csv\isim.csv	False	35.99755096435547	0.5728633999824524	43.72148895263672
C:\Users\weiz4\PycharmProjects\Test\new_project_seed\isim\images\M06_cell_0002.tif	C:\Users\weiz4\PycharmProjects\Test\new_project_seed\isim\masks\M06_cell_0002_cells.tif	C:\Users\weiz4\PycharmProjects\Test\new_project_seed\isim\masks\M06_cell_0002_nuclei.tif	C:\Users\weiz4\PycharmProjects\Test\new_project_seed\csv\isim.csv	False	46.18272018432617	0.7234046459197998	56.33835983276367
C:\Users\weiz4\PycharmProjects\Test\new_project_seed\isim\images\P19_cell_0001.tif	C:\Users\weiz4\PycharmProjects\Test\new_project_seed\isim\masks\P19_cell_0001_cells.tif	C:\Users\weiz4\PycharmProjects\Test\new_project_seed\isim\masks\P19_cell_0001_nuclei.tif	C:\Users\weiz4\PycharmProjects\Test\new_project_seed\csv\isim.csv	False	39.81879806518555	0.6348044872283936	48.610626220703125
C:\Users\weiz4\PycharmProjects\Test\new_project_seed\isim\images\A08_cell_0001.tif	C:\Users\weiz4\PycharmProjects\Test\new_project_seed\isim\masks\A08_cell_0001_cells.tif	C:\Users\weiz4\PycharmProjects\Test\new_project_seed\isim\masks\A08_cell_0001_nuclei.tif	C:\Users\weiz4\PycharmProjects\Test\new_project_seed\csv\isim.csv	False	42.98070526123047	0.7035036087036133	52.611839294433594
C:\Users\weiz4\PycharmProjects\Test\new_project_seed\isim\images\J06_cell_0001.tif	C:\Users\weiz4\PycharmProjects\Test\new_project_seed\isim\masks\J06_cell_0001_cells.tif	C:\Users\weiz4\PycharmProjects\Test\new_project_seed\isim\masks\J06_cell_0001_nuclei.tif	C:\Users\weiz4\PycharmProjects\Test\new_project_seed\csv\isim.csv	False	42.05640411376953	0.6821473240852356	52.17918395996094
C:\Users\weiz4\PycharmProjects\Test\new_project_seed\isim\images\H05_cell_0001.tif	C:\Users\weiz4\PycharmProjects\Test\new_project_seed\isim\masks\H05_cell_0001_cells.tif	C:\Users\weiz4\PycharmProjects\Test\new_project_seed\isim\masks\H05_cell_0001_nuclei.tif	C:\Users\weiz4\PycharmProjects\Test\new_project_seed\csv\isim.csv	False	33.472835540771484	0.53078293800354	42.235015869140625
C:\Users\weiz4\PycharmProjects\Test\new_project_seed\isim\images\I12_cell_0001.tif	C:\Users\weiz4\PycharmProjects\Test\new_project_seed\isim\masks\I12_cell_0001_cells.tif	C:\Users\weiz4\PycharmProjects\Test\new_project_seed\isim\masks\I12_cell_0001_nuclei.tif	C:\Users\weiz4\PycharmProjects\Test\new_project_seed\csv\isim.csv	False	40.09642791748047	0.6330212950706482	48.757591247558594
C:\Users\weiz4\PycharmProjects\Test\new_project_seed\isim\images\H02_cell_0001.tif	C:\Users\weiz4\PycharmProjects\Test\new_project_seed\isim\masks\H02_cell_0001_cells.tif	C:\Users\weiz4\PycharmProjects\Test\new_project_seed\isim\masks\H02_cell_0001_nuclei.tif	C:\Users\weiz4\PycharmProjects\Test\new_project_seed\csv\isim.csv	False	35.72648620605469	0.589867115020752	47.74745178222656
C:\Users\weiz4\PycharmProjects\Test\new_project_seed\isim\images\I20_cell_0001.tif	C:\Users\weiz4\PycharmProjects\Test\new_project_seed\isim\masks\I20_cell_0001_cells.tif	C:\Users\weiz4\PycharmProjects\Test\new_project_seed\isim\masks\I20_cell_0001_nuclei.tif	C:\Users\weiz4\PycharmProjects\Test\new_project_seed\csv\isim.csv	False	41.13547897338867	0.6681053638458252	51.20543670654297
C:\Users\weiz4\PycharmProjects\Test\new_project_seed\isim\images\N01_cell_0001.tif	C:\Users\weiz4\PycharmProjects\Test\new_project_seed\isim\masks\N01_cell_0001_cells.tif	C:\Users\weiz4\PycharmProjects\Test\new_project_seed\isim\masks\N01_cell_0001_nuclei.tif	C:\Users\weiz4\PycharmProjects\Test\new_project_seed\csv\isim.csv	False	33.984283447265625	0.5462896823883057	42.873077392578125
C:\Users\weiz4\PycharmProjects\Test\new_project_seed\isim\images\I10_cell_0001.tif	C:\Users\weiz4\PycharmProjects\Test\new_project_seed\isim\masks\I10_cell_0001_cells.tif	C:\Users\weiz4\PycharmProjects\Test\new_project_seed\isim\masks\I10_cell_0001_nuclei.tif	C:\Users\weiz4\PycharmProjects\Test\new_project_seed\csv\isim.csv	False	32.590187072753906	0.49784696102142334	40.212982177734375
C:\Users\weiz4\PycharmProjects\Test\new_project_seed\isim\images\B19_cell_0001.tif	C:\Users\weiz4\PycharmProjects\Test\new_project_seed\isim\masks\B19_cell_0001_cells.tif	C:\Users\weiz4\PycharmProjects\Test\new_project_seed\isim\masks\B19_cell_0001_nuclei.tif	C:\Users\weiz4\PycharmProjects\Test\new_project_seed\csv\isim.csv	False	51.78057861328125	0.8179785013198853	63.4822883605957
C:\Users\weiz4\PycharmProjects\Test\new_project_seed\isim\images\N06_cell_0001.tif	C:\Users\weiz4\PycharmProjects\Test\new_project_seed\isim\masks\N06_cell_0001_cells.tif	C:\Users\weiz4\PycharmProjects\Test\new_project_seed\isim\masks\N06_cell_0001_nuclei.tif	C:\Users\weiz4\PycharmProjects\Test\new_project_seed\csv\isim.csv	False	36.97802734375	0.6086031198501587	47.260887145996094
C:\Users\weiz4\PycharmProjects\Test\new_project_seed\isim\images\B19_cell_0002.tif	C:\Users\weiz4\PycharmProjects\Test\new_project_seed\isim\masks\B19_cell_0002_cells.tif	C:\Users\weiz4\PycharmProjects\Test\new_project_seed\isim\masks\B19_cell_0002_nuclei.tif	C:\Users\weiz4\PycharmProjects\Test\new_project_seed\csv\isim.csv	False	42.09339141845703	0.6797678470611572	51.30998992919922
C:\Users\weiz4\PycharmProjects\Test\new_project_seed\isim\images\L02_cell_0001.tif	C:\Users\weiz4\PycharmProjects\Test\new_project_seed\isim\masks\L02_cell_0001_cells.tif	C:\Users\weiz4\PycharmProjects\Test\new_project_seed\isim\masks\L02_cell_0001_nuclei.tif	C:\Users\weiz4\PycharmProjects\Test\new_project_seed\csv\isim.csv	False	34.63434982299805	0.5542038083076477	44.365692138671875
C:\Users\weiz4\PycharmProjects\Test\new_project_seed\isim\images\K05_cell_0001.tif	C:\Users\weiz4\PycharmProjects\Test\new_project_seed\isim\masks\K05_cell_0001_cells.tif	C:\Users\weiz4\PycharmProjects\Test\new_project_seed\isim\masks\K05_cell_0001_nuclei.tif	C:\Users\weiz4\PycharmProjects\Test\new_project_seed\csv\isim.csv	False	32.17307662963867	0.4945211708545685	38.35395050048828
C:\Users\weiz4\PycharmProjects\Test\new_project_seed\isim\images\C16_cell_0001.tif	C:\Users\weiz4\PycharmProjects\Test\new_project_seed\isim\masks\C16_cell_0001_cells.tif	C:\Users\weiz4\PycharmProjects\Test\new_project_seed\isim\masks\C16_cell_0001_nuclei.tif	C:\Users\weiz4\PycharmProjects\Test\new_project_seed\csv\isim.csv	False	47.745059967041016	0.7484939098358154	56.3165168762207
C:\Users\weiz4\PycharmProjects\Test\new_project_seed\isim\images\P14_cell_0001.tif	C:\Users\weiz4\PycharmProjects\Test\new_project_seed\isim\masks\P14_cell_0001_cells.tif	C:\Users\weiz4\PycharmProjects\Test\new_project_seed\isim\masks\P14_cell_0001_nuclei.tif	C:\Users\weiz4\PycharmProjects\Test\new_project_seed\csv\isim.csv	False	35.419036865234375	0.544530987739563	44.14508819580078
C:\Users\weiz4\PycharmProjects\Test\new_project_seed\isim\images\D23_cell_0001.tif	C:\Users\weiz4\PycharmProjects\Test\new_project_seed\isim\masks\D23_cell_0001_cells.tif	C:\Users\weiz4\PycharmProjects\Test\new_project_seed\isim\masks\D23_cell_0001_nuclei.tif	C:\Users\weiz4\PycharmProjects\Test\new_project_seed\csv\isim.csv	False	43.065277099609375	0.6962801218032837	52.362060546875
C:\Users\weiz4\PycharmProjects\Test\new_project_seed\isim\images\H15_cell_0001.tif	C:\Users\weiz4\PycharmProjects\Test\new_project_seed\isim\masks\H15_cell_0001_cells.tif	C:\Users\weiz4\PycharmProjects\Test\new_project_seed\isim\masks\H15_cell_0001_nuclei.tif	C:\Users\weiz4\PycharmProjects\Test\new_project_seed\csv\isim.csv	False	44.1275634765625	0.6672767400741577	49.679901123046875
C:\Users\weiz4\PycharmProjects\Test\new_project_seed\isim\images\H03_cell_0001.tif	C:\Users\weiz4\PycharmProjects\Test\new_project_seed\isim\masks\H03_cell_0001_cells.tif	C:\Users\weiz4\PycharmProjects\Test\new_project_seed\isim\masks\H03_cell_0001_nuclei.tif	C:\Users\weiz4\PycharmProjects\Test\new_project_seed\csv\isim.csv	False	28.982772827148438	0.44559982419013977	34.56885528564453
C:\Users\weiz4\PycharmProjects\Test\new_project_seed\isim\images\N15_cell_0001.tif	C:\Users\weiz4\PycharmProjects\Test\new_project_seed\isim\masks\N15_cell_0001_cells.tif	C:\Users\weiz4\PycharmProjects\Test\new_project_seed\isim\masks\N15_cell_0001_nuclei.tif	C:\Users\weiz4\PycharmProjects\Test\new_project_seed\csv\isim.csv	False	43.699005126953125	0.6933385133743286	52.978240966796875
C:\Users\weiz4\PycharmProjects\Test\new_project_seed\isim\images\G19_cell_0001.tif	C:\Users\weiz4\PycharmProjects\Test\new_project_seed\isim\masks\G19_cell_0001_cells.tif	C:\Users\weiz4\PycharmProjects\Test\new_project_seed\isim\masks\G19_cell_0001_nuclei.tif	C:\Users\weiz4\PycharmProjects\Test\new_project_seed\csv\isim.csv	False	35.6495246887207	0.5311205387115479	40.07122802734375
C:\Users\weiz4\PycharmProjects\Test\new_project_seed\isim\images\H24_cell_0001.tif	C:\Users\weiz4\PycharmProjects\Test\new_project_seed\isim\masks\H24_cell_0001_cells.tif	C:\Users\weiz4\PycharmProjects\Test\new_project_seed\isim\masks\H24_cell_0001_nuclei.tif	C:\Users\weiz4\PycharmProjects\Test\new_project_seed\csv\isim.csv	False	31.8167724609375	0.4883944094181061	38.003807067871094
C:\Users\weiz4\PycharmProjects\Test\new_project_seed\isim\images\B07_cell_0001.tif	C:\Users\weiz4\PycharmProjects\Test\new_project_seed\isim\masks\B07_cell_0001_cells.tif	C:\Users\weiz4\PycharmProjects\Test\new_project_seed\isim\masks\B07_cell_0001_nuclei.tif	C:\Users\weiz4\PycharmProjects\Test\new_project_seed\csv\isim.csv	False	43.15911102294922	0.6896836757659912	51.128395080566406
C:\Users\weiz4\PycharmProjects\Test\new_project_seed\isim\images\G02_cell_0001.tif	C:\Users\weiz4\PycharmProjects\Test\new_project_seed\isim\masks\G02_cell_0001_cells.tif	C:\Users\weiz4\PycharmProjects\Test\new_project_seed\isim\masks\G02_cell_0001_nuclei.tif	C:\Users\weiz4\PycharmProjects\Test\new_project_seed\csv\isim.csv	False	36.620872497558594	0.5919493436813354	43.996551513671875
C:\Users\weiz4\PycharmProjects\Test\new_project_seed\isim\images\J20_cell_0001.tif	C:\Users\weiz4\PycharmProjects\Test\new_project_seed\isim\masks\J20_cell_0001_cells.tif	C:\Users\weiz4\PycharmProjects\Test\new_project_seed\isim\masks\J20_cell_0001_nuclei.tif	C:\Users\weiz4\PycharmProjects\Test\new_project_seed\csv\isim.csv	False	33.980953216552734	0.5400735139846802	41.691314697265625
C:\Users\weiz4\PycharmProjects\Test\new_project_seed\isim\images\C13_cell_0001.tif	C:\Users\weiz4\PycharmProjects\Test\new_project_seed\isim\masks\C13_cell_0001_cells.tif	C:\Users\weiz4\PycharmProjects\Test\new_project_seed\isim\masks\C13_cell_0001_nuclei.tif	C:\Users\weiz4\PycharmProjects\Test\new_project_seed\csv\isim.csv	False	54.048240661621094	0.8515855073928833	65.66524505615234
C:\Users\weiz4\PycharmProjects\Test\new_project_seed\isim\images\C14_cell_0001.tif	C:\Users\weiz4\PycharmProjects\Test\new_project_seed\isim\masks\C14_cell_0001_cells.tif	C:\Users\weiz4\PycharmProjects\Test\new_project_seed\isim\masks\C14_cell_0001_nuclei.tif	C:\Users\weiz4\PycharmProjects\Test\new_project_seed\csv\isim.csv	False	40.58870315551758	0.6748395562171936	52.01667022705078
C:\Users\weiz4\PycharmProjects\Test\new_project_seed\isim\images\P21_cell_0002.tif	C:\Users\weiz4\PycharmProjects\Test\new_project_seed\isim\masks\P21_cell_0002_cells.tif	C:\Users\weiz4\PycharmProjects\Test\new_project_seed\isim\masks\P21_cell_0002_nuclei.tif	C:\Users\weiz4\PycharmProjects\Test\new_project_seed\csv\isim.csv	False	47.53213882446289	0.7805643081665039	63.82579803466797
C:\Users\weiz4\PycharmProjects\Test\new_project_seed\isim\images\B01_cell_0002.tif	C:\Users\weiz4\PycharmProjects\Test\new_project_seed\isim\masks\B01_cell_0002_cells.tif	C:\Users\weiz4\PycharmProjects\Test\new_project_seed\isim\masks\B01_cell_0002_nuclei.tif	C:\Users\weiz4\PycharmProjects\Test\new_project_seed\csv\isim.csv	False	48.088165283203125	0.774501621723175	62.127044677734375
C:\Users\weiz4\PycharmProjects\Test\new_project_seed\isim\images\D21_cell_0001.tif	C:\Users\weiz4\PycharmProjects\Test\new_project_seed\isim\masks\D21_cell_0001_cells.tif	C:\Users\weiz4\PycharmProjects\Test\new_project_seed\isim\masks\D21_cell_0001_nuclei.tif	C:\Users\weiz4\PycharmProjects\Test\new_project_seed\csv\isim.csv	False	30.61458969116211	0.45413997769355774	35.87956237792969
C:\Users\weiz4\PycharmProjects\Test\new_project_seed\isim\images\O05_cell_0001.tif	C:\Users\weiz4\PycharmProjects\Test\new_project_seed\isim\masks\O05_cell_0001_cells.tif	C:\Users\weiz4\PycharmProjects\Test\new_project_seed\isim\masks\O05_cell_0001_nuclei.tif	C:\Users\weiz4\PycharmProjects\Test\new_project_seed\csv\isim.csv	False	41.16352081298828	0.6644346714019775	50.173561096191406
C:\Users\weiz4\PycharmProjects\Test\new_project_seed\isim\images\F09_cell_0001.tif	C:\Users\weiz4\PycharmProjects\Test\new_project_seed\isim\masks\F09_cell_0001_cells.tif	C:\Users\weiz4\PycharmProjects\Test\new_project_seed\isim\masks\F09_cell_0001_nuclei.tif	C:\Users\weiz4\PycharmProjects\Test\new_project_seed\csv\isim.csv	False	48.21886444091797	0.7585972547531128	57.649131774902344
C:\Users\weiz4\PycharmProjects\Test\new_project_seed\isim\images\K24_cell_0002.tif	C:\Users\weiz4\PycharmProjects\Test\new_project_seed\isim\masks\K24_cell_0002_cells.tif	C:\Users\weiz4\PycharmProjects\Test\new_project_seed\isim\masks\K24_cell_0002_nuclei.tif	C:\Users\weiz4\PycharmProjects\Test\new_project_seed\csv\isim.csv	False	42.113990783691406	0.6730798482894897	52.218833923339844
C:\Users\weiz4\PycharmProjects\Test\new_project_seed\isim\images\N20_cell_0001.tif	C:\Users\weiz4\PycharmProjects\Test\new_project_seed\isim\masks\N20_cell_0001_cells.tif	C:\Users\weiz4\PycharmProjects\Test\new_project_seed\isim\masks\N20_cell_0001_nuclei.tif	C:\Users\weiz4\PycharmProjects\Test\new_project_seed\csv\isim.csv	False	59.76668930053711	0.907206118106842	72.64669036865234
C:\Users\weiz4\PycharmProjects\Test\new_project_seed\isim\images\A13_cell_0002.tif	C:\Users\weiz4\PycharmProjects\Test\new_project_seed\isim\masks\A13_cell_0002_cells.tif	C:\Users\weiz4\PycharmProjects\Test\new_project_seed\isim\masks\A13_cell_0002_nuclei.tif	C:\Users\weiz4\PycharmProjects\Test\new_project_seed\csv\isim.csv	False	47.900352478027344	0.7729324102401733	61.14535903930664
