## Supplementary material for "Study on Liver Sinusoidal Endothelial Cell Fenestrations Based on Cellular Omics-Structure Integration Technology and Its Application in Metabolic Diseases": Supplementary file 58 cycle.csv

cell_id	original_image	cell_label	y_min	y_max	x_min	x_max	image_patch_path	cell_mask_path	nuclei_mask_path	cell_count_in_image	Number_of_Holes	Mean_Hole_Area	Total_Hole_Area	cyclegan_slide_patch_path
F06_cell_0001	C:\Users\weiz4\PycharmProjects\Test\renamed_output\20230507_iSIM\F06.tif	1	320	985	678	1441	C:\Users\weiz4\PycharmProjects\Test\renamed_output\output\20230507_iSIM_patches\F06_cell_0001.tif	C:\Users\weiz4\PycharmProjects\Test\new_project_seed\cycle\masks\F06_cell_0001_cells.tif	C:\Users\weiz4\PycharmProjects\Test\new_project_seed\cycle\masks\F06_cell_0001_nuclei.tif	1				C:\Users\weiz4\PycharmProjects\Test\new_project_seed\cycle\images\F06_cell_0001_cyclegan_slide.tif
M14_cell_0001	C:\Users\weiz4\PycharmProjects\Test\renamed_output\20230507_iSIM\M14.tif	1	614	1025	710	1272	C:\Users\weiz4\PycharmProjects\Test\renamed_output\output\20230507_iSIM_patches\M14_cell_0001.tif	C:\Users\weiz4\PycharmProjects\Test\new_project_seed\cycle\masks\M14_cell_0001_cells.tif	C:\Users\weiz4\PycharmProjects\Test\new_project_seed\cycle\masks\M14_cell_0001_nuclei.tif	1				C:\Users\weiz4\PycharmProjects\Test\new_project_seed\cycle\images\M14_cell_0001_cyclegan_slide.tif
G10_cell_0001	C:\Users\weiz4\PycharmProjects\Test\renamed_output\20230507_iSIM\G10.tif	1	357	1008	834	1467	C:\Users\weiz4\PycharmProjects\Test\renamed_output\output\20230507_iSIM_patches\G10_cell_0001.tif	C:\Users\weiz4\PycharmProjects\Test\new_project_seed\cycle\masks\G10_cell_0001_cells.tif	C:\Users\weiz4\PycharmProjects\Test\new_project_seed\cycle\masks\G10_cell_0001_nuclei.tif	1				C:\Users\weiz4\PycharmProjects\Test\new_project_seed\cycle\images\G10_cell_0001_cyclegan_slide.tif
N22_cell_0001	C:\Users\weiz4\PycharmProjects\Test\renamed_output\20230507_iSIM\N22.tif	1	390	1139	821	1347	C:\Users\weiz4\PycharmProjects\Test\renamed_output\output\20230507_iSIM_patches\N22_cell_0001.tif	C:\Users\weiz4\PycharmProjects\Test\new_project_seed\cycle\masks\N22_cell_0001_cells.tif	C:\Users\weiz4\PycharmProjects\Test\new_project_seed\cycle\masks\N22_cell_0001_nuclei.tif	1				C:\Users\weiz4\PycharmProjects\Test\new_project_seed\cycle\images\N22_cell_0001_cyclegan_slide.tif
P21_cell_0003	C:\Users\weiz4\PycharmProjects\Test\renamed_output\20230507_iSIM\P21.tif	3	856	1305	790	1132	C:\Users\weiz4\PycharmProjects\Test\renamed_output\output\20230507_iSIM_patches\P21_cell_0003.tif	C:\Users\weiz4\PycharmProjects\Test\new_project_seed\cycle\masks\P21_cell_0003_cells.tif	C:\Users\weiz4\PycharmProjects\Test\new_project_seed\cycle\masks\P21_cell_0003_nuclei.tif	3				C:\Users\weiz4\PycharmProjects\Test\new_project_seed\cycle\images\P21_cell_0003_cyclegan_slide.tif
C12_cell_0001	C:\Users\weiz4\PycharmProjects\Test\renamed_output\20230507_iSIM\C12.tif	1	70	1049	998	1577	C:\Users\weiz4\PycharmProjects\Test\renamed_output\output\20230507_iSIM_patches\C12_cell_0001.tif	C:\Users\weiz4\PycharmProjects\Test\new_project_seed\cycle\masks\C12_cell_0001_cells.tif	C:\Users\weiz4\PycharmProjects\Test\new_project_seed\cycle\masks\C12_cell_0001_nuclei.tif	2				C:\Users\weiz4\PycharmProjects\Test\new_project_seed\cycle\images\C12_cell_0001_cyclegan_slide.tif
E17_cell_0001	C:\Users\weiz4\PycharmProjects\Test\renamed_output\20230507_iSIM\E17.tif	1	282	1114	727	1321	C:\Users\weiz4\PycharmProjects\Test\renamed_output\output\20230507_iSIM_patches\E17_cell_0001.tif	C:\Users\weiz4\PycharmProjects\Test\new_project_seed\cycle\masks\E17_cell_0001_cells.tif	C:\Users\weiz4\PycharmProjects\Test\new_project_seed\cycle\masks\E17_cell_0001_nuclei.tif	1				C:\Users\weiz4\PycharmProjects\Test\new_project_seed\cycle\images\E17_cell_0001_cyclegan_slide.tif
E21_cell_0002	C:\Users\weiz4\PycharmProjects\Test\renamed_output\20230507_iSIM\E21.tif	2	574	1397	790	1313	C:\Users\weiz4\PycharmProjects\Test\renamed_output\output\20230507_iSIM_patches\E21_cell_0002.tif	C:\Users\weiz4\PycharmProjects\Test\new_project_seed\cycle\masks\E21_cell_0002_cells.tif	C:\Users\weiz4\PycharmProjects\Test\new_project_seed\cycle\masks\E21_cell_0002_nuclei.tif	2				C:\Users\weiz4\PycharmProjects\Test\new_project_seed\cycle\images\E21_cell_0002_cyclegan_slide.tif
A24_cell_0001	C:\Users\weiz4\PycharmProjects\Test\renamed_output\20230507_iSIM\A24.tif	1	320	794	1013	1402	C:\Users\weiz4\PycharmProjects\Test\renamed_output\output\20230507_iSIM_patches\A24_cell_0001.tif	C:\Users\weiz4\PycharmProjects\Test\new_project_seed\cycle\masks\A24_cell_0001_cells.tif	C:\Users\weiz4\PycharmProjects\Test\new_project_seed\cycle\masks\A24_cell_0001_nuclei.tif	2				C:\Users\weiz4\PycharmProjects\Test\new_project_seed\cycle\images\A24_cell_0001_cyclegan_slide.tif
C11_cell_0001	C:\Users\weiz4\PycharmProjects\Test\renamed_output\20230507_iSIM\C11.tif	1	342	986	658	1337	C:\Users\weiz4\PycharmProjects\Test\renamed_output\output\20230507_iSIM_patches\C11_cell_0001.tif	C:\Users\weiz4\PycharmProjects\Test\new_project_seed\cycle\masks\C11_cell_0001_cells.tif	C:\Users\weiz4\PycharmProjects\Test\new_project_seed\cycle\masks\C11_cell_0001_nuclei.tif	1				C:\Users\weiz4\PycharmProjects\Test\new_project_seed\cycle\images\C11_cell_0001_cyclegan_slide.tif
C07_cell_0001	C:\Users\weiz4\PycharmProjects\Test\renamed_output\20230507_iSIM\C07.tif	1	198	1230	668	1447	C:\Users\weiz4\PycharmProjects\Test\renamed_output\output\20230507_iSIM_patches\C07_cell_0001.tif	C:\Users\weiz4\PycharmProjects\Test\new_project_seed\cycle\masks\C07_cell_0001_cells.tif	C:\Users\weiz4\PycharmProjects\Test\new_project_seed\cycle\masks\C07_cell_0001_nuclei.tif	1				C:\Users\weiz4\PycharmProjects\Test\new_project_seed\cycle\images\C07_cell_0001_cyclegan_slide.tif
D05_cell_0001	C:\Users\weiz4\PycharmProjects\Test\renamed_output\20230507_iSIM\D05.tif	1	390	1033	477	1326	C:\Users\weiz4\PycharmProjects\Test\renamed_output\output\20230507_iSIM_patches\D05_cell_0001.tif	C:\Users\weiz4\PycharmProjects\Test\new_project_seed\cycle\masks\D05_cell_0001_cells.tif	C:\Users\weiz4\PycharmProjects\Test\new_project_seed\cycle\masks\D05_cell_0001_nuclei.tif	1				C:\Users\weiz4\PycharmProjects\Test\new_project_seed\cycle\images\D05_cell_0001_cyclegan_slide.tif
N21_cell_0001	C:\Users\weiz4\PycharmProjects\Test\renamed_output\20230507_iSIM\N21.tif	1	388	1011	748	1268	C:\Users\weiz4\PycharmProjects\Test\renamed_output\output\20230507_iSIM_patches\N21_cell_0001.tif	C:\Users\weiz4\PycharmProjects\Test\new_project_seed\cycle\masks\N21_cell_0001_cells.tif	C:\Users\weiz4\PycharmProjects\Test\new_project_seed\cycle\masks\N21_cell_0001_nuclei.tif	1				C:\Users\weiz4\PycharmProjects\Test\new_project_seed\cycle\images\N21_cell_0001_cyclegan_slide.tif
D01_cell_0001	C:\Users\weiz4\PycharmProjects\Test\renamed_output\20230507_iSIM\D01.tif	1	208	1131	774	1283	C:\Users\weiz4\PycharmProjects\Test\renamed_output\output\20230507_iSIM_patches\D01_cell_0001.tif	C:\Users\weiz4\PycharmProjects\Test\new_project_seed\cycle\masks\D01_cell_0001_cells.tif	C:\Users\weiz4\PycharmProjects\Test\new_project_seed\cycle\masks\D01_cell_0001_nuclei.tif	1				C:\Users\weiz4\PycharmProjects\Test\new_project_seed\cycle\images\D01_cell_0001_cyclegan_slide.tif
M06_cell_0002	C:\Users\weiz4\PycharmProjects\Test\renamed_output\20230507_iSIM\M06.tif	2	950	1463	504	1014	C:\Users\weiz4\PycharmProjects\Test\renamed_output\output\20230507_iSIM_patches\M06_cell_0002.tif	C:\Users\weiz4\PycharmProjects\Test\new_project_seed\cycle\masks\M06_cell_0002_cells.tif	C:\Users\weiz4\PycharmProjects\Test\new_project_seed\cycle\masks\M06_cell_0002_nuclei.tif	2				C:\Users\weiz4\PycharmProjects\Test\new_project_seed\cycle\images\M06_cell_0002_cyclegan_slide.tif
P19_cell_0001	C:\Users\weiz4\PycharmProjects\Test\renamed_output\20230507_iSIM\P19.tif	1	463	1201	583	1510	C:\Users\weiz4\PycharmProjects\Test\renamed_output\output\20230507_iSIM_patches\P19_cell_0001.tif	C:\Users\weiz4\PycharmProjects\Test\new_project_seed\cycle\masks\P19_cell_0001_cells.tif	C:\Users\weiz4\PycharmProjects\Test\new_project_seed\cycle\masks\P19_cell_0001_nuclei.tif	1				C:\Users\weiz4\PycharmProjects\Test\new_project_seed\cycle\images\P19_cell_0001_cyclegan_slide.tif
A08_cell_0001	C:\Users\weiz4\PycharmProjects\Test\renamed_output\20230507_iSIM\A08.tif	1	470	1052	734	1333	C:\Users\weiz4\PycharmProjects\Test\renamed_output\output\20230507_iSIM_patches\A08_cell_0001.tif	C:\Users\weiz4\PycharmProjects\Test\new_project_seed\cycle\masks\A08_cell_0001_cells.tif	C:\Users\weiz4\PycharmProjects\Test\new_project_seed\cycle\masks\A08_cell_0001_nuclei.tif	1				C:\Users\weiz4\PycharmProjects\Test\new_project_seed\cycle\images\A08_cell_0001_cyclegan_slide.tif
J06_cell_0001	C:\Users\weiz4\PycharmProjects\Test\renamed_output\20230507_iSIM\J06.tif	1	421	1113	831	1337	C:\Users\weiz4\PycharmProjects\Test\renamed_output\output\20230507_iSIM_patches\J06_cell_0001.tif	C:\Users\weiz4\PycharmProjects\Test\new_project_seed\cycle\masks\J06_cell_0001_cells.tif	C:\Users\weiz4\PycharmProjects\Test\new_project_seed\cycle\masks\J06_cell_0001_nuclei.tif	1				C:\Users\weiz4\PycharmProjects\Test\new_project_seed\cycle\images\J06_cell_0001_cyclegan_slide.tif
H05_cell_0001	C:\Users\weiz4\PycharmProjects\Test\renamed_output\20230507_iSIM\H05.tif	1	406	1198	598	1385	C:\Users\weiz4\PycharmProjects\Test\renamed_output\output\20230507_iSIM_patches\H05_cell_0001.tif	C:\Users\weiz4\PycharmProjects\Test\new_project_seed\cycle\masks\H05_cell_0001_cells.tif	C:\Users\weiz4\PycharmProjects\Test\new_project_seed\cycle\masks\H05_cell_0001_nuclei.tif	1				C:\Users\weiz4\PycharmProjects\Test\new_project_seed\cycle\images\H05_cell_0001_cyclegan_slide.tif
I12_cell_0001	C:\Users\weiz4\PycharmProjects\Test\renamed_output\20230507_iSIM\I12.tif	1	454	1028	534	1433	C:\Users\weiz4\PycharmProjects\Test\renamed_output\output\20230507_iSIM_patches\I12_cell_0001.tif	C:\Users\weiz4\PycharmProjects\Test\new_project_seed\cycle\masks\I12_cell_0001_cells.tif	C:\Users\weiz4\PycharmProjects\Test\new_project_seed\cycle\masks\I12_cell_0001_nuclei.tif	1				C:\Users\weiz4\PycharmProjects\Test\new_project_seed\cycle\images\I12_cell_0001_cyclegan_slide.tif
H02_cell_0001	C:\Users\weiz4\PycharmProjects\Test\renamed_output\20230507_iSIM\H02.tif	1	582	1001	1066	1634	C:\Users\weiz4\PycharmProjects\Test\renamed_output\output\20230507_iSIM_patches\H02_cell_0001.tif	C:\Users\weiz4\PycharmProjects\Test\new_project_seed\cycle\masks\H02_cell_0001_cells.tif	C:\Users\weiz4\PycharmProjects\Test\new_project_seed\cycle\masks\H02_cell_0001_nuclei.tif	2				C:\Users\weiz4\PycharmProjects\Test\new_project_seed\cycle\images\H02_cell_0001_cyclegan_slide.tif
I20_cell_0001	C:\Users\weiz4\PycharmProjects\Test\renamed_output\20230507_iSIM\I20.tif	1	442	978	765	1280	C:\Users\weiz4\PycharmProjects\Test\renamed_output\output\20230507_iSIM_patches\I20_cell_0001.tif	C:\Users\weiz4\PycharmProjects\Test\new_project_seed\cycle\masks\I20_cell_0001_cells.tif	C:\Users\weiz4\PycharmProjects\Test\new_project_seed\cycle\masks\I20_cell_0001_nuclei.tif	1				C:\Users\weiz4\PycharmProjects\Test\new_project_seed\cycle\images\I20_cell_0001_cyclegan_slide.tif
N01_cell_0001	C:\Users\weiz4\PycharmProjects\Test\renamed_output\20230507_iSIM\N01.tif	1	343	1080	396	1401	C:\Users\weiz4\PycharmProjects\Test\renamed_output\output\20230507_iSIM_patches\N01_cell_0001.tif	C:\Users\weiz4\PycharmProjects\Test\new_project_seed\cycle\masks\N01_cell_0001_cells.tif	C:\Users\weiz4\PycharmProjects\Test\new_project_seed\cycle\masks\N01_cell_0001_nuclei.tif	1				C:\Users\weiz4\PycharmProjects\Test\new_project_seed\cycle\images\N01_cell_0001_cyclegan_slide.tif
I10_cell_0001	C:\Users\weiz4\PycharmProjects\Test\renamed_output\20230507_iSIM\I10.tif	1	191	980	782	1912	C:\Users\weiz4\PycharmProjects\Test\renamed_output\output\20230507_iSIM_patches\I10_cell_0001.tif	C:\Users\weiz4\PycharmProjects\Test\new_project_seed\cycle\masks\I10_cell_0001_cells.tif	C:\Users\weiz4\PycharmProjects\Test\new_project_seed\cycle\masks\I10_cell_0001_nuclei.tif	2				C:\Users\weiz4\PycharmProjects\Test\new_project_seed\cycle\images\I10_cell_0001_cyclegan_slide.tif
B19_cell_0001	C:\Users\weiz4\PycharmProjects\Test\renamed_output\20230507_iSIM\B19.tif	1	0	655	583	1032	C:\Users\weiz4\PycharmProjects\Test\renamed_output\output\20230507_iSIM_patches\B19_cell_0001.tif	C:\Users\weiz4\PycharmProjects\Test\new_project_seed\cycle\masks\B19_cell_0001_cells.tif	C:\Users\weiz4\PycharmProjects\Test\new_project_seed\cycle\masks\B19_cell_0001_nuclei.tif	2				C:\Users\weiz4\PycharmProjects\Test\new_project_seed\cycle\images\B19_cell_0001_cyclegan_slide.tif
N06_cell_0001	C:\Users\weiz4\PycharmProjects\Test\renamed_output\20230507_iSIM\N06.tif	1	358	1113	613	1385	C:\Users\weiz4\PycharmProjects\Test\renamed_output\output\20230507_iSIM_patches\N06_cell_0001.tif	C:\Users\weiz4\PycharmProjects\Test\new_project_seed\cycle\masks\N06_cell_0001_cells.tif	C:\Users\weiz4\PycharmProjects\Test\new_project_seed\cycle\masks\N06_cell_0001_nuclei.tif	1				C:\Users\weiz4\PycharmProjects\Test\new_project_seed\cycle\images\N06_cell_0001_cyclegan_slide.tif
B19_cell_0002	C:\Users\weiz4\PycharmProjects\Test\renamed_output\20230507_iSIM\B19.tif	2	652	1463	854	1674	C:\Users\weiz4\PycharmProjects\Test\renamed_output\output\20230507_iSIM_patches\B19_cell_0002.tif	C:\Users\weiz4\PycharmProjects\Test\new_project_seed\cycle\masks\B19_cell_0002_cells.tif	C:\Users\weiz4\PycharmProjects\Test\new_project_seed\cycle\masks\B19_cell_0002_nuclei.tif	2				C:\Users\weiz4\PycharmProjects\Test\new_project_seed\cycle\images\B19_cell_0002_cyclegan_slide.tif
L02_cell_0001	C:\Users\weiz4\PycharmProjects\Test\renamed_output\20230507_iSIM\L02.tif	1	518	1047	790	1333	C:\Users\weiz4\PycharmProjects\Test\renamed_output\output\20230507_iSIM_patches\L02_cell_0001.tif	C:\Users\weiz4\PycharmProjects\Test\new_project_seed\cycle\masks\L02_cell_0001_cells.tif	C:\Users\weiz4\PycharmProjects\Test\new_project_seed\cycle\masks\L02_cell_0001_nuclei.tif	1				C:\Users\weiz4\PycharmProjects\Test\new_project_seed\cycle\images\L02_cell_0001_cyclegan_slide.tif
K05_cell_0001	C:\Users\weiz4\PycharmProjects\Test\renamed_output\20230507_iSIM\K05.tif	1	480	1065	662	1289	C:\Users\weiz4\PycharmProjects\Test\renamed_output\output\20230507_iSIM_patches\K05_cell_0001.tif	C:\Users\weiz4\PycharmProjects\Test\new_project_seed\cycle\masks\K05_cell_0001_cells.tif	C:\Users\weiz4\PycharmProjects\Test\new_project_seed\cycle\masks\K05_cell_0001_nuclei.tif	1				C:\Users\weiz4\PycharmProjects\Test\new_project_seed\cycle\images\K05_cell_0001_cyclegan_slide.tif
C16_cell_0001	C:\Users\weiz4\PycharmProjects\Test\renamed_output\20230507_iSIM\C16.tif	1	374	993	806	1401	C:\Users\weiz4\PycharmProjects\Test\renamed_output\output\20230507_iSIM_patches\C16_cell_0001.tif	C:\Users\weiz4\PycharmProjects\Test\new_project_seed\cycle\masks\C16_cell_0001_cells.tif	C:\Users\weiz4\PycharmProjects\Test\new_project_seed\cycle\masks\C16_cell_0001_nuclei.tif	1				C:\Users\weiz4\PycharmProjects\Test\new_project_seed\cycle\images\C16_cell_0001_cyclegan_slide.tif
P14_cell_0001	C:\Users\weiz4\PycharmProjects\Test\renamed_output\20230507_iSIM\P14.tif	1	425	1001	534	1358	C:\Users\weiz4\PycharmProjects\Test\renamed_output\output\20230507_iSIM_patches\P14_cell_0001.tif	C:\Users\weiz4\PycharmProjects\Test\new_project_seed\cycle\masks\P14_cell_0001_cells.tif	C:\Users\weiz4\PycharmProjects\Test\new_project_seed\cycle\masks\P14_cell_0001_nuclei.tif	1				C:\Users\weiz4\PycharmProjects\Test\new_project_seed\cycle\images\P14_cell_0001_cyclegan_slide.tif
D23_cell_0001	C:\Users\weiz4\PycharmProjects\Test\renamed_output\20230507_iSIM\D23.tif	1	438	931	661	1449	C:\Users\weiz4\PycharmProjects\Test\renamed_output\output\20230507_iSIM_patches\D23_cell_0001.tif	C:\Users\weiz4\PycharmProjects\Test\new_project_seed\cycle\masks\D23_cell_0001_cells.tif	C:\Users\weiz4\PycharmProjects\Test\new_project_seed\cycle\masks\D23_cell_0001_nuclei.tif	1				C:\Users\weiz4\PycharmProjects\Test\new_project_seed\cycle\images\D23_cell_0001_cyclegan_slide.tif
H15_cell_0001	C:\Users\weiz4\PycharmProjects\Test\renamed_output\20230507_iSIM\H15.tif	1	104	1203	544	1838	C:\Users\weiz4\PycharmProjects\Test\renamed_output\output\20230507_iSIM_patches\H15_cell_0001.tif	C:\Users\weiz4\PycharmProjects\Test\new_project_seed\cycle\masks\H15_cell_0001_cells.tif	C:\Users\weiz4\PycharmProjects\Test\new_project_seed\cycle\masks\H15_cell_0001_nuclei.tif	2				C:\Users\weiz4\PycharmProjects\Test\new_project_seed\cycle\images\H15_cell_0001_cyclegan_slide.tif
H03_cell_0001	C:\Users\weiz4\PycharmProjects\Test\renamed_output\20230507_iSIM\H03.tif	1	310	1225	662	1343	C:\Users\weiz4\PycharmProjects\Test\renamed_output\output\20230507_iSIM_patches\H03_cell_0001.tif	C:\Users\weiz4\PycharmProjects\Test\new_project_seed\cycle\masks\H03_cell_0001_cells.tif	C:\Users\weiz4\PycharmProjects\Test\new_project_seed\cycle\masks\H03_cell_0001_nuclei.tif	1				C:\Users\weiz4\PycharmProjects\Test\new_project_seed\cycle\images\H03_cell_0001_cyclegan_slide.tif
N15_cell_0001	C:\Users\weiz4\PycharmProjects\Test\renamed_output\20230507_iSIM\N15.tif	1	540	1043	573	1416	C:\Users\weiz4\PycharmProjects\Test\renamed_output\output\20230507_iSIM_patches\N15_cell_0001.tif	C:\Users\weiz4\PycharmProjects\Test\new_project_seed\cycle\masks\N15_cell_0001_cells.tif	C:\Users\weiz4\PycharmProjects\Test\new_project_seed\cycle\masks\N15_cell_0001_nuclei.tif	1				C:\Users\weiz4\PycharmProjects\Test\new_project_seed\cycle\images\N15_cell_0001_cyclegan_slide.tif
G19_cell_0001	C:\Users\weiz4\PycharmProjects\Test\renamed_output\20230507_iSIM\G19.tif	1	400	1139	465	1449	C:\Users\weiz4\PycharmProjects\Test\renamed_output\output\20230507_iSIM_patches\G19_cell_0001.tif	C:\Users\weiz4\PycharmProjects\Test\new_project_seed\cycle\masks\G19_cell_0001_cells.tif	C:\Users\weiz4\PycharmProjects\Test\new_project_seed\cycle\masks\G19_cell_0001_nuclei.tif	1				C:\Users\weiz4\PycharmProjects\Test\new_project_seed\cycle\images\G19_cell_0001_cyclegan_slide.tif
H24_cell_0001	C:\Users\weiz4\PycharmProjects\Test\renamed_output\20230507_iSIM\H24.tif	1	165	944	293	794	C:\Users\weiz4\PycharmProjects\Test\renamed_output\output\20230507_iSIM_patches\H24_cell_0001.tif	C:\Users\weiz4\PycharmProjects\Test\new_project_seed\cycle\masks\H24_cell_0001_cells.tif	C:\Users\weiz4\PycharmProjects\Test\new_project_seed\cycle\masks\H24_cell_0001_nuclei.tif	2				C:\Users\weiz4\PycharmProjects\Test\new_project_seed\cycle\images\H24_cell_0001_cyclegan_slide.tif
B07_cell_0001	C:\Users\weiz4\PycharmProjects\Test\renamed_output\20230507_iSIM\B07.tif	1	326	1033	758	1438	C:\Users\weiz4\PycharmProjects\Test\renamed_output\output\20230507_iSIM_patches\B07_cell_0001.tif	C:\Users\weiz4\PycharmProjects\Test\new_project_seed\cycle\masks\B07_cell_0001_cells.tif	C:\Users\weiz4\PycharmProjects\Test\new_project_seed\cycle\masks\B07_cell_0001_nuclei.tif	1				C:\Users\weiz4\PycharmProjects\Test\new_project_seed\cycle\images\B07_cell_0001_cyclegan_slide.tif
G02_cell_0001	C:\Users\weiz4\PycharmProjects\Test\renamed_output\20230507_iSIM\G02.tif	1	294	1113	704	1358	C:\Users\weiz4\PycharmProjects\Test\renamed_output\output\20230507_iSIM_patches\G02_cell_0001.tif	C:\Users\weiz4\PycharmProjects\Test\new_project_seed\cycle\masks\G02_cell_0001_cells.tif	C:\Users\weiz4\PycharmProjects\Test\new_project_seed\cycle\masks\G02_cell_0001_nuclei.tif	1				C:\Users\weiz4\PycharmProjects\Test\new_project_seed\cycle\images\G02_cell_0001_cyclegan_slide.tif
J20_cell_0001	C:\Users\weiz4\PycharmProjects\Test\renamed_output\20230507_iSIM\J20.tif	1	380	1225	634	1690	C:\Users\weiz4\PycharmProjects\Test\renamed_output\output\20230507_iSIM_patches\J20_cell_0001.tif	C:\Users\weiz4\PycharmProjects\Test\new_project_seed\cycle\masks\J20_cell_0001_cells.tif	C:\Users\weiz4\PycharmProjects\Test\new_project_seed\cycle\masks\J20_cell_0001_nuclei.tif	1				C:\Users\weiz4\PycharmProjects\Test\new_project_seed\cycle\images\J20_cell_0001_cyclegan_slide.tif
C13_cell_0001	C:\Users\weiz4\PycharmProjects\Test\renamed_output\20230507_iSIM\C13.tif	1	256	1040	886	1193	C:\Users\weiz4\PycharmProjects\Test\renamed_output\output\20230507_iSIM_patches\C13_cell_0001.tif	C:\Users\weiz4\PycharmProjects\Test\new_project_seed\cycle\masks\C13_cell_0001_cells.tif	C:\Users\weiz4\PycharmProjects\Test\new_project_seed\cycle\masks\C13_cell_0001_nuclei.tif	1				C:\Users\weiz4\PycharmProjects\Test\new_project_seed\cycle\images\C13_cell_0001_cyclegan_slide.tif
C14_cell_0001	C:\Users\weiz4\PycharmProjects\Test\renamed_output\20230507_iSIM\C14.tif	1	198	698	902	1513	C:\Users\weiz4\PycharmProjects\Test\renamed_output\output\20230507_iSIM_patches\C14_cell_0001.tif	C:\Users\weiz4\PycharmProjects\Test\new_project_seed\cycle\masks\C14_cell_0001_cells.tif	C:\Users\weiz4\PycharmProjects\Test\new_project_seed\cycle\masks\C14_cell_0001_nuclei.tif	2				C:\Users\weiz4\PycharmProjects\Test\new_project_seed\cycle\images\C14_cell_0001_cyclegan_slide.tif
P21_cell_0002	C:\Users\weiz4\PycharmProjects\Test\renamed_output\20230507_iSIM\P21.tif	2	538	1224	946	1448	C:\Users\weiz4\PycharmProjects\Test\renamed_output\output\20230507_iSIM_patches\P21_cell_0002.tif	C:\Users\weiz4\PycharmProjects\Test\new_project_seed\cycle\masks\P21_cell_0002_cells.tif	C:\Users\weiz4\PycharmProjects\Test\new_project_seed\cycle\masks\P21_cell_0002_nuclei.tif	3				C:\Users\weiz4\PycharmProjects\Test\new_project_seed\cycle\images\P21_cell_0002_cyclegan_slide.tif
B01_cell_0002	C:\Users\weiz4\PycharmProjects\Test\renamed_output\20230507_iSIM\B01.tif	2	678	1316	791	1366	C:\Users\weiz4\PycharmProjects\Test\renamed_output\output\20230507_iSIM_patches\B01_cell_0002.tif	C:\Users\weiz4\PycharmProjects\Test\new_project_seed\cycle\masks\B01_cell_0002_cells.tif	C:\Users\weiz4\PycharmProjects\Test\new_project_seed\cycle\masks\B01_cell_0002_nuclei.tif	2				C:\Users\weiz4\PycharmProjects\Test\new_project_seed\cycle\images\B01_cell_0002_cyclegan_slide.tif
D21_cell_0001	C:\Users\weiz4\PycharmProjects\Test\renamed_output\20230507_iSIM\D21.tif	1	102	1337	651	1337	C:\Users\weiz4\PycharmProjects\Test\renamed_output\output\20230507_iSIM_patches\D21_cell_0001.tif	C:\Users\weiz4\PycharmProjects\Test\new_project_seed\cycle\masks\D21_cell_0001_cells.tif	C:\Users\weiz4\PycharmProjects\Test\new_project_seed\cycle\masks\D21_cell_0001_nuclei.tif	1				C:\Users\weiz4\PycharmProjects\Test\new_project_seed\cycle\images\D21_cell_0001_cyclegan_slide.tif
O05_cell_0001	C:\Users\weiz4\PycharmProjects\Test\renamed_output\20230507_iSIM\O05.tif	1	342	1001	710	1426	C:\Users\weiz4\PycharmProjects\Test\renamed_output\output\20230507_iSIM_patches\O05_cell_0001.tif	C:\Users\weiz4\PycharmProjects\Test\new_project_seed\cycle\masks\O05_cell_0001_cells.tif	C:\Users\weiz4\PycharmProjects\Test\new_project_seed\cycle\masks\O05_cell_0001_nuclei.tif	1				C:\Users\weiz4\PycharmProjects\Test\new_project_seed\cycle\images\O05_cell_0001_cyclegan_slide.tif
F09_cell_0001	C:\Users\weiz4\PycharmProjects\Test\renamed_output\20230507_iSIM\F09.tif	1	381	968	758	1362	C:\Users\weiz4\PycharmProjects\Test\renamed_output\output\20230507_iSIM_patches\F09_cell_0001.tif	C:\Users\weiz4\PycharmProjects\Test\new_project_seed\cycle\masks\F09_cell_0001_cells.tif	C:\Users\weiz4\PycharmProjects\Test\new_project_seed\cycle\masks\F09_cell_0001_nuclei.tif	1				C:\Users\weiz4\PycharmProjects\Test\new_project_seed\cycle\images\F09_cell_0001_cyclegan_slide.tif
K24_cell_0002	C:\Users\weiz4\PycharmProjects\Test\renamed_output\20230507_iSIM\K24.tif	2	690	908	985	1584	C:\Users\weiz4\PycharmProjects\Test\renamed_output\output\20230507_iSIM_patches\K24_cell_0002.tif	C:\Users\weiz4\PycharmProjects\Test\new_project_seed\cycle\masks\K24_cell_0002_cells.tif	C:\Users\weiz4\PycharmProjects\Test\new_project_seed\cycle\masks\K24_cell_0002_nuclei.tif	2				C:\Users\weiz4\PycharmProjects\Test\new_project_seed\cycle\images\K24_cell_0002_cyclegan_slide.tif
N20_cell_0001	C:\Users\weiz4\PycharmProjects\Test\renamed_output\20230507_iSIM\N20.tif	1	407	905	793	1273	C:\Users\weiz4\PycharmProjects\Test\renamed_output\output\20230507_iSIM_patches\N20_cell_0001.tif	C:\Users\weiz4\PycharmProjects\Test\new_project_seed\cycle\masks\N20_cell_0001_cells.tif	C:\Users\weiz4\PycharmProjects\Test\new_project_seed\cycle\masks\N20_cell_0001_nuclei.tif	1				C:\Users\weiz4\PycharmProjects\Test\new_project_seed\cycle\images\N20_cell_0001_cyclegan_slide.tif
A13_cell_0002	C:\Users\weiz4\PycharmProjects\Test\renamed_output\20230507_iSIM\A13.tif	2	310	841	646	1001	C:\Users\weiz4\PycharmProjects\Test\renamed_output\output\20230507_iSIM_patches\A13_cell_0002.tif	C:\Users\weiz4\PycharmProjects\Test\new_project_seed\cycle\masks\A13_cell_0002_cells.tif	C:\Users\weiz4\PycharmProjects\Test\new_project_seed\cycle\masks\A13_cell_0002_nuclei.tif	3				C:\Users\weiz4\PycharmProjects\Test\new_project_seed\cycle\images\A13_cell_0002_cyclegan_slide.tif
