## Supplementary material for "Study on Liver Sinusoidal Endothelial Cell Fenestrations Based on Cellular Omics-Structure Integration Technology and Its Application in Metabolic Diseases": Supplementary file 59 slide.csv

cell_id	original_image	cell_label	y_min	y_max	x_min	x_max	image_patch_path	cell_mask_path	nuclei_mask_path	slide_key	Number_of_Holes	Mean_Hole_Area	Total_Hole_Area
slide2_L7_cell_0003	C:\Users\weiz4\PycharmProjects\Test\renamed_output\images\slide2_L7.tif	3	1295	1464	166	429	C:\Users\weiz4\PycharmProjects\Test\new_project_seed\slide\images\slide2_L7_cell_0003.tif	C:\Users\weiz4\PycharmProjects\Test\new_project_seed\slide\masks\slide2_L7_cell_0003_cells.tif	C:\Users\weiz4\PycharmProjects\Test\new_project_seed\slide\masks\slide2_L7_cell_0003_nuclei.tif	slide2_L7	112.0	1.339286	150.0
slide2_Q6_cell_0002	C:\Users\weiz4\PycharmProjects\Test\renamed_output\images\slide2_Q6.tif	2	467	817	308	545	C:\Users\weiz4\PycharmProjects\Test\new_project_seed\slide\images\slide2_Q6_cell_0002.tif	C:\Users\weiz4\PycharmProjects\Test\new_project_seed\slide\masks\slide2_Q6_cell_0002_cells.tif	C:\Users\weiz4\PycharmProjects\Test\new_project_seed\slide\masks\slide2_Q6_cell_0002_nuclei.tif	slide2_Q6	111.0	1.531532	170.0
slide2_N11_cell_0003	C:\Users\weiz4\PycharmProjects\Test\renamed_output\images\slide2_N11.tif	3	1375	1416	438	476	C:\Users\weiz4\PycharmProjects\Test\new_project_seed\slide\images\slide2_N11_cell_0003.tif	C:\Users\weiz4\PycharmProjects\Test\new_project_seed\slide\masks\slide2_N11_cell_0003_cells.tif	C:\Users\weiz4\PycharmProjects\Test\new_project_seed\slide\masks\slide2_N11_cell_0003_nuclei.tif	slide2_N11	117.0	1.538462	180.0
slide1_O11_cell_0001	C:\Users\weiz4\PycharmProjects\Test\renamed_output\images\slide1_O11.tif	1	678	923	0	223	C:\Users\weiz4\PycharmProjects\Test\new_project_seed\slide\images\slide1_O11_cell_0001.tif	C:\Users\weiz4\PycharmProjects\Test\new_project_seed\slide\masks\slide1_O11_cell_0001_cells.tif	C:\Users\weiz4\PycharmProjects\Test\new_project_seed\slide\masks\slide1_O11_cell_0001_nuclei.tif	slide1_O11	0.0		0.0
slide3_P6_cell_0004	C:\Users\weiz4\PycharmProjects\Test\renamed_output\images\slide3_P6.tif	4	1224	1464	146	356	C:\Users\weiz4\PycharmProjects\Test\new_project_seed\slide\images\slide3_P6_cell_0004.tif	C:\Users\weiz4\PycharmProjects\Test\new_project_seed\slide\masks\slide3_P6_cell_0004_cells.tif	C:\Users\weiz4\PycharmProjects\Test\new_project_seed\slide\masks\slide3_P6_cell_0004_nuclei.tif	slide3_P6	11.0	1.272727	14.0
slide1_F12_cell_0001	C:\Users\weiz4\PycharmProjects\Test\renamed_output\images\slide1_F12.tif	1	818	940	1299	1368	C:\Users\weiz4\PycharmProjects\Test\new_project_seed\slide\images\slide1_F12_cell_0001.tif	C:\Users\weiz4\PycharmProjects\Test\new_project_seed\slide\masks\slide1_F12_cell_0001_cells.tif	C:\Users\weiz4\PycharmProjects\Test\new_project_seed\slide\masks\slide1_F12_cell_0001_nuclei.tif	slide1_F12	0.0		0.0
slide3_E11_cell_0003	C:\Users\weiz4\PycharmProjects\Test\renamed_output\images\slide3_E11.tif	3	10	141	1294	1499	C:\Users\weiz4\PycharmProjects\Test\new_project_seed\slide\images\slide3_E11_cell_0003.tif	C:\Users\weiz4\PycharmProjects\Test\new_project_seed\slide\masks\slide3_E11_cell_0003_cells.tif	C:\Users\weiz4\PycharmProjects\Test\new_project_seed\slide\masks\slide3_E11_cell_0003_nuclei.tif	slide3_E11	103.0	1.553398	160.0
slide2_L6_cell_0003	C:\Users\weiz4\PycharmProjects\Test\renamed_output\images\slide2_L6.tif	3	892	940	1823	1876	C:\Users\weiz4\PycharmProjects\Test\new_project_seed\slide\images\slide2_L6_cell_0003.tif	C:\Users\weiz4\PycharmProjects\Test\new_project_seed\slide\masks\slide2_L6_cell_0003_cells.tif	C:\Users\weiz4\PycharmProjects\Test\new_project_seed\slide\masks\slide2_L6_cell_0003_nuclei.tif	slide2_L6	0.0		0.0
slide3_F7_cell_0002	C:\Users\weiz4\PycharmProjects\Test\renamed_output\images\slide3_F7.tif	2	965	1350	1674	1904	C:\Users\weiz4\PycharmProjects\Test\new_project_seed\slide\images\slide3_F7_cell_0002.tif	C:\Users\weiz4\PycharmProjects\Test\new_project_seed\slide\masks\slide3_F7_cell_0002_cells.tif	C:\Users\weiz4\PycharmProjects\Test\new_project_seed\slide\masks\slide3_F7_cell_0002_nuclei.tif	slide3_F7	101.0	2.0	202.0
slide1_Top16_cell_0002	C:\Users\weiz4\PycharmProjects\Test\renamed_output\images\slide1_Top16.tif	2	706	1251	934	1243	C:\Users\weiz4\PycharmProjects\Test\new_project_seed\slide\images\slide1_Top16_cell_0002.tif	C:\Users\weiz4\PycharmProjects\Test\new_project_seed\slide\masks\slide1_Top16_cell_0002_cells.tif	C:\Users\weiz4\PycharmProjects\Test\new_project_seed\slide\masks\slide1_Top16_cell_0002_nuclei.tif	slide1_Top16	0.0		0.0
slide1_L10_cell_0001	C:\Users\weiz4\PycharmProjects\Test\renamed_output\images\slide1_L10.tif	1	920	1464	1597	2014	C:\Users\weiz4\PycharmProjects\Test\new_project_seed\slide\images\slide1_L10_cell_0001.tif	C:\Users\weiz4\PycharmProjects\Test\new_project_seed\slide\masks\slide1_L10_cell_0001_cells.tif	C:\Users\weiz4\PycharmProjects\Test\new_project_seed\slide\masks\slide1_L10_cell_0001_nuclei.tif	slide1_L10	133.0	1.789474	238.0
slide2_N10_cell_0001	C:\Users\weiz4\PycharmProjects\Test\renamed_output\images\slide2_N10.tif	1	91	819	915	1314	C:\Users\weiz4\PycharmProjects\Test\new_project_seed\slide\images\slide2_N10_cell_0001.tif	C:\Users\weiz4\PycharmProjects\Test\new_project_seed\slide\masks\slide2_N10_cell_0001_cells.tif	C:\Users\weiz4\PycharmProjects\Test\new_project_seed\slide\masks\slide2_N10_cell_0001_nuclei.tif	slide2_N10	201.0	2.412935	485.0
slide1_I15_cell_0001	C:\Users\weiz4\PycharmProjects\Test\renamed_output\images\slide1_I15.tif	1	0	1427	295	2014	C:\Users\weiz4\PycharmProjects\Test\new_project_seed\slide\images\slide1_I15_cell_0001.tif	C:\Users\weiz4\PycharmProjects\Test\new_project_seed\slide\masks\slide1_I15_cell_0001_cells.tif	C:\Users\weiz4\PycharmProjects\Test\new_project_seed\slide\masks\slide1_I15_cell_0001_nuclei.tif	slide1_I15	0.0		0.0
slide3_P16_cell_0002	C:\Users\weiz4\PycharmProjects\Test\renamed_output\images\slide3_P16.tif	2	307	373	626	677	C:\Users\weiz4\PycharmProjects\Test\new_project_seed\slide\images\slide3_P16_cell_0002.tif	C:\Users\weiz4\PycharmProjects\Test\new_project_seed\slide\masks\slide3_P16_cell_0002_cells.tif	C:\Users\weiz4\PycharmProjects\Test\new_project_seed\slide\masks\slide3_P16_cell_0002_nuclei.tif	slide3_P16	0.0		0.0
slide1_N15_cell_0001	C:\Users\weiz4\PycharmProjects\Test\renamed_output\images\slide1_N15.tif	1	0	359	868	1298	C:\Users\weiz4\PycharmProjects\Test\new_project_seed\slide\images\slide1_N15_cell_0001.tif	C:\Users\weiz4\PycharmProjects\Test\new_project_seed\slide\masks\slide1_N15_cell_0001_cells.tif	C:\Users\weiz4\PycharmProjects\Test\new_project_seed\slide\masks\slide1_N15_cell_0001_nuclei.tif	slide1_N15	59.0	1.288136	76.0
slide3_Top5_cell_0003	C:\Users\weiz4\PycharmProjects\Test\renamed_output\images\slide3_Top5.tif	3	436	501	530	615	C:\Users\weiz4\PycharmProjects\Test\new_project_seed\slide\images\slide3_Top5_cell_0003.tif	C:\Users\weiz4\PycharmProjects\Test\new_project_seed\slide\masks\slide3_Top5_cell_0003_cells.tif	C:\Users\weiz4\PycharmProjects\Test\new_project_seed\slide\masks\slide3_Top5_cell_0003_nuclei.tif	slide3_Top5	5.0	1.0	5.0
slide1_I16_cell_0001	C:\Users\weiz4\PycharmProjects\Test\renamed_output\images\slide1_I16.tif	1	502	1464	790	1752	C:\Users\weiz4\PycharmProjects\Test\new_project_seed\slide\images\slide1_I16_cell_0001.tif	C:\Users\weiz4\PycharmProjects\Test\new_project_seed\slide\masks\slide1_I16_cell_0001_cells.tif	C:\Users\weiz4\PycharmProjects\Test\new_project_seed\slide\masks\slide1_I16_cell_0001_nuclei.tif	slide1_I16	188.0	1.212766	228.0
slide3_I15_cell_0001	C:\Users\weiz4\PycharmProjects\Test\renamed_output\images\slide3_I15.tif	1	1093	1389	1865	2014	C:\Users\weiz4\PycharmProjects\Test\new_project_seed\slide\images\slide3_I15_cell_0001.tif	C:\Users\weiz4\PycharmProjects\Test\new_project_seed\slide\masks\slide3_I15_cell_0001_cells.tif	C:\Users\weiz4\PycharmProjects\Test\new_project_seed\slide\masks\slide3_I15_cell_0001_nuclei.tif	slide3_I15	0.0		0.0
slide3_TopTop_cell_0002	C:\Users\weiz4\PycharmProjects\Test\renamed_output\images\slide3_TopTop.tif	2	0	373	1906	2014	C:\Users\weiz4\PycharmProjects\Test\new_project_seed\slide\images\slide3_TopTop_cell_0002.tif	C:\Users\weiz4\PycharmProjects\Test\new_project_seed\slide\masks\slide3_TopTop_cell_0002_cells.tif	C:\Users\weiz4\PycharmProjects\Test\new_project_seed\slide\masks\slide3_TopTop_cell_0002_nuclei.tif	slide3_TopTop	0.0		0.0
slide1_NTop_cell_0002	C:\Users\weiz4\PycharmProjects\Test\renamed_output\images\slide1_NTop.tif	2	1007	1070	1166	1223	C:\Users\weiz4\PycharmProjects\Test\new_project_seed\slide\images\slide1_NTop_cell_0002.tif	C:\Users\weiz4\PycharmProjects\Test\new_project_seed\slide\masks\slide1_NTop_cell_0002_cells.tif	C:\Users\weiz4\PycharmProjects\Test\new_project_seed\slide\masks\slide1_NTop_cell_0002_nuclei.tif	slide1_NTop	0.0		0.0
slide1_L8_cell_0001	C:\Users\weiz4\PycharmProjects\Test\renamed_output\images\slide1_L8.tif	1	0	70	1878	2014	C:\Users\weiz4\PycharmProjects\Test\new_project_seed\slide\images\slide1_L8_cell_0001.tif	C:\Users\weiz4\PycharmProjects\Test\new_project_seed\slide\masks\slide1_L8_cell_0001_cells.tif	C:\Users\weiz4\PycharmProjects\Test\new_project_seed\slide\masks\slide1_L8_cell_0001_nuclei.tif	slide1_L8	103.0	1.514563	156.0
slide2_E15_cell_0003	C:\Users\weiz4\PycharmProjects\Test\renamed_output\images\slide2_E15.tif	3	1198	1464	767	1507	C:\Users\weiz4\PycharmProjects\Test\new_project_seed\slide\images\slide2_E15_cell_0003.tif	C:\Users\weiz4\PycharmProjects\Test\new_project_seed\slide\masks\slide2_E15_cell_0003_cells.tif	C:\Users\weiz4\PycharmProjects\Test\new_project_seed\slide\masks\slide2_E15_cell_0003_nuclei.tif	slide2_E15	139.0	1.52518	212.0
slide3_ITop_cell_0001	C:\Users\weiz4\PycharmProjects\Test\renamed_output\images\slide3_ITop.tif	1	0	1464	867	1496	C:\Users\weiz4\PycharmProjects\Test\new_project_seed\slide\images\slide3_ITop_cell_0001.tif	C:\Users\weiz4\PycharmProjects\Test\new_project_seed\slide\masks\slide3_ITop_cell_0001_cells.tif	C:\Users\weiz4\PycharmProjects\Test\new_project_seed\slide\masks\slide3_ITop_cell_0001_nuclei.tif	slide3_ITop	0.0		0.0
slide2_H13_cell_0001	C:\Users\weiz4\PycharmProjects\Test\renamed_output\images\slide2_H13.tif	1	201	587	1645	1907	C:\Users\weiz4\PycharmProjects\Test\new_project_seed\slide\images\slide2_H13_cell_0001.tif	C:\Users\weiz4\PycharmProjects\Test\new_project_seed\slide\masks\slide2_H13_cell_0001_cells.tif	C:\Users\weiz4\PycharmProjects\Test\new_project_seed\slide\masks\slide2_H13_cell_0001_nuclei.tif	slide2_H13	256.0	1.644531	421.0
slide2_Q8_cell_0001	C:\Users\weiz4\PycharmProjects\Test\renamed_output\images\slide2_Q8.tif	1	1368	1464	1920	2014	C:\Users\weiz4\PycharmProjects\Test\new_project_seed\slide\images\slide2_Q8_cell_0001.tif	C:\Users\weiz4\PycharmProjects\Test\new_project_seed\slide\masks\slide2_Q8_cell_0001_cells.tif	C:\Users\weiz4\PycharmProjects\Test\new_project_seed\slide\masks\slide2_Q8_cell_0001_nuclei.tif	slide2_Q8	0.0		0.0
slide1_Q6_cell_0001	C:\Users\weiz4\PycharmProjects\Test\renamed_output\images\slide1_Q6.tif	1	0	589	1587	2014	C:\Users\weiz4\PycharmProjects\Test\new_project_seed\slide\images\slide1_Q6_cell_0001.tif	C:\Users\weiz4\PycharmProjects\Test\new_project_seed\slide\masks\slide1_Q6_cell_0001_cells.tif	C:\Users\weiz4\PycharmProjects\Test\new_project_seed\slide\masks\slide1_Q6_cell_0001_nuclei.tif	slide1_Q6	93.0	1.602151	149.0
slide2_M5_cell_0002	C:\Users\weiz4\PycharmProjects\Test\renamed_output\images\slide2_M5.tif	2	773	808	481	519	C:\Users\weiz4\PycharmProjects\Test\new_project_seed\slide\images\slide2_M5_cell_0002.tif	C:\Users\weiz4\PycharmProjects\Test\new_project_seed\slide\masks\slide2_M5_cell_0002_cells.tif	C:\Users\weiz4\PycharmProjects\Test\new_project_seed\slide\masks\slide2_M5_cell_0002_nuclei.tif	slide2_M5	0.0		0.0
slide1_FTop_cell_0002	C:\Users\weiz4\PycharmProjects\Test\renamed_output\images\slide1_FTop.tif	2	573	659	1807	1880	C:\Users\weiz4\PycharmProjects\Test\new_project_seed\slide\images\slide1_FTop_cell_0002.tif	C:\Users\weiz4\PycharmProjects\Test\new_project_seed\slide\masks\slide1_FTop_cell_0002_cells.tif	C:\Users\weiz4\PycharmProjects\Test\new_project_seed\slide\masks\slide1_FTop_cell_0002_nuclei.tif	slide1_FTop	0.0		0.0
slide1_Top15_cell_0001	C:\Users\weiz4\PycharmProjects\Test\renamed_output\images\slide1_Top15.tif	1	0	425	651	1153	C:\Users\weiz4\PycharmProjects\Test\new_project_seed\slide\images\slide1_Top15_cell_0001.tif	C:\Users\weiz4\PycharmProjects\Test\new_project_seed\slide\masks\slide1_Top15_cell_0001_cells.tif	C:\Users\weiz4\PycharmProjects\Test\new_project_seed\slide\masks\slide1_Top15_cell_0001_nuclei.tif	slide1_Top15	16.0	1.4375	23.0
slide1_P5_cell_0001	C:\Users\weiz4\PycharmProjects\Test\renamed_output\images\slide1_P5.tif	1	0	160	0	81	C:\Users\weiz4\PycharmProjects\Test\new_project_seed\slide\images\slide1_P5_cell_0001.tif	C:\Users\weiz4\PycharmProjects\Test\new_project_seed\slide\masks\slide1_P5_cell_0001_cells.tif	C:\Users\weiz4\PycharmProjects\Test\new_project_seed\slide\masks\slide1_P5_cell_0001_nuclei.tif	slide1_P5	5.0	3.0	15.0
slide2_K13_cell_0005	C:\Users\weiz4\PycharmProjects\Test\renamed_output\images\slide2_K13.tif	5	1243	1375	0	292	C:\Users\weiz4\PycharmProjects\Test\new_project_seed\slide\images\slide2_K13_cell_0005.tif	C:\Users\weiz4\PycharmProjects\Test\new_project_seed\slide\masks\slide2_K13_cell_0005_cells.tif	C:\Users\weiz4\PycharmProjects\Test\new_project_seed\slide\masks\slide2_K13_cell_0005_nuclei.tif	slide2_K13	446.0	1.497758	668.0
slide3_H9_cell_0001	C:\Users\weiz4\PycharmProjects\Test\renamed_output\images\slide3_H9.tif	1	0	1464	211	2014	C:\Users\weiz4\PycharmProjects\Test\new_project_seed\slide\images\slide3_H9_cell_0001.tif	C:\Users\weiz4\PycharmProjects\Test\new_project_seed\slide\masks\slide3_H9_cell_0001_cells.tif	C:\Users\weiz4\PycharmProjects\Test\new_project_seed\slide\masks\slide3_H9_cell_0001_nuclei.tif	slide3_H9	0.0		0.0
slide2_P16_cell_0001	C:\Users\weiz4\PycharmProjects\Test\renamed_output\images\slide2_P16.tif	1	0	600	1240	1733	C:\Users\weiz4\PycharmProjects\Test\new_project_seed\slide\images\slide2_P16_cell_0001.tif	C:\Users\weiz4\PycharmProjects\Test\new_project_seed\slide\masks\slide2_P16_cell_0001_cells.tif	C:\Users\weiz4\PycharmProjects\Test\new_project_seed\slide\masks\slide2_P16_cell_0001_nuclei.tif	slide2_P16	189.0	1.42328	269.0
slide3_K13_cell_0002	C:\Users\weiz4\PycharmProjects\Test\renamed_output\images\slide3_K13.tif	2	561	819	1377	1689	C:\Users\weiz4\PycharmProjects\Test\new_project_seed\slide\images\slide3_K13_cell_0002.tif	C:\Users\weiz4\PycharmProjects\Test\new_project_seed\slide\masks\slide3_K13_cell_0002_cells.tif	C:\Users\weiz4\PycharmProjects\Test\new_project_seed\slide\masks\slide3_K13_cell_0002_nuclei.tif	slide3_K13	44.0	1.204545	53.0
slide3_P7_cell_0001	C:\Users\weiz4\PycharmProjects\Test\renamed_output\images\slide3_P7.tif	1	0	307	1644	1804	C:\Users\weiz4\PycharmProjects\Test\new_project_seed\slide\images\slide3_P7_cell_0001.tif	C:\Users\weiz4\PycharmProjects\Test\new_project_seed\slide\masks\slide3_P7_cell_0001_cells.tif	C:\Users\weiz4\PycharmProjects\Test\new_project_seed\slide\masks\slide3_P7_cell_0001_nuclei.tif	slide3_P7	72.0	1.263889	91.0
slide2_M14_cell_0001	C:\Users\weiz4\PycharmProjects\Test\renamed_output\images\slide2_M14.tif	1	0	189	685	1053	C:\Users\weiz4\PycharmProjects\Test\new_project_seed\slide\images\slide2_M14_cell_0001.tif	C:\Users\weiz4\PycharmProjects\Test\new_project_seed\slide\masks\slide2_M14_cell_0001_cells.tif	C:\Users\weiz4\PycharmProjects\Test\new_project_seed\slide\masks\slide2_M14_cell_0001_nuclei.tif	slide2_M14	0.0		0.0
slide2_Q5_cell_0001	C:\Users\weiz4\PycharmProjects\Test\renamed_output\images\slide2_Q5.tif	1	0	334	634	1204	C:\Users\weiz4\PycharmProjects\Test\new_project_seed\slide\images\slide2_Q5_cell_0001.tif	C:\Users\weiz4\PycharmProjects\Test\new_project_seed\slide\masks\slide2_Q5_cell_0001_cells.tif	C:\Users\weiz4\PycharmProjects\Test\new_project_seed\slide\masks\slide2_Q5_cell_0001_nuclei.tif	slide2_Q5	208.0	2.254808	469.0
slide3_P14_cell_0004	C:\Users\weiz4\PycharmProjects\Test\renamed_output\images\slide3_P14.tif	4	639	994	840	1113	C:\Users\weiz4\PycharmProjects\Test\new_project_seed\slide\images\slide3_P14_cell_0004.tif	C:\Users\weiz4\PycharmProjects\Test\new_project_seed\slide\masks\slide3_P14_cell_0004_cells.tif	C:\Users\weiz4\PycharmProjects\Test\new_project_seed\slide\masks\slide3_P14_cell_0004_nuclei.tif	slide3_P14	0.0		0.0
slide3_G13_cell_0004	C:\Users\weiz4\PycharmProjects\Test\renamed_output\images\slide3_G13.tif	4	926	973	1843	1896	C:\Users\weiz4\PycharmProjects\Test\new_project_seed\slide\images\slide3_G13_cell_0004.tif	C:\Users\weiz4\PycharmProjects\Test\new_project_seed\slide\masks\slide3_G13_cell_0004_cells.tif	C:\Users\weiz4\PycharmProjects\Test\new_project_seed\slide\masks\slide3_G13_cell_0004_nuclei.tif	slide3_G13	0.0		0.0
slide2_E9_cell_0001	C:\Users\weiz4\PycharmProjects\Test\renamed_output\images\slide2_E9.tif	1	914	1249	295	728	C:\Users\weiz4\PycharmProjects\Test\new_project_seed\slide\images\slide2_E9_cell_0001.tif	C:\Users\weiz4\PycharmProjects\Test\new_project_seed\slide\masks\slide2_E9_cell_0001_cells.tif	C:\Users\weiz4\PycharmProjects\Test\new_project_seed\slide\masks\slide2_E9_cell_0001_nuclei.tif	slide2_E9	173.0	1.612717	279.0
slide2_N16_cell_0002	C:\Users\weiz4\PycharmProjects\Test\renamed_output\images\slide2_N16.tif	2	0	266	921	1626	C:\Users\weiz4\PycharmProjects\Test\new_project_seed\slide\images\slide2_N16_cell_0002.tif	C:\Users\weiz4\PycharmProjects\Test\new_project_seed\slide\masks\slide2_N16_cell_0002_cells.tif	C:\Users\weiz4\PycharmProjects\Test\new_project_seed\slide\masks\slide2_N16_cell_0002_nuclei.tif	slide2_N16	76.0	1.289474	98.0
slide3_N13_cell_0002	C:\Users\weiz4\PycharmProjects\Test\renamed_output\images\slide3_N13.tif	2	851	1464	955	1425	C:\Users\weiz4\PycharmProjects\Test\new_project_seed\slide\images\slide3_N13_cell_0002.tif	C:\Users\weiz4\PycharmProjects\Test\new_project_seed\slide\masks\slide3_N13_cell_0002_cells.tif	C:\Users\weiz4\PycharmProjects\Test\new_project_seed\slide\masks\slide3_N13_cell_0002_nuclei.tif	slide3_N13	23.0	1.086957	25.0
slide1_Top6_cell_0002	C:\Users\weiz4\PycharmProjects\Test\renamed_output\images\slide1_Top6.tif	2	844	876	1347	1399	C:\Users\weiz4\PycharmProjects\Test\new_project_seed\slide\images\slide1_Top6_cell_0002.tif	C:\Users\weiz4\PycharmProjects\Test\new_project_seed\slide\masks\slide1_Top6_cell_0002_cells.tif	C:\Users\weiz4\PycharmProjects\Test\new_project_seed\slide\masks\slide1_Top6_cell_0002_nuclei.tif	slide1_Top6	0.0		0.0
slide3_G16_cell_0002	C:\Users\weiz4\PycharmProjects\Test\renamed_output\images\slide3_G16.tif	2	273	766	0	364	C:\Users\weiz4\PycharmProjects\Test\new_project_seed\slide\images\slide3_G16_cell_0002.tif	C:\Users\weiz4\PycharmProjects\Test\new_project_seed\slide\masks\slide3_G16_cell_0002_cells.tif	C:\Users\weiz4\PycharmProjects\Test\new_project_seed\slide\masks\slide3_G16_cell_0002_nuclei.tif	slide3_G16	111.0	1.18018	131.0
slide1_MTop_cell_0002	C:\Users\weiz4\PycharmProjects\Test\renamed_output\images\slide1_MTop.tif	2	842	920	1799	1861	C:\Users\weiz4\PycharmProjects\Test\new_project_seed\slide\images\slide1_MTop_cell_0002.tif	C:\Users\weiz4\PycharmProjects\Test\new_project_seed\slide\masks\slide1_MTop_cell_0002_cells.tif	C:\Users\weiz4\PycharmProjects\Test\new_project_seed\slide\masks\slide1_MTop_cell_0002_nuclei.tif	slide1_MTop	0.0		0.0
slide1_M5_cell_0006	C:\Users\weiz4\PycharmProjects\Test\renamed_output\images\slide1_M5.tif	6	927	974	1102	1143	C:\Users\weiz4\PycharmProjects\Test\new_project_seed\slide\images\slide1_M5_cell_0006.tif	C:\Users\weiz4\PycharmProjects\Test\new_project_seed\slide\masks\slide1_M5_cell_0006_cells.tif	C:\Users\weiz4\PycharmProjects\Test\new_project_seed\slide\masks\slide1_M5_cell_0006_nuclei.tif	slide1_M5	0.0		0.0
slide3_Q13_cell_0002	C:\Users\weiz4\PycharmProjects\Test\renamed_output\images\slide3_Q13.tif	2	15	74	1977	2014	C:\Users\weiz4\PycharmProjects\Test\new_project_seed\slide\images\slide3_Q13_cell_0002.tif	C:\Users\weiz4\PycharmProjects\Test\new_project_seed\slide\masks\slide3_Q13_cell_0002_cells.tif	C:\Users\weiz4\PycharmProjects\Test\new_project_seed\slide\masks\slide3_Q13_cell_0002_nuclei.tif	slide3_Q13	0.0		0.0
slide3_M5_cell_0004	C:\Users\weiz4\PycharmProjects\Test\renamed_output\images\slide3_M5.tif	4	397	585	0	73	C:\Users\weiz4\PycharmProjects\Test\new_project_seed\slide\images\slide3_M5_cell_0004.tif	C:\Users\weiz4\PycharmProjects\Test\new_project_seed\slide\masks\slide3_M5_cell_0004_cells.tif	C:\Users\weiz4\PycharmProjects\Test\new_project_seed\slide\masks\slide3_M5_cell_0004_nuclei.tif	slide3_M5	281.0	1.622776	456.0
slide3_K6_cell_0001	C:\Users\weiz4\PycharmProjects\Test\renamed_output\images\slide3_K6.tif	1	708	1014	72	387	C:\Users\weiz4\PycharmProjects\Test\new_project_seed\slide\images\slide3_K6_cell_0001.tif	C:\Users\weiz4\PycharmProjects\Test\new_project_seed\slide\masks\slide3_K6_cell_0001_cells.tif	C:\Users\weiz4\PycharmProjects\Test\new_project_seed\slide\masks\slide3_K6_cell_0001_nuclei.tif	slide3_K6	56.0	1.607143	90.0
slide2_E12_cell_0002	C:\Users\weiz4\PycharmProjects\Test\renamed_output\images\slide2_E12.tif	2	296	644	0	238	C:\Users\weiz4\PycharmProjects\Test\new_project_seed\slide\images\slide2_E12_cell_0002.tif	C:\Users\weiz4\PycharmProjects\Test\new_project_seed\slide\masks\slide2_E12_cell_0002_cells.tif	C:\Users\weiz4\PycharmProjects\Test\new_project_seed\slide\masks\slide2_E12_cell_0002_nuclei.tif	slide2_E12	243.0	1.502058	365.0
